# Sequence-based pH-dependent prediction of protein solubility using CamSol

**DOI:** 10.1101/2022.05.09.491135

**Authors:** Marc Oeller, Ryan Kang, Pietro Sormanni, Michele Vendruscolo

**Affiliations:** Centre for Misfolding Diseases, Yusuf Hamied Department of Chemistry, University of Cambridge, Cambridge, UK

## Abstract

Solubility is a property of central importance for the use of proteins in research and in applications in biotechnology and medicine. Since experimental methods for measuring protein solubility are resource-intensive and time-consuming, computational methods have recently emerged to enable the rapid and inexpensive screening of large libraries of proteins, as it is routinely required in development pipelines. Here, we describe the extension of one of such methods, CamSol, to include in the predictions the effect of the pH of the solubility. We illustrate the accuracy of the pH-dependent predictions on a variety of antibodies and other proteins.
