## Supplementary_Tables for "Sequence-based pH-dependent prediction of protein solubility using CamSol": Correlations.xlsx

### Sheet: Sheet1
Protein	PROPKA	IPC	No Correction
DesAbO	0.8	0.47	0.39
BSA	0.75	0.92	0.63
Lysozyme	0.9	0.9	0.89
HSA	0.78	0.88	0.78
α-synuclein	-	0.71	0.72
Insulin	-	0.67	-0.67
mAbIgG4	0.96	0.88	0.85
mAbIgG4 variant 6	0.97	0.86	0.82
