## Supplementary_Tables for "Sequence-based pH-dependent prediction of protein solubility using CamSol": C_terminus.csv

PDB ID	Res Name	Chain	Res ID	Expt. pKa	Expt. Uncertainty	%SASA	Expt. method	Expt. salt conc	Expt. pH	Expt. temp	Reference
1BF4	C-term	A		3.4	N/A	109.3	NMR	N/A	1.5-12.0	300 K	https://www.ncbi.nlm.nih.gov/pubmed/12578354
1ANS	C-term	A	27	3.3	0.3	80.2	NMR	N/A	1.8-12.0	300 K	https://www.ncbi.nlm.nih.gov/pubmed/8102051
2ZTA	C-term	A	31	4.03	0.06	325.6	NMR	150 mM	1.0-13.0	298 K	https://www.ncbi.nlm.nih.gov/pmc/articles/PMC2105789/
1EPH	C-term	A	53	3.5	0.1	133.7	1H NMR	N/A	1.5-9.0	298 K	https://pubs.acs.org/doi/abs/10.1021/bi00234a009
1EPI	C-term	A	53	3.5	0.1	133.7	1H NMR	N/A	1.5-9	298 K	https://www.ncbi.nlm.nih.gov/pubmed/2036358
1BPI	C-term	A	58	2.9	0.1	250.3	NMR	200 mM	0-16	293 K	https://www.sciencedirect.com/science/article/pii/S0022283684713015?via%3Dihub
1D0D	C-term	B	58	2.9	N/A	115.5	NMR	200 mM	0-16	293 K	https://www.sciencedirect.com/science/article/pii/S0022283684713015?via%3Dihub
4PTI	C-term	A	58	2.9	0.1	247	NMR	200 mM	0-16	293 K	https://www.sciencedirect.com/science/article/pii/S0022283684713015?via%3Dihub
1C8C	C-term	A	64	3.4	N/A	211.3	NMR	N/A	1.5-12.0	300 K	https://www.ncbi.nlm.nih.gov/pubmed/12578354
3ICB	C-term	A	75	3.2	0.05	123.6	NMR	1 M	2.4-7.6	300 K	https://onlinelibrary.wiley.com/doi/full/10.1002/%28SICI%291097-0134%2819991001%2937%3A1%3C106%3A%3AAID-PROT10%3E3.0.CO%3B2-M
4ICB	C-term	A	75	3.2	0.05	120.9	NMR	1 M	2.4-7.6	300 K	https://onlinelibrary.wiley.com/doi/full/10.1002/%28SICI%291097-0134%2819991001%2937%3A1%3C106%3A%3AAID-PROT10%3E3.0.CO%3B2-M
1UBQ	C-term	A	76	3.3	0.1	474.1	NMR	0.1 M	1.0-7.0	303 K	https://pubs.acs.org/doi/10.1021/bi025571d
1RGG	C-term	A	96	2.42	0.02-0.07	77.7	NMR	0.1 M	1.68-8.83	293 K	https://www.ncbi.nlm.nih.gov/pubmed/12527309
1BEG	C-term	A	98	3.51	0.01	49.9	NMR	N/A	1.5-11.2	313 K	https://www.ncbi.nlm.nih.gov/pubmed/9862128
1BEO	C-term	A	98	3.51	0.01	80.4	NMR	N/A	1.5-11.2	313 K	https://www.ncbi.nlm.nih.gov/pubmed/9862128
1ERT	C-term	A	105	3.2	0.1	74	1H NMR	75-100 mM	2.1-10.6	313 K	https://pubs.acs.org/doi/abs/10.1021/bi00128a019
1A2P	C-term	B	110	3.3	0.1	41.8	2D 1H NMR	50mM-600mM	0.2-6.3	303 K	https://pubs.acs.org/doi/abs/10.1021/bi00029a018
3RN3	C-term	A	124	2.4	0.2	78.5	NMR	30 mM	1.5-11.0	293 K	https://www.sciencedirect.com/science/article/pii/S0022283684713015?via%3Dihub
3RN3	C-term	A	124	2.4	0.2	78.5	NMR	200 mM	1.5-11.0	293 K	https://www.sciencedirect.com/science/article/pii/S0022283684713015?via%3Dihub
2LZT	C-term	A	129	2.75	0.12	73.7	NMR	2.5 mM	1.0-7.0	293 K	https://www.ncbi.nlm.nih.gov/pmc/articles/PMC1275825/
1HNG	C-term	A	176	3.11	0.05	189.6	NMR	100 mM	2.0-10.0	298 K	https://pubs.acs.org/doi/abs/10.1021/bi992209z
1XNB	C-term	A	185	2.7	0.1	38.5	NMR	2.5 M	2.0-9.0	308 K	https://www.ncbi.nlm.nih.gov/pubmed/9416621
1QH7	C-term	A	207	3.9	0.1	185.9	NMR	1 M	3.2-8.7	303 K	https://pubs.acs.org/doi/abs/10.1021/bi049948m
			Mean	3.162173913
			Median	3.2
