## Supplementary_Tables for "Sequence-based pH-dependent prediction of protein solubility using CamSol": N_terminus.csv

PDB ID	Res Name	Chain	Res ID	Expt. pKa	Expt. Uncertainty	%SASA	Expt. method	Expt. salt conc	Expt. pH	Expt. temp	Reference
1BEG	N-term	A	1	7.43	N/A	196.5	NMR	N/A	1.5-11.2	313 K	https://www.ncbi.nlm.nih.gov/pubmed/9862128
1BEO	N-term	A	1	7.43	N/A	138.6	NMR	N/A	1.5-11.2	313 K	https://www.ncbi.nlm.nih.gov/pubmed/9862128
1BF4	N-term	A	1	7	N/A	105	NMR	N/A	1.5-12.0	300 K	https://www.ncbi.nlm.nih.gov/pubmed/12578354
1BPI	N-term	A	1	8.1	0.1	79.4	NMR	200 mM	0-16	293 K	https://www.sciencedirect.com/science/article/pii/S0022283684713015?via%3Dihub
1C8C	N-term	A	1	7	N/A	128.8	NMR	N/A	1.5-12.0	300 K	https://www.ncbi.nlm.nih.gov/pubmed/12578354
1D0D	N-term	B	1	8.1	N/A	56	NMR	200 mM	0-16	293 K	https://www.sciencedirect.com/science/article/pii/S0022283684713015?via%3Dihub
1EPH	N-term	A	1	7.7	0.1	133.9	1H NMR	N/A	1.5-9.0	298 K	https://pubs.acs.org/doi/abs/10.1021/bi00234a009
3RN3	N-term	A	1	7.6	0.2	137.7	NMR	30 mM	1.5-11.0	293 K	https://www.sciencedirect.com/science/article/pii/S0022283684713015?via%3Dihub
3RN3	N-term	A	1	7.6	0.2	137.7	NMR	200 mM	1.5-11.0	293 K	https://www.sciencedirect.com/science/article/pii/S0022283684713015?via%3Dihub
4HHB	N-term	A	1	7.83	0.1	108.5	NMR	N/A	5.0-9.0	309.5 K	https://pubs.acs.org/doi/abs/10.1021/bi00560a010
4HHB	N-term	B	1	6.91	0.1	92	NMR	N/A	5.0-9.0	309.5 K	https://pubs.acs.org/doi/abs/10.1021/bi00560a010
1HHO	N-term	A	1	7.16	0.1	154.2	NMR	N/A	5.0-9.0	309.5 K	https://pubs.acs.org/doi/abs/10.1021/bi00560a010
1HHO	N-term	B	1	7	0.1	76.6	NMR	N/A	5.0-9.0	309.5 K	https://pubs.acs.org/doi/abs/10.1021/bi00560a010
1EPI	N-term	A	1	7.7	0.1	133.9	1H NMR	N/A	1.5-9	298 K	https://www.ncbi.nlm.nih.gov/pubmed/2036358
4PTI	N-term	A	1	8.1	0.1	69	NMR	200 mM	0-16	293 K	https://www.sciencedirect.com/science/article/pii/S0022283684713015?via%3Dihub
9RNT	N-term	A	1	8.1	0.1	213.7	13C NMR	1 M	2.0-9.0	308 K	https://link.springer.com/article/10.1007/s002490100138
1RGG	N-term	A	1	9.14	0.02-0.07	129.6	NMR	0.1 M	1.68-8.83	293 K	https://www.ncbi.nlm.nih.gov/pubmed/12527309
2LZT	N-term	A	1	7.9	0.1	64.7	NMR	0.1 M	1.8-11.1	298 K	https://www.ncbi.nlm.nih.gov/pubmed/6771251
2TRX	N-term	A	1	7.4	N/A	121.9	NMR	1 M	N/A	298-308 K	https://pubs.acs.org/doi/abs/10.1021/bi961801a
2ZTA	N-term	A	1	7.88	0.02	82.2	NMR	150 mM	1.0-13.0	298 K	https://www.ncbi.nlm.nih.gov/pmc/articles/PMC2105789/
3TRX	N-term	A	1	7.3	0.2	121.9	NMR	N/A	2.1-10.6	313 K	https://pubs.acs.org/doi/abs/10.1021/bi00128a019
			Average	7.637142857
			Median	7.6
