## Supplementary_Tables for "Sequence-based pH-dependent prediction of protein solubility using CamSol": pKaTable_Asp.csv

PDB ID	Res Name	Chain	Res ID	Expt. pKa	Expt. pKa	Expt. Uncertainty	%SASA	Expt. method	Expt. salt conc	Expt. pH	Expt. temp	Reference
1A2P	ASP	C	8	3.1	3.1	0.1	96.6	2D 1H NMR	50mM-600mM	0.2-6.3	303 K	https://pubs.acs.org/doi/abs/10.1021/bi00029a018
1A2P	ASP	C	12	3.8	3.8	0.1	73.5	2D 1H NMR	50mM-600mM	0.2-6.3	303 K	https://pubs.acs.org/doi/abs/10.1021/bi00029a018
1A2P	ASP	C	22	3.3	3.3	0.1	123.8	2D 1H NMR	50mM-600mM	0.2-6.3	303 K	https://pubs.acs.org/doi/abs/10.1021/bi00029a018
1A2P	ASP	C	44	3.6	3.6	0.1	114.4	2D 1H NMR	50mM-600mM	0.2-6.3	303 K	https://pubs.acs.org/doi/abs/10.1021/bi00029a018
1A2P	ASP	C	54	2.2	2.2	0.3	29.2	2D 1H NMR	50mM-600mM	0.2-6.3	303 K	https://pubs.acs.org/doi/abs/10.1021/bi00029a018
1A2P	ASP	C	75	3.1	3.1	0.2	0.2	2D 1H NMR	50mM-600mM	0.2-6.3	303 K	https://pubs.acs.org/doi/abs/10.1021/bi00029a018
1A2P	ASP	C	86	4.2	4.2	0.1	25.4	2D 1H NMR	50mM-600mM	0.2-6.3	303 K	https://pubs.acs.org/doi/abs/10.1021/bi00029a018
1A2P	ASP	C	93	<2.0	2	N/A	69.7	2D 1H NMR	50mM-600mM	0.2-6.3	303 K	https://pubs.acs.org/doi/abs/10.1021/bi00029a018
1A2P	ASP	C	101	2	2	0.2	38.3	2D 1H NMR	50mM-600mM	0.2-6.3	303 K	https://pubs.acs.org/doi/abs/10.1021/bi00029a018
1B2X	ASP	A	8	3.1	3.1	0.1	97.6	NMR	50mM-600mM	0.2-6.3	303 K	https://pubs.acs.org/doi/abs/10.1021/bi00029a018
1B2X	ASP	A	12	3.8	3.8	0.1	80	NMR	50mM-600mM	0.2-6.3	303 K	https://pubs.acs.org/doi/abs/10.1021/bi00029a018
1B2X	ASP	A	22	3.3	3.3	0.1	80.4	NMR	50mM-600mM	0.2-6.3	303 K	https://pubs.acs.org/doi/abs/10.1021/bi00029a018
1B2X	ASP	A	44	3.6	3.6	0.1	133.8	NMR	50mM-600mM	0.2-6.3	303 K	https://pubs.acs.org/doi/abs/10.1021/bi00029a018
1B2X	ASP	A	75	3.1	3.1	0.2	0.1	NMR	50mM-600mM	0.2-6.3	303 K	https://pubs.acs.org/doi/abs/10.1021/bi00029a018
1B2X	ASP	A	86	4.2	4.2	0.1	25.7	NMR	50mM-600mM	0.2-6.3	303 K	https://pubs.acs.org/doi/abs/10.1021/bi00029a018
1BEG	ASP	A	21	2.49	2.49	0.05	41.5	NMR	N/A	1.5-11.2	313 K	https://www.ncbi.nlm.nih.gov/pubmed/9862128
1BEG	ASP	A	30	2.51	2.51	0.09	91.1	NMR	N/A	1.5-11.2	313 K	https://www.ncbi.nlm.nih.gov/pubmed/9862128
1BEG	ASP	A	72	2.61	2.61	0.15	30.8	NMR	N/A	1.5-11.2	313 K	https://www.ncbi.nlm.nih.gov/pubmed/9862128
1BEO	ASP	A	21	2.49	2.49	0.05	39.7	NMR	N/A	1.5-11.2	313 K	https://www.ncbi.nlm.nih.gov/pubmed/9862128
1BEO	ASP	A	30	2.51	2.51	0.09	62.5	NMR	N/A	1.5-11.2	313 K	https://www.ncbi.nlm.nih.gov/pubmed/9862128
1BEO	ASP	A	72	2.61	2.61	0.15	58.7	NMR	N/A	1.5-11.2	313 K	https://www.ncbi.nlm.nih.gov/pubmed/9862128
1BF4	ASP	A	16	2.9	2.9	N/A	69.3	NMR	N/A	1.5-12.0	300 K	https://www.ncbi.nlm.nih.gov/pubmed/12578354
1BF4	ASP	A	35	2.6	2.6	N/A	82.1	NMR	N/A	1.5-12.0	300 K	https://www.ncbi.nlm.nih.gov/pubmed/12578354
1BF4	ASP	A	50	3	3	N/A	92	NMR	N/A	1.5-12.0	300 K	https://www.ncbi.nlm.nih.gov/pubmed/12578354
1BHC	ASP	J	3	3	3	0.1	129.9	NMR	200 mM	0-16	293 K	https://www.sciencedirect.com/science/article/pii/S0022283684713015?via%3Dihub
1BHC	ASP	J	50	3.4	3.4	0.1	0	NMR	200 mM	0-16	293 K	https://www.sciencedirect.com/science/article/pii/S0022283684713015?via%3Dihub
1BNI	ASP	B	8	3.1	3.1	0.1	96.9	NMR	50mM-600mM	0.2-6.3	303 K	https://pubs.acs.org/doi/abs/10.1021/bi00029a018
1BNI	ASP	B	12	3.8	3.8	0.1	78.1	NMR	50mM-600mM	0.2-6.3	303 K	https://pubs.acs.org/doi/abs/10.1021/bi00029a018
1BNI	ASP	B	22	3.3	3.3	0.1	123.9	NMR	50mM-600mM	0.2-6.3	303 K	https://pubs.acs.org/doi/abs/10.1021/bi00029a018
1BNI	ASP	B	44	3.6	3.6	0.1	131.9	NMR	50mM-600mM	0.2-6.3	303 K	https://pubs.acs.org/doi/abs/10.1021/bi00029a018
1BNI	ASP	B	75	3.1	3.1	0.2	0.1	NMR	50mM-600mM	0.2-6.3	303 K	https://pubs.acs.org/doi/abs/10.1021/bi00029a018
1BNI	ASP	B	86	4.2	4.2	0.1	29.5	NMR	50mM-600mM	0.2-6.3	303 K	https://pubs.acs.org/doi/abs/10.1021/bi00029a018
1BNJ	ASP	A	8	3.1	3.1	0.1	93	NMR	50mM-600mM	0.2-6.3	303 K	https://pubs.acs.org/doi/abs/10.1021/bi00029a018
1BNJ	ASP	A	12	3.8	3.8	0.1	75.2	NMR	50mM-600mM	0.2-6.3	303 K	https://pubs.acs.org/doi/abs/10.1021/bi00029a018
1BNJ	ASP	A	22	3.3	3.3	0.1	131.5	NMR	50mM-600mM	0.2-6.3	303 K	https://pubs.acs.org/doi/abs/10.1021/bi00029a018
1BNJ	ASP	A	44	3.6	3.6	0.1	139.6	NMR	50mM-600mM	0.2-6.3	303 K	https://pubs.acs.org/doi/abs/10.1021/bi00029a018
1BNJ	ASP	A	75	3.1	3.1	0.2	0.1	NMR	50mM-600mM	0.2-6.3	303 K	https://pubs.acs.org/doi/abs/10.1021/bi00029a018
1BNJ	ASP	A	86	4.2	4.2	0.1	25.3	NMR	50mM-600mM	0.2-6.3	303 K	https://pubs.acs.org/doi/abs/10.1021/bi00029a018
1BNR	ASP	A	8	3.1	3.1	0.1	75.3	NMR	50mM-600mM	0.2-6.3	303 K	https://pubs.acs.org/doi/abs/10.1021/bi00029a018
1BNR	ASP	A	12	3.8	3.8	0.1	64	NMR	50mM-600mM	0.2-6.3	303 K	https://pubs.acs.org/doi/abs/10.1021/bi00029a018
1BNR	ASP	A	22	3.3	3.3	0.1	144.5	NMR	50mM-600mM	0.2-6.3	303 K	https://pubs.acs.org/doi/abs/10.1021/bi00029a018
1BNR	ASP	A	44	3.6	3.6	0.1	110.2	NMR	50mM-600mM	0.2-6.3	303 K	https://pubs.acs.org/doi/abs/10.1021/bi00029a018
1BNR	ASP	A	75	3.1	3.1	0.2	0	NMR	50mM-600mM	0.2-6.3	303 K	https://pubs.acs.org/doi/abs/10.1021/bi00029a018
1BNR	ASP	A	86	4.2	4.2	0.1	24.5	NMR	50mM-600mM	0.2-6.3	303 K	https://pubs.acs.org/doi/abs/10.1021/bi00029a018
1BPI	ASP	A	3	3	3	0.1	127.2	NMR	200 mM	0-16	293 K	https://www.sciencedirect.com/science/article/pii/S0022283684713015?via%3Dihub
1BPI	ASP	A	50	3.4	3.4	0.1	57.8	NMR	200 mM	0-16	293 K	https://www.sciencedirect.com/science/article/pii/S0022283684713015?via%3Dihub
1BUS	ASP	A	6	4.1	4.1	N/A	13.3	1H NMR	0.1 M	3.0-6.0	318 K	https://www.ncbi.nlm.nih.gov/pubmed/6094827
1BUS	ASP	A	12	3.6	3.6	N/A	8.8	1H NMR	0.1 M	3.0-6.0	318 K	https://www.ncbi.nlm.nih.gov/pubmed/6094827
1BVI	ASP	B	3	3.54	3.54	0.02	60.9	NMR	1 M	2.0-9.0	308 K	https://link.springer.com/article/10.1007/s002490100138
1BVI	ASP	B	15	3.52	3.52	0.02	60.7	NMR	1 M	2.0-9.0	308 K	https://link.springer.com/article/10.1007/s002490100138
1BVI	ASP	B	29	4.26	4.26	0.03	80.1	NMR	1 M	2.0-9.0	308 K	https://link.springer.com/article/10.1007/s002490100138
1BVI	ASP	B	49	4.22	4.22	0.05	120.5	NMR	1 M	2.0-9.0	308 K	https://link.springer.com/article/10.1007/s002490100138
1BVI	ASP	B	66	3.9	3.9	0.01	104.3	NMR	1 M	2.0-9.0	308 K	https://link.springer.com/article/10.1007/s002490100138
1BVI	ASP	B	76	0.5	0.5	N/A	1.5	NMR	1 M	2.0-9.0	308 K	https://link.springer.com/article/10.1007/s002490100138
1C8C	ASP	A	16	2.9	2.9	N/A	62.8	NMR	N/A	1.5-12.0	300 K	https://www.ncbi.nlm.nih.gov/pubmed/12578354
1C8C	ASP	A	35	2.6	2.6	N/A	70.9	NMR	N/A	1.5-12.0	300 K	https://www.ncbi.nlm.nih.gov/pubmed/12578354
1C8C	ASP	A	50	3	3	N/A	153.6	NMR	N/A	1.5-12.0	300 K	https://www.ncbi.nlm.nih.gov/pubmed/12578354
1CDC	ASP	A	25	3.53	3.53	0.02	138.9	NMR	100-300 mM	2.0-10.0	298 K	https://pubs.acs.org/doi/abs/10.1021/bi992209z
1CDC	ASP	A	26	3.58	3.58	0.02	100.3	NMR	100-300 mM	2.0-10.0	298 K	https://pubs.acs.org/doi/abs/10.1021/bi992209z
1CDC	ASP	A	28	3.57	3.57	0.06	17.2	NMR	100-300 mM	2.0-10.0	298 K	https://pubs.acs.org/doi/abs/10.1021/bi992209z
1CDC	ASP	A	62	4.15	4.15	0.02	3.8	NMR	100-300 mM	2.0-10.0	298 K	https://pubs.acs.org/doi/abs/10.1021/bi992209z
1CDC	ASP	A	71	3.18	3.18	0.04	120.3	NMR	100-300 mM	2.0-10.0	298 K	https://pubs.acs.org/doi/abs/10.1021/bi992209z
1CDC	ASP	A	72	4.14	4.14	0.05	20.2	NMR	100-300 mM	2.0-10.0	298 K	https://pubs.acs.org/doi/abs/10.1021/bi992209z
1CDC	ASP	A	94	3.87	3.87	0.04	35	NMR	100-300 mM	2.0-10.0	298 K	https://pubs.acs.org/doi/abs/10.1021/bi992209z
1CVO	ASP	A	42	3.2	3.2	N/A	22.5	1H NMR	N/A	2.5-7.0	298 K	https://pubs.acs.org/doi/abs/10.1021/bi960077t
1CVO	ASP	A	59	2.3	2.3	N/A	39.8	1H NMR	N/A	2.5-7.0	298 K	https://pubs.acs.org/doi/abs/10.1021/bi960077t
1D0D	ASP	B	3	3	3	N/A	126.2	NMR	200 mM	0-16	293 K	https://www.sciencedirect.com/science/article/pii/S0022283684713015?via%3Dihub
1D0D	ASP	B	50	3.4	3.4	N/A	63.3	NMR	200 mM	0-16	293 K	https://www.sciencedirect.com/science/article/pii/S0022283684713015?via%3Dihub
1DE3	ASP	A	9	3.9	3.9	0.1	26.9	NMR	0.1 M	3.0-8.5	298 K	https://pubs.acs.org/doi/abs/10.1021/bi981672t
1DE3	ASP	A	41	<3.0	3	N/A	6.2	NMR	0.1 M	3.0-8.5	298 K	https://pubs.acs.org/doi/abs/10.1021/bi981672t
1DE3	ASP	A	57	4.3	4.3	0.1	86.6	NMR	0.1 M	3.0-8.5	298 K	https://pubs.acs.org/doi/abs/10.1021/bi981672t
1DE3	ASP	A	59	4.1	4.1	0.1	62.5	NMR	0.1 M	3.0-8.5	298 K	https://pubs.acs.org/doi/abs/10.1021/bi981672t
1DE3	ASP	A	75	3.9	3.9	0.1	40.7	NMR	0.1 M	3.0-8.5	298 K	https://pubs.acs.org/doi/abs/10.1021/bi981672t
1DE3	ASP	A	77	<3.0	3	N/A	52.7	NMR	0.1 M	3.0-8.5	298 K	https://pubs.acs.org/doi/abs/10.1021/bi981672t
1DE3	ASP	A	85	3.8	3.8	0.1	44	NMR	0.1 M	3.0-8.5	298 K	https://pubs.acs.org/doi/abs/10.1021/bi981672t
1DE3	ASP	A	91	<3.0	3	N/A	3.4	NMR	0.1 M	3.0-8.5	298 K	https://pubs.acs.org/doi/abs/10.1021/bi981672t
1DE3	ASP	A	102	<3.0	3	N/A	124.9	NMR	0.1 M	3.0-8.5	298 K	https://pubs.acs.org/doi/abs/10.1021/bi981672t
1DE3	ASP	A	105	<3.0	3	N/A	62.7	NMR	0.1 M	3.0-8.5	298 K	https://pubs.acs.org/doi/abs/10.1021/bi981672t
1DE3	ASP	A	109	3.7	3.7	0.2	101.1	NMR	0.1 M	3.0-8.5	298 K	https://pubs.acs.org/doi/abs/10.1021/bi981672t
1EGF	ASP	A	11	3.9	3.9	0.05	139.3	1H NMR	N/A	1.5-9.0	298 K	https://pubs.acs.org/doi/abs/10.1021/bi00234a009
1EGF	ASP	A	27	4	4	0.1	115.2	1H NMR	N/A	1.5-9.0	298 K	https://pubs.acs.org/doi/abs/10.1021/bi00234a009
1EGF	ASP	A	40	3.6	3.6	0.1	62.8	1H NMR	N/A	1.5-9.0	298 K	https://pubs.acs.org/doi/abs/10.1021/bi00234a009
1EGF	ASP	A	46	3.8	3.8	0.1	85.1	1H NMR	N/A	1.5-9.0	298 K	https://pubs.acs.org/doi/abs/10.1021/bi00234a009
1EPG	ASP	A	11	3.9	3.9	0.05	134.1	1H NMR	N/A	1.5-9.0	298 K	https://pubs.acs.org/doi/abs/10.1021/bi00234a009
1EPG	ASP	A	27	4	4	0.1	77.5	1H NMR	N/A	1.5-9.0	298 K	https://pubs.acs.org/doi/abs/10.1021/bi00234a009
1EPG	ASP	A	40	3.6	3.6	0.1	122.5	1H NMR	N/A	1.5-9.0	298 K	https://pubs.acs.org/doi/abs/10.1021/bi00234a009
1EPG	ASP	A	46	3.8	3.8	0.1	71.8	1H NMR	N/A	1.5-9.0	298 K	https://pubs.acs.org/doi/abs/10.1021/bi00234a009
1EPH	ASP	A	11	3.9	3.9	0.05	128.7	1H NMR	N/A	1.5-9.0	298 K	https://pubs.acs.org/doi/abs/10.1021/bi00234a009
1EPH	ASP	A	27	4	4	0.1	86.9	1H NMR	N/A	1.5-9.0	298 K	https://pubs.acs.org/doi/abs/10.1021/bi00234a009
1EPH	ASP	A	40	3.6	3.6	0.1	132.5	1H NMR	N/A	1.5-9.0	298 K	https://pubs.acs.org/doi/abs/10.1021/bi00234a009
1EPH	ASP	A	46	3.8	3.8	0.1	68.3	1H NMR	N/A	1.5-9.0	298 K	https://pubs.acs.org/doi/abs/10.1021/bi00234a009
1FW7	ASP	A	8	3.1	3.1	0.1	103	NMR	50mM-600mM	0.2-6.3	303 K	https://pubs.acs.org/doi/abs/10.1021/bi00029a018
1FW7	ASP	A	12	3.8	3.8	0.1	78.3	NMR	50mM-600mM	0.2-6.3	303 K	https://pubs.acs.org/doi/abs/10.1021/bi00029a018
1FW7	ASP	A	22	3.3	3.3	0.1	111.8	NMR	50mM-600mM	0.2-6.3	303 K	https://pubs.acs.org/doi/abs/10.1021/bi00029a018
1FW7	ASP	A	44	3.6	3.6	0.1	105.1	NMR	50mM-600mM	0.2-6.3	303 K	https://pubs.acs.org/doi/abs/10.1021/bi00029a018
1FW7	ASP	A	75	3.1	3.1	0.2	0	NMR	50mM-600mM	0.2-6.3	303 K	https://pubs.acs.org/doi/abs/10.1021/bi00029a018
1FW7	ASP	A	86	4.2	4.2	0.1	30.7	NMR	50mM-600mM	0.2-6.3	303 K	https://pubs.acs.org/doi/abs/10.1021/bi00029a018
1GB1	ASP	A	22	2.9	2.9	0.1	68	NMR	N/A	1.5-11.6	298 K	https://pubs.acs.org/doi/abs/10.1021/bi9630927
1GB1	ASP	A	36	3.8	3.8	0.1	120	NMR	N/A	1.5-11.6	298 K	https://pubs.acs.org/doi/abs/10.1021/bi9630927
1GB1	ASP	A	40	4	4	0.2	69.8	NMR	N/A	1.5-11.6	298 K	https://pubs.acs.org/doi/abs/10.1021/bi9630927
1GB1	ASP	A	46	3.6	3.6	0.1	51.2	NMR	N/A	1.5-11.6	298 K	https://pubs.acs.org/doi/abs/10.1021/bi9630927
1GB1	ASP	A	47	3.4	3.4	0.3	113.9	NMR	N/A	1.5-11.6	298 K	https://pubs.acs.org/doi/abs/10.1021/bi9630927
1GOA	ASP	A	10	6.1	6.1	N/A	9.6	NMR	0.1 M	2.0-8.0	300 K	https://pubs.acs.org/doi/abs/10.1021/bi00183a034
1GOA	ASP	A	70	2.6	2.6	N/A	48	NMR	0.1 M	2.0-8.0	300 K	https://pubs.acs.org/doi/abs/10.1021/bi00183a034
1GOA	ASP	A	94	3.2	3.2	N/A	105.3	NMR	0.1 M	2.0-8.0	300 K	https://pubs.acs.org/doi/abs/10.1021/bi00183a034
1GOA	ASP	A	102	<2	2	N/A	49.2	NMR	0.1 M	2.0-8.0	300 K	https://pubs.acs.org/doi/abs/10.1021/bi00183a034
1GOA	ASP	A	108	3.2	3.2	N/A	31.8	NMR	0.1 M	2.0-8.0	300 K	https://pubs.acs.org/doi/abs/10.1021/bi00183a034
1GOA	ASP	A	134	4.1	4.1	N/A	32.2	NMR	0.1 M	2.0-8.0	300 K	https://pubs.acs.org/doi/abs/10.1021/bi00183a034
1GOA	ASP	A	148	<2	2	N/A	14.8	NMR	0.1 M	2.0-8.0	300 K	https://pubs.acs.org/doi/abs/10.1021/bi00183a034
1H4G	ASP	B	5	3.84	3.84	0.02	99.5	NMR	1 M	3.2-8.7	303 K	https://pubs.acs.org/doi/abs/10.1021/bi049948m
1H4G	ASP	B	12	3.94	3.94	0.14	89.6	NMR	1 M	3.2-8.7	303 K	https://pubs.acs.org/doi/abs/10.1021/bi049948m
1H4G	ASP	B	15	3.35	3.35	0.14	25.1	NMR	1 M	3.2-8.7	303 K	https://pubs.acs.org/doi/abs/10.1021/bi049948m
1H4G	ASP	B	21	3.46	3.46	0.13	53.2	NMR	1 M	3.2-8.7	303 K	https://pubs.acs.org/doi/abs/10.1021/bi049948m
1H4G	ASP	B	90	3.88	3.88	0.07	147.2	NMR	1 M	3.2-8.7	303 K	https://pubs.acs.org/doi/abs/10.1021/bi049948m
1H4G	ASP	B	99	<2.7	2.7	N/A	0.4	NMR	1 M	3.2-8.7	303 K	https://pubs.acs.org/doi/abs/10.1021/bi049948m
1H4G	ASP	B	118	<2.7	2.7	N/A	39.8	NMR	1 M	3.2-8.7	303 K	https://pubs.acs.org/doi/abs/10.1021/bi049948m
1H4G	ASP	B	123	<2.7	2.7	N/A	11.3	NMR	1 M	3.2-8.7	303 K	https://pubs.acs.org/doi/abs/10.1021/bi049948m
1I0V	ASP	A	3	3.54	3.54	0.02	79	NMR	1 M	2.0-9.0	308 K	https://link.springer.com/article/10.1007/s002490100138
1I0V	ASP	A	15	3.52	3.52	0.02	49.9	NMR	1 M	2.0-9.0	308 K	https://link.springer.com/article/10.1007/s002490100138
1I0V	ASP	A	29	4.26	4.26	0.03	101.6	NMR	1 M	2.0-9.0	308 K	https://link.springer.com/article/10.1007/s002490100138
1I0V	ASP	A	49	4.22	4.22	0.05	115.1	NMR	1 M	2.0-9.0	308 K	https://link.springer.com/article/10.1007/s002490100138
1I0V	ASP	A	66	3.9	3.9	0.01	106.1	NMR	1 M	2.0-9.0	308 K	https://link.springer.com/article/10.1007/s002490100138
1I0V	ASP	A	76	0.5	0.5	N/A	1	NMR	1 M	2.0-9.0	308 K	https://link.springer.com/article/10.1007/s002490100138
1IG5	ASP	A	47	3.04	3.04	0.09	73	NMR	1 M	2.4-7.6	300 K	https://onlinelibrary.wiley.com/doi/full/10.1002/%28SICI%291097-0134%2819991001%2937%3A1%3C106%3A%3AAID-PROT10%3E3.0.CO%3B2-M
1IGC	ASP	A	27	2.9	2.9	0.1	81.6	NMR	N/A	1.5-11.6	298 K	https://pubs.acs.org/doi/abs/10.1021/bi9630927
1IGC	ASP	A	41	3.9	3.9	0.1	42.5	NMR	N/A	1.5-11.6	298 K	https://pubs.acs.org/doi/abs/10.1021/bi9630927
1IGC	ASP	A	45	4.4	4.4	0.1	132.6	NMR	N/A	1.5-11.6	298 K	https://pubs.acs.org/doi/abs/10.1021/bi9630927
1IGC	ASP	A	51	3.6	3.6	0.1	74.1	NMR	N/A	1.5-11.6	298 K	https://pubs.acs.org/doi/abs/10.1021/bi9630927
1IGC	ASP	A	52	3.4	3.4	0.1	92	NMR	N/A	1.5-11.6	298 K	https://pubs.acs.org/doi/abs/10.1021/bi9630927
1IGD	ASP	A	27	2.9	2.9	0.1	56.1	NMR	N/A	1.5-11.6	298 K	https://pubs.acs.org/doi/abs/10.1021/bi9630927
1IGD	ASP	A	41	3.9	3.9	0.1	120.1	NMR	N/A	1.5-11.6	298 K	https://pubs.acs.org/doi/abs/10.1021/bi9630927
1IGD	ASP	A	45	4.4	4.4	0.1	135.6	NMR	N/A	1.5-11.6	298 K	https://pubs.acs.org/doi/abs/10.1021/bi9630927
1IGD	ASP	A	51	3.6	3.6	0.1	71.7	NMR	N/A	1.5-11.6	298 K	https://pubs.acs.org/doi/abs/10.1021/bi9630927
1IGD	ASP	A	52	3.4	3.4	0.1	91.7	NMR	N/A	1.5-11.6	298 K	https://pubs.acs.org/doi/abs/10.1021/bi9630927
1IGV	ASP	A	47	3.04	3.04	0.09	73.4	NMR	1 M	2.4-7.6	300 K	https://onlinelibrary.wiley.com/doi/full/10.1002/%28SICI%291097-0134%2819991001%2937%3A1%3C106%3A%3AAID-PROT10%3E3.0.CO%3B2-M
1KF3	ASP	A	38	2.1	2.1	0.1	124	NMR	1 M	1.2-7.9	303 K	https://www.ncbi.nlm.nih.gov/pubmed/8615690
1KF3	ASP	A	53	3.7	3.7	0.1	84.9	NMR	1 M	1.2-7.9	303 K	https://www.ncbi.nlm.nih.gov/pubmed/8615690
1KF3	ASP	A	83	3.3	3.3	0.1	22.2	NMR	1 M	1.2-7.9	303 K	https://www.ncbi.nlm.nih.gov/pubmed/8615690
1KF3	ASP	A	121	3	3	0.1	26.5	NMR	1 M	1.2-7.9	303 K	https://www.ncbi.nlm.nih.gov/pubmed/8615690
1KXI	ASP	A	42	3.2	3.2	N/A	100.3	NMR	N/A	2.5-7.0	293 K	https://pubs.acs.org/doi/abs/10.1021/bi960077t
1KXI	ASP	A	59	2.3	2.3	N/A	85.4	NMR	N/A	2.5-7.0	293 K	https://pubs.acs.org/doi/abs/10.1021/bi960077t
1LNI	ASP	A	1	3.44	3.44	0.02-0.07	125.6	NMR	0.1 M	1.68-8.83	293 K	https://www.ncbi.nlm.nih.gov/pubmed/12527309
1LNI	ASP	A	17	3.72	3.72	0.02-0.07	88.1	NMR	0.1 M	1.68-8.83	293 K	https://www.ncbi.nlm.nih.gov/pubmed/12527309
1LNI	ASP	A	25	4.87	4.87	0.02-0.07	140.1	NMR	0.1 M	1.68-8.83	293 K	https://www.ncbi.nlm.nih.gov/pubmed/12527309
1LNI	ASP	A	33	2.39	2.39	0.02-0.07	17.3	NMR	0.1 M	1.68-8.83	293 K	https://www.ncbi.nlm.nih.gov/pubmed/12527309
1LNI	ASP	A	79	7.37	7.37	0.02-0.07	12.8	NMR	0.1 M	1.68-8.83	293 K	https://www.ncbi.nlm.nih.gov/pubmed/12527309
1LNI	ASP	A	84	3.01	3.01	0.02-0.07	59	NMR	0.1 M	1.68-8.83	293 K	https://www.ncbi.nlm.nih.gov/pubmed/12527309
1LNI	ASP	A	93	3.09	3.09	0.02-0.07	56.8	NMR	0.1 M	1.68-8.83	293 K	https://www.ncbi.nlm.nih.gov/pubmed/12527309
1LSE	ASP	A	18	2.66	2.66	0.08	61.7	NMR	2.5 M	1.0-7.0	308 K	https://www.ncbi.nlm.nih.gov/pmc/articles/PMC1275825/
1LSE	ASP	A	48	1.6	1.6	0.4	102.3	NMR	2.5 M	1.0-7.0	308 K	https://www.ncbi.nlm.nih.gov/pmc/articles/PMC1275825/
1LSE	ASP	A	52	3.68	3.68	0.08	23.4	NMR	2.5 M	1.0-7.0	308 K	https://www.ncbi.nlm.nih.gov/pmc/articles/PMC1275825/
1LSE	ASP	A	66	0.9	0.9	0.5	36.1	NMR	2.5 M	1.0-7.0	308 K	https://www.ncbi.nlm.nih.gov/pmc/articles/PMC1275825/
1LSE	ASP	A	87	2.07	2.07	0.15	59.8	NMR	2.5 M	1.0-7.0	308 K	https://www.ncbi.nlm.nih.gov/pmc/articles/PMC1275825/
1LSE	ASP	A	101	4.09	4.09	0.07	101.4	NMR	2.5 M	1.0-7.0	308 K	https://www.ncbi.nlm.nih.gov/pmc/articles/PMC1275825/
1LSE	ASP	A	119	3.2	3.2	0.09	93.9	Potentiometric titration	2.5 M	1.0-7.0	308 K	https://www.ncbi.nlm.nih.gov/pmc/articles/PMC1275825/
1LYS	ASP	A	18	2.66	2.66	0.08	68.2	Potentiometric titration	2.5 M	1.0-7.0	308 K	https://www.ncbi.nlm.nih.gov/pmc/articles/PMC1275825/
1LYS	ASP	A	48	1.6	1.6	0.4	94.6	NMR	2.5 M	1.0-7.0	308 K	https://www.ncbi.nlm.nih.gov/pmc/articles/PMC1275825/
1LYS	ASP	A	52	3.68	3.68	0.08	22.9	NMR	2.5 M	1.0-7.0	308 K	https://www.ncbi.nlm.nih.gov/pmc/articles/PMC1275825/
1LYS	ASP	A	66	0.9	0.9	0.5	27.5	NMR	2.5 M	1.0-7.0	308 K	https://www.ncbi.nlm.nih.gov/pmc/articles/PMC1275825/
1LYS	ASP	A	87	2.07	2.07	0.15	79.6	Potentiometric titration	2.5 M	1.0-7.0	308 K	https://www.ncbi.nlm.nih.gov/pmc/articles/PMC1275825/
1LYS	ASP	A	101	4.09	4.09	0.07	113	Potentiometric titration	2.5 M	1.0-7.0	308 K	https://www.ncbi.nlm.nih.gov/pmc/articles/PMC1275825/
1LYS	ASP	A	119	3.2	3.2	0.09	48.6	Potentiometric titration	2.5 M	1.0-7.0	308 K	https://www.ncbi.nlm.nih.gov/pmc/articles/PMC1275825/
1PGA	ASP	A	22	2.9	2.9	0.1	67.4	NMR	N/A	1.5-11.6	298 K	https://pubs.acs.org/doi/abs/10.1021/bi9630927
1PGA	ASP	A	36	3.8	3.8	0.1	127.6	NMR	N/A	1.5-11.6	298 K	https://pubs.acs.org/doi/abs/10.1021/bi9630927
1PGA	ASP	A	40	4	4	0.2	133.4	NMR	N/A	1.5-11.6	298 K	https://pubs.acs.org/doi/abs/10.1021/bi9630927
1PGA	ASP	A	46	3.6	3.6	0.1	74	NMR	N/A	1.5-11.6	298 K	https://pubs.acs.org/doi/abs/10.1021/bi9630927
1PGA	ASP	A	47	3.4	3.4	0.3	85.7	NMR	N/A	1.5-11.6	298 K	https://pubs.acs.org/doi/abs/10.1021/bi9630927
1PGB	ASP	A	22	2.9	2.9	0.1	64.5	NMR	N/A	1.5-11.6	298 K	https://pubs.acs.org/doi/abs/10.1021/bi9630927
1PGB	ASP	A	36	3.8	3.8	0.1	129.6	NMR	N/A	1.5-11.6	298 K	https://pubs.acs.org/doi/abs/10.1021/bi9630927
1PGB	ASP	A	40	4	4	0.2	128.9	NMR	N/A	1.5-11.6	298 K	https://pubs.acs.org/doi/abs/10.1021/bi9630927
1PGB	ASP	A	46	3.6	3.6	0.1	73	NMR	N/A	1.5-11.6	298 K	https://pubs.acs.org/doi/abs/10.1021/bi9630927
1PGB	ASP	A	47	3.4	3.4	0.3	90.6	NMR	N/A	1.5-11.6	298 K	https://pubs.acs.org/doi/abs/10.1021/bi9630927
1QH7	ASP	A	5	3.84	3.84	0.02	101.5	NMR	1 M	3.2-8.7	303 K	https://pubs.acs.org/doi/abs/10.1021/bi049948m
1QH7	ASP	A	12	3.94	3.94	0.14	101.1	NMR	1 M	3.2-8.7	303 K	https://pubs.acs.org/doi/abs/10.1021/bi049948m
1QH7	ASP	A	15	3.35	3.35	0.14	24.7	NMR	1 M	3.2-8.7	303 K	https://pubs.acs.org/doi/abs/10.1021/bi049948m
1QH7	ASP	A	21	3.46	3.46	0.13	54.1	NMR	1 M	3.2-8.7	303 K	https://pubs.acs.org/doi/abs/10.1021/bi049948m
1QH7	ASP	A	90	3.88	3.88	0.07	138.9	NMR	1 M	3.2-8.7	303 K	https://pubs.acs.org/doi/abs/10.1021/bi049948m
1QH7	ASP	A	99	<2.7	2.7	N/A	0.2	NMR	1 M	3.2-8.7	303 K	https://pubs.acs.org/doi/abs/10.1021/bi049948m
1QH7	ASP	A	118	<2.7	2.7	N/A	45.2	NMR	1 M	3.2-8.7	303 K	https://pubs.acs.org/doi/abs/10.1021/bi049948m
1QH7	ASP	A	123	<2.7	2.7	N/A	12	NMR	1 M	3.2-8.7	303 K	https://pubs.acs.org/doi/abs/10.1021/bi049948m
1RDD	ASP	A	10	6.1	6.1	N/A	15	13C NMR	0.1 M	2.0-8.0	300 K	https://pubs.acs.org/doi/abs/10.1021/bi00183a034
1RDD	ASP	A	70	2.6	2.6	N/A	56.4	13C NMR	0.1 M	2.0-8.0	300 K	https://pubs.acs.org/doi/abs/10.1021/bi00183a034
1RDD	ASP	A	94	3.2	3.2	N/A	135.1	13C NMR	0.1 M	2.0-8.0	300 K	https://pubs.acs.org/doi/abs/10.1021/bi00183a034
1RDD	ASP	A	102	<2	2	N/A	63.9	13C NMR	0.1 M	2.0-8.0	300 K	https://pubs.acs.org/doi/abs/10.1021/bi00183a034
1RDD	ASP	A	108	3.2	3.2	N/A	29.8	13C NMR	0.1 M	2.0-8.0	300 K	https://pubs.acs.org/doi/abs/10.1021/bi00183a034
1RDD	ASP	A	134	4.3	4.3	N/A	45.8	13C NMR	0.1 M	2.0-8.0	300 K	https://pubs.acs.org/doi/abs/10.1021/bi00183a034
1RDD	ASP	A	148	<2	2	N/A	16.6	13C NMR	0.1 M	2.0-8.0	300 K	https://pubs.acs.org/doi/abs/10.1021/bi00183a034
1RGG	ASP	A	1	3.44	3.44	0.02-0.07	129.6	NMR	0.1 M	1.68-8.83	293 K	https://www.ncbi.nlm.nih.gov/pubmed/12527309
1RGG	ASP	A	17	3.72	3.72	0.02-0.07	82.6	NMR	0.1 M	1.68-8.83	293 K	https://www.ncbi.nlm.nih.gov/pubmed/12527309
1RGG	ASP	A	25	4.87	4.87	0.02-0.07	130.1	NMR	0.1 M	1.68-8.83	293 K	https://www.ncbi.nlm.nih.gov/pubmed/12527309
1RGG	ASP	A	33	2.39	2.39	0.02-0.07	11.3	NMR	0.1 M	1.68-8.83	293 K	https://www.ncbi.nlm.nih.gov/pubmed/12527309
1RGG	ASP	A	79	7.37	7.37	0.02-0.07	10.4	NMR	0.1 M	1.68-8.83	293 K	https://www.ncbi.nlm.nih.gov/pubmed/12527309
1RGG	ASP	A	84	3.01	3.01	0.02-0.07	71.6	NMR	0.1 M	1.68-8.83	293 K	https://www.ncbi.nlm.nih.gov/pubmed/12527309
1RGG	ASP	A	93	3.09	3.09	0.02-0.07	44.5	NMR	0.1 M	1.68-8.83	293 K	https://www.ncbi.nlm.nih.gov/pubmed/12527309
1RNZ	ASP	A	38	2.1	2.1	0.1	143	NMR	1 M	1.2-7.9	303 K	https://www.sciencedirect.com/science/article/pii/S0003986196901083?via%3Dihub
1RNZ	ASP	A	53	3.7	3.7	0.1	81.7	NMR	1 M	1.2-7.9	303 K	https://www.sciencedirect.com/science/article/pii/S0003986196901083?via%3Dihub
1RNZ	ASP	A	83	3.3	3.3	0.1	34.2	NMR	1 M	1.2-7.9	303 K	https://www.sciencedirect.com/science/article/pii/S0003986196901083?via%3Dihub
1RNZ	ASP	A	121	3	3	0.1	35.7	NMR	1 M	1.2-7.9	303 K	https://www.sciencedirect.com/science/article/pii/S0003986196901083?via%3Dihub
1XNB	ASP	A	4	3	3	0.1	101.3	NMR	25 mM	2.0-9.0	298 K	https://www.ncbi.nlm.nih.gov/pubmed/9416621
1XNB	ASP	A	11	2.5	2.5	0.1	91	NMR	25 mM	2.0-9.0	298 K	https://www.ncbi.nlm.nih.gov/pubmed/9416621
1XNB	ASP	A	83	<2.0	2	0.1	0.6	NMR	25 mM	2.0-9.0	298 K	https://www.ncbi.nlm.nih.gov/pubmed/9416621
1XNB	ASP	A	101	<2.0	2	0.1	45.6	NMR	25 mM	2.0-9.0	298 K	https://www.ncbi.nlm.nih.gov/pubmed/9416621
1XNB	ASP	A	106	2.7	2.7	0.1	16.5	NMR	25 mM	2.0-9.0	298 K	https://www.ncbi.nlm.nih.gov/pubmed/9416621
1XNB	ASP	A	119	3.2	3.2	0.1	98.8	NMR	25 mM	2.0-9.0	298 K	https://www.ncbi.nlm.nih.gov/pubmed/9416621
1XNB	ASP	A	121	3.6	3.6	0.1	142	NMR	25 mM	2.0-9.0	298 K	https://www.ncbi.nlm.nih.gov/pubmed/9416621
2BUS	ASP	A	6	4	4	N/A	33.4	NMR	0.1 M	3.0-6.0	291 K	https://www.sciencedirect.com/science/article/pii/0022283684904698?via%3Dihub
2BUS	ASP	A	12	3.6	3.6	N/A	149.8	NMR	0.1 M	3.0-6.0	291 K	https://www.sciencedirect.com/science/article/pii/0022283684904698?via%3Dihub
2CI2	ASP	I	42	3.3	3.3	N/A	71.6	NMR	200 mM	2.0-5.9	315 K	https://www.sciencedirect.com/science/article/pii/S0022283685706705?via%3Dihub
2CI2	ASP	I	64	3.8	3.8	N/A	35.3	NMR	200 mM	2.0-5.9	315 K	https://www.sciencedirect.com/science/article/pii/S0022283685706705?via%3Dihub
2CI2	ASP	I	71	2.8	2.8	N/A	62.1	NMR	200 mM	2.0-5.9	315 K	https://www.sciencedirect.com/science/article/pii/S0022283685706705?via%3Dihub
2CI2	ASP	I	74	5	5	N/A	78.8	NMR	200 mM	2.0-5.9	315 K	https://www.sciencedirect.com/science/article/pii/S0022283685706705?via%3Dihub
2GB1	ASP	A	22	2.9	2.9	0.1	67.2	NMR	N/A	1.5-11.6	298 K	https://pubs.acs.org/doi/abs/10.1021/bi9630927
2GB1	ASP	A	36	3.8	3.8	0.1	126.6	NMR	N/A	1.5-11.6	298 K	https://pubs.acs.org/doi/abs/10.1021/bi9630927
2GB1	ASP	A	40	4	4	0.2	59.7	NMR	N/A	1.5-11.6	298 K	https://pubs.acs.org/doi/abs/10.1021/bi9630927
2GB1	ASP	A	46	3.6	3.6	0.1	49.1	NMR	N/A	1.5-11.6	298 K	https://pubs.acs.org/doi/abs/10.1021/bi9630927
2GB1	ASP	A	47	3.4	3.4	0.3	115	NMR	N/A	1.5-11.6	298 K	https://pubs.acs.org/doi/abs/10.1021/bi9630927
2IGD	ASP	A	27	2.9	2.9	0.1	58.3	NMR	N/A	1.5-11.6	298 K	https://pubs.acs.org/doi/abs/10.1021/bi9630927
2IGD	ASP	A	41	3.9	3.9	0.1	114.8	NMR	N/A	1.5-11.6	298 K	https://pubs.acs.org/doi/abs/10.1021/bi9630927
2IGD	ASP	A	45	4.4	4.4	0.1	135.6	NMR	N/A	1.5-11.6	298 K	https://pubs.acs.org/doi/abs/10.1021/bi9630927
2IGD	ASP	A	51	3.6	3.6	0.1	76.2	NMR	N/A	1.5-11.6	298 K	https://pubs.acs.org/doi/abs/10.1021/bi9630927
2IGD	ASP	A	52	3.4	3.4	0.1	90.1	NMR	N/A	1.5-11.6	298 K	https://pubs.acs.org/doi/abs/10.1021/bi9630927
2IGH	ASP	A	27	2.9	2.9	0.1	75.3	NMR	N/A	1.5-11.6	298 K	https://pubs.acs.org/doi/abs/10.1021/bi9630927
2IGH	ASP	A	41	3.9	3.9	0.1	123.4	NMR	N/A	1.5-11.6	298 K	https://pubs.acs.org/doi/abs/10.1021/bi9630927
2IGH	ASP	A	45	4.4	4.4	0.1	62.9	NMR	N/A	1.5-11.6	298 K	https://pubs.acs.org/doi/abs/10.1021/bi9630927
2IGH	ASP	A	51	3.6	3.6	0.1	33	NMR	N/A	1.5-11.6	298 K	https://pubs.acs.org/doi/abs/10.1021/bi9630927
2IGH	ASP	A	52	3.4	3.4	0.1	97.8	NMR	N/A	1.5-11.6	298 K	https://pubs.acs.org/doi/abs/10.1021/bi9630927
2LZT	ASP	A	18	2.66	2.66	0.08	81	NMR	2.5 M	1.0-7.0	308 K	https://www.ncbi.nlm.nih.gov/pmc/articles/PMC1275825/
2LZT	ASP	A	48	1.6	1.6	0.4	78.6	NMR	2.5 M	1.0-7.0	308 K	https://www.ncbi.nlm.nih.gov/pmc/articles/PMC1275825/
2LZT	ASP	A	52	3.68	3.68	0.08	25	NMR	2.5 M	1.0-7.0	308 K	https://www.ncbi.nlm.nih.gov/pmc/articles/PMC1275825/
2LZT	ASP	A	66	0.9	0.9	0.5	31.8	NMR	2.5 M	1.0-7.0	308 K	https://www.ncbi.nlm.nih.gov/pmc/articles/PMC1275825/
2LZT	ASP	A	87	2.07	2.07	0.15	84.2	NMR	2.5 M	1.0-7.0	308 K	https://www.ncbi.nlm.nih.gov/pmc/articles/PMC1275825/
2LZT	ASP	A	101	4.09	4.09	0.07	75.4	NMR	2.5 M	1.0-7.0	308 K	https://www.ncbi.nlm.nih.gov/pmc/articles/PMC1275825/
2LZT	ASP	A	119	3.2	3.2	0.09	90.1	NMR	2.5 M	1.0-7.0	308 K	https://www.ncbi.nlm.nih.gov/pmc/articles/PMC1275825/
2QMT	ASP	A	22	2.9	2.9	0.1	65.3	NMR	N/A	1.5-11.6	298 K	https://pubs.acs.org/doi/abs/10.1021/bi9630927
2QMT	ASP	A	36	3.8	3.8	0.1	120.5	NMR	N/A	1.5-11.6	298 K	https://pubs.acs.org/doi/abs/10.1021/bi9630927
2QMT	ASP	A	40	4	4	0.2	134	NMR	N/A	1.5-11.6	298 K	https://pubs.acs.org/doi/abs/10.1021/bi9630927
2QMT	ASP	A	46	3.6	3.6	0.1	79.7	NMR	N/A	1.5-11.6	298 K	https://pubs.acs.org/doi/abs/10.1021/bi9630927
2QMT	ASP	A	47	3.4	3.4	0.3	93	NMR	N/A	1.5-11.6	298 K	https://pubs.acs.org/doi/abs/10.1021/bi9630927
2RN2	ASP	A	10	6.1	6.1	N/A	11.1	13C NMR	0.1 M	2.0-8.0	300 K	https://pubs.acs.org/doi/abs/10.1021/bi00183a034
2RN2	ASP	A	70	2.6	2.6	N/A	55.1	13C NMR	0.1 M	2.0-8.0	300 K	https://pubs.acs.org/doi/abs/10.1021/bi00183a034
2RN2	ASP	A	94	3.2	3.2	N/A	112.1	13C NMR	0.1 M	2.0-8.0	300 K	https://pubs.acs.org/doi/abs/10.1021/bi00183a034
2RN2	ASP	A	102	<2	2	N/A	53.4	13C NMR	0.1 M	2.0-8.0	300 K	https://pubs.acs.org/doi/abs/10.1021/bi00183a034
2RN2	ASP	A	108	3.2	3.2	N/A	43	13C NMR	0.1 M	2.0-8.0	300 K	https://pubs.acs.org/doi/abs/10.1021/bi00183a034
2RN2	ASP	A	134	4.3	4.3	N/A	53	13C NMR	0.1 M	2.0-8.0	300 K	https://pubs.acs.org/doi/abs/10.1021/bi00183a034
2RN2	ASP	A	148	<2	2	N/A	10.6	13C NMR	0.1 M	2.0-8.0	300 K	https://pubs.acs.org/doi/abs/10.1021/bi00183a034
2SNI	ASP	I	42	3.3	3.3	N/A	63.4	NMR	200 mM	2.0-5.9	315 K	https://www.sciencedirect.com/science/article/pii/S0022283685706705?via%3Dihub
2SNI	ASP	I	64	3.8	3.8	N/A	58.5	NMR	200 mM	2.0-5.9	315 K	https://www.sciencedirect.com/science/article/pii/S0022283685706705?via%3Dihub
2SNI	ASP	I	71	2.8	2.8	N/A	45.8	NMR	200 mM	2.0-5.9	315 K	https://www.sciencedirect.com/science/article/pii/S0022283685706705?via%3Dihub
2SNI	ASP	I	74	5	5	N/A	81.9	NMR	200 mM	2.0-5.9	315 K	https://www.sciencedirect.com/science/article/pii/S0022283685706705?via%3Dihub
3EGF	ASP	A	11	3.9	3.9	0.05	155.1	1H NMR	N/A	1.5-9	298 K	https://pubs.acs.org/doi/abs/10.1021/bi00234a009
3EGF	ASP	A	27	4	4	0.1	122.2	1H NMR	N/A	1.5-9	298 K	https://pubs.acs.org/doi/abs/10.1021/bi00234a009
3EGF	ASP	A	40	3.6	3.6	0.1	70.3	1H NMR	N/A	1.5-9	298 K	https://pubs.acs.org/doi/abs/10.1021/bi00234a009
3EGF	ASP	A	46	3.8	3.8	0.1	77	1H NMR	N/A	1.5-9	298 K	https://pubs.acs.org/doi/abs/10.1021/bi00234a009
3GB1	ASP	A	22	2.9	2.9	0.1	64.7	NMR	N/A	1.5-11.6	298 K	https://pubs.acs.org/doi/abs/10.1021/bi9630927
3GB1	ASP	A	36	3.8	3.8	0.1	120.1	NMR	N/A	1.5-11.6	298 K	https://pubs.acs.org/doi/abs/10.1021/bi9630927
3GB1	ASP	A	40	4	4	0.2	99.6	NMR	N/A	1.5-11.6	298 K	https://pubs.acs.org/doi/abs/10.1021/bi9630927
3GB1	ASP	A	46	3.6	3.6	0.1	61.3	NMR	N/A	1.5-11.6	298 K	https://pubs.acs.org/doi/abs/10.1021/bi9630927
3GB1	ASP	A	47	3.4	3.4	0.3	104.2	NMR	N/A	1.5-11.6	298 K	https://pubs.acs.org/doi/abs/10.1021/bi9630927
3ICB	ASP	A	47	3.04	3.04	0.09	89	NMR	1 M	2.4-7.6	300 K	https://onlinelibrary.wiley.com/doi/full/10.1002/%28SICI%291097-0134%2819991001%2937%3A1%3C106%3A%3AAID-PROT10%3E3.0.CO%3B2-M
3RN3	ASP	A	38	3.5	3.5	0.2	140.5	NMR	30 mM	1.5-11.0	293 K	https://www.sciencedirect.com/science/article/pii/S0022283684713015?via%3Dihub
3RN3	ASP	A	53	3.9	3.9	0.2	82.2	NMR	30 mM	1.5-11.0	293 K	https://www.sciencedirect.com/science/article/pii/S0022283684713015?via%3Dihub
3RN3	ASP	A	83	3.5	3.5	0.2	24	NMR	30 mM	1.5-11.0	293 K	https://www.sciencedirect.com/science/article/pii/S0022283684713015?via%3Dihub
3RN3	ASP	A	121	3.1	3.1	0.2	19.5	NMR	30 mM	1.5-11.0	293 K	https://www.sciencedirect.com/science/article/pii/S0022283684713015?via%3Dihub
3RN3	Asp	A	14	<2.0	2	N/A	4.6	NMR	30 mM	1.5-11.0	293 K	https://www.sciencedirect.com/science/article/pii/S0022283684713015?via%3Dihub
4ICB	ASP	A	47	3.04	3.04	0.09	82	NMR	1 M	2.4-7.6	300 K	https://onlinelibrary.wiley.com/doi/full/10.1002/%28SICI%291097-0134%2819991001%2937%3A1%3C106%3A%3AAID-PROT10%3E3.0.CO%3B2-M
4LZT	ASP	A	18	2.66	2.66	0.08	85.2	NMR	2.5 M	1.8-11.1	298 K	https://www.ncbi.nlm.nih.gov/pubmed/6771251
4LZT	ASP	A	48	1.6	1.6	0.4	79.5	NMR	2.5 M	1.0-7.0	308 K	https://www.ncbi.nlm.nih.gov/pmc/articles/PMC1275825/
4LZT	ASP	A	52	3.68	3.68	0.08	25.3	NMR	2.5 M	1.0-7.0	308 K	https://www.ncbi.nlm.nih.gov/pmc/articles/PMC1275825/
4LZT	ASP	A	66	0.9	0.9	0.5	31.4	NMR	2.5 M	1.0-7.0	308 K	https://www.ncbi.nlm.nih.gov/pmc/articles/PMC1275825/
4LZT	ASP	A	87	2.07	2.07	0.15	91.7	NMR	2.5 M	1.8-11.1	298 K	https://www.ncbi.nlm.nih.gov/pubmed/6771251
4LZT	ASP	A	101	4.09	4.09	0.07	81.6	NMR	2.5 M	1.8-11.1	298 K	https://www.ncbi.nlm.nih.gov/pubmed/6771251
4LZT	ASP	A	119	3.2	3.2	0.09	92.3	NMR	2.5 M	1.8-11.1	298 K	https://www.ncbi.nlm.nih.gov/pubmed/6771251
4PTI	ASP	A	3	3	3	0.1	139.1	NMR	150 mM	0-16	293 K	https://www.sciencedirect.com/science/article/pii/S0022283684713015?via%3Dihub
4PTI	ASP	A	50	3.4	3.4	0.1	62.1	NMR	150 mM	0-16	293 K	https://www.sciencedirect.com/science/article/pii/S0022283684713015?via%3Dihub
7RSA	ASP	A	38	2.1	2.1	0.1	99.9	NMR	1 M	1.2-7.9	303 K	https://www.sciencedirect.com/science/article/pii/S0003986196901083?via%3Dihub
7RSA	ASP	A	53	3.7	3.7	0.1	71.3	NMR	1 M	1.2-7.9	303 K	https://www.sciencedirect.com/science/article/pii/S0003986196901083?via%3Dihub
7RSA	ASP	A	83	3.3	3.3	0.1	12.7	NMR	1 M	1.2-7.9	303 K	https://www.sciencedirect.com/science/article/pii/S0003986196901083?via%3Dihub
7RSA	ASP	A	121	3	3	0.1	1.5	NMR	1 M	1.2-7.9	303 K	https://www.sciencedirect.com/science/article/pii/S0003986196901083?via%3Dihub
9RAT	ASP	A	38	2.1	2.1	0.1	139.6	NMR	1 M	1.2-7.9	303 K	https://www.sciencedirect.com/science/article/pii/S0003986196901083?via%3Dihub
9RAT	ASP	A	53	3.7	3.7	0.1	83.6	NMR	1 M	1.2-7.9	303 K	https://www.sciencedirect.com/science/article/pii/S0003986196901083?via%3Dihub
9RAT	ASP	A	83	3.3	3.3	0.1	15.5	NMR	1 M	1.2-7.9	303 K	https://www.sciencedirect.com/science/article/pii/S0003986196901083?via%3Dihub
9RAT	ASP	A	121	3	3	0.1	23.8	NMR	1 M	1.2-7.9	303 K	https://www.sciencedirect.com/science/article/pii/S0003986196901083?via%3Dihub
1UBQ	ASP	A	21	3.1	3.1	0.1	35	NMR	0.1 M	1.0-7.0	303 K	https://pubs.acs.org/doi/10.1021/bi025571d
1UBQ	ASP	A	32	3.8	3.8	0.1	142.4	NMR	0.1 M	1.0-7.0	303 K	https://pubs.acs.org/doi/10.1021/bi025571d
1UBQ	ASP	A	39	3.6	3.6	0.1	81.1	NMR	0.1 M	1.0-7.0	303 K	https://pubs.acs.org/doi/10.1021/bi025571d
1UBQ	ASP	A	52	3.4	3.4	0.1	63	NMR	0.1 M	1.0-7.0	303 K	https://pubs.acs.org/doi/10.1021/bi025571d
1UBQ	ASP	A	58	3.6	3.6	0.1	95.5	NMR	0.1 M	1.0-7.0	303 K	https://pubs.acs.org/doi/10.1021/bi025571d
2OVO	ASP	A	7	2.67	2.67	0.06	91.1	1H NMR	10 mM	1.4-7.0	298 K	https://pubs.acs.org/doi/abs/10.1021/bi00014a028
2OVO	ASP	A	27	2.3	2.3	0.06	74	1H NMR	10 mM	1.4-7.0	298 K	https://pubs.acs.org/doi/abs/10.1021/bi00014a028
1HPX	ASP	A	125	<2.5	2.5	N/A	14.8	NMR	50 mM	2.2-7.0	307 K	https://pubs.acs.org/doi/10.1021/bi961268z
1HPX	ASP	A	29	3.19	3.19	N/A	56.8	NMR	50 mM	2.2-7.0	307 K	https://pubs.acs.org/doi/10.1021/bi961268z
1HPX	ASP	A	30	3.88	3.88	N/A	45.3	NMR	50 mM	2.2-7.0	307 K	https://pubs.acs.org/doi/10.1021/bi961268z
1HPX	ASP	A	60	2.99	2.99	N/A	69.2	NMR	50 mM	2.2-7.0	307 K	https://pubs.acs.org/doi/10.1021/bi961268z
135L	ASP	A	18	2.68	2.68	0.1	57.9	NMR	2.5 M	1.0-7.0	308 K	https://www.ncbi.nlm.nih.gov/pmc/articles/PMC1275825/
135L	ASP	A	52	3.78	3.78	0.08	26.8	NMR	2.5 M	1.0-7.0	308 K	https://www.ncbi.nlm.nih.gov/pmc/articles/PMC1275825/
135L	ASP	A	87	2.13	2.13	0.16	95.4	NMR	2.5 M	1.0-7.0	308 K	https://www.ncbi.nlm.nih.gov/pmc/articles/PMC1275825/
135L	ASP	A	119	3.35	3.35	0.11	93.1	NMR	2.5 M	1.0-7.0	308 K	https://www.ncbi.nlm.nih.gov/pmc/articles/PMC1275825/
1DIV	ASP	A	8	2.99	2.99	0.05	106.3	NMR	100 mM	1.5-12.5	298 K	pKa Values and the pH Dependent Stability of the N-Terminal Domain of L9 as Probes of Electrostatic Interactions in the Denatured State. Differentiation between Local and Nonlocal Interactions
1DIV	ASP	A	23	3.05	3.05	0.04	104	NMR	101 mM	1.5-12.5	298 K	pKa Values and the pH Dependent Stability of the N-Terminal Domain of L9 as Probes of Electrostatic Interactions in the Denatured State. Differentiation between Local and Nonlocal Interactions
1ERT	ASP	A	16	3.7	3.7	0.1	127.8	1H NMR	75-100 mM	2.1-10.6	313 K	https://pubs.acs.org/doi/abs/10.1021/bi00128a019
1ERT	ASP	A	20	3.6	3.6	0.1	121.1	1H NMR	75-100 mM	2.1-10.6	313 K	https://pubs.acs.org/doi/abs/10.1021/bi00128a019
1ERT	ASP	A	26	9.9	9.9	0.1	0.2	NMR	100 mM	1.9-10.0	298 K	https://pubs.acs.org/doi/abs/10.1021/bi952299h
1ERT	ASP	A	58	3.1	3.1	0.2	14.9	1H NMR	75-100 mM	2.1-10.6	313 K	https://pubs.acs.org/doi/abs/10.1021/bi00128a019
1ERT	ASP	A	60	4.2	4.2	0.2	63.4	NMR	100 mM	1.9-10.0	298 K	https://pubs.acs.org/doi/abs/10.1021/bi952299h
1ERT	ASP	A	61	5.3	5.3	0.3	90.9	NMR	100 mM	1.9-10.0	298 K	https://pubs.acs.org/doi/abs/10.1021/bi952299h
1ERT	ASP	A	64	3.1	3.1	0.2	70.3	1H NMR	75-100 mM	2.1-10.6	313 K	https://pubs.acs.org/doi/abs/10.1021/bi00128a019
1FNA	ASP	A	67	4.2	4.2	<0.05	61	NMR	0.1 M	1.5-7.0	303 K	https://pubs.acs.org/doi/abs/10.1021/bi010916y
1FNA	ASP	A	80	3.4	3.4	<0.05	105.3	NMR	0.1 M	1.5-7.0	303 K	https://pubs.acs.org/doi/abs/10.1021/bi010916y
1YGW	ASP	A	3	3.54	3.54	0.02	87.3	NMR	1 M	2.1-9.6	308 K	https://link.springer.com/article/10.1007/s002490100138
1YGW	ASP	A	15	3.52	3.52	0.02	49.5	NMR	1 M	2.1-9.6	308 K	https://link.springer.com/article/10.1007/s002490100138
1YGW	ASP	A	29	4.26	4.26	0.03	86.5	NMR	1 M	2.1-9.6	308 K	https://link.springer.com/article/10.1007/s002490100138
1YGW	ASP	A	49	4.22	4.22	0.05	128.2	NMR	1 M	2.1-9.6	308 K	https://link.springer.com/article/10.1007/s002490100138
1YGW	ASP	A	66	3.9	3.9	0.01	89.1	NMR	1 M	2.1-9.6	308 K	https://link.springer.com/article/10.1007/s002490100138
1BI6	ASP	H	9	3	3	0.2	15.2	NMR	N/A	1.5-7.0	313 K	https://www.ncbi.nlm.nih.gov/pubmed/12674503
1BI6	ASP	H	13	3.8	3.8	0.1	88.5	NMR	N/A	1.5-7.0	313 K	https://www.ncbi.nlm.nih.gov/pubmed/12674503
1BI6	ASP	H	32	3.1	3.1	0.2	17.3	NMR	N/A	1.5-7.0	313 K	https://www.ncbi.nlm.nih.gov/pubmed/12674503
1BI6	ASP	H	38	3.7	3.7	0.2	96.8	NMR	N/A	1.5-7.0	313 K	https://www.ncbi.nlm.nih.gov/pubmed/12674503
1EPI	ASP	A	11	3.9	3.9	0.05	142	1H NMR	N/A	1.5-9	298 K	https://www.ncbi.nlm.nih.gov/pubmed/2036358
1EPI	ASP	A	27	4	4	0.1	78.1	1H NMR	N/A	1.5-9	298 K	https://www.ncbi.nlm.nih.gov/pubmed/2036358
1EPI	ASP	A	40	3.6	3.6	0.1	118.1	1H NMR	N/A	1.5-9	298 K	https://www.ncbi.nlm.nih.gov/pubmed/2036358
1EPI	ASP	A	46	3.8	3.8	0.1	90.8	1H NMR	N/A	1.5-9	298 K	https://www.ncbi.nlm.nih.gov/pubmed/2036358
1STN	ASP	A	19	2.21,6.54	2.21	0.06-0.07	3.6	NMR	0.1 M	2.5-7.5	298 K	https://www.ncbi.nlm.nih.gov/pubmed/19533744
1STN	ASP	A	21	3.01,6.54	3.01	0.01-0.02	4.7	NMR	0.1 M	2.5-7.5	298 K	https://www.ncbi.nlm.nih.gov/pubmed/19533744
1STN	ASP	A	40	3.87	3.87	0.09	71	NMR	0.1 M	2.5-7.5	298 K	https://www.ncbi.nlm.nih.gov/pubmed/19533744
1STN	ASP	A	77	<2.2	2.2	N/A	2.5	NMR	0.1 M	2.5-7.5	298 K	https://www.ncbi.nlm.nih.gov/pubmed/19533744
1STN	ASP	A	83	<2.2	2.2	N/A	33.2	NMR	0.1 M	2.5-7.5	298 K	https://www.ncbi.nlm.nih.gov/pubmed/19533744
1STN	ASP	A	95	2.16	2.16	0.07	66.4	NMR	0.1 M	2.5-7.5	298 K	https://www.ncbi.nlm.nih.gov/pubmed/19533744
1STN	ASP	A	143	3.8	3.8	0.1	131.2	NMR	0.1 M	2.5-7.5	298 K	https://www.ncbi.nlm.nih.gov/pubmed/19533744
1STN	ASP	A	146	3.86	3.86	0.05	133	NMR	0.1 M	2.5-7.5	298 K	https://www.ncbi.nlm.nih.gov/pubmed/19533744
9RNT	ASP	A	3	3.54	3.54	0.02	82.6	13C NMR	1 M	2.0-9.0	308 K	https://link.springer.com/article/10.1007/s002490100138
9RNT	ASP	A	15	3.52	3.52	0.02-0.07	43.9	13C NMR	1 M	2.0-9.0	308 K	https://link.springer.com/article/10.1007/s002490100138
9RNT	ASP	A	29	4.26	4.26	0.03	92.9	13C NMR	1 M	2.0-9.0	308 K	https://link.springer.com/article/10.1007/s002490100138
9RNT	ASP	A	49	4.22	4.22	0.05	150.1	13C NMR	1 M	2.0-9.0	308 K	https://link.springer.com/article/10.1007/s002490100138
9RNT	ASP	A	66	3.9	3.9	0.01	104.6	13C NMR	1 M	2.0-9.0	308 K	https://link.springer.com/article/10.1007/s002490100138
9RNT	ASP	A	76	0.5	0.5	N/A	1.2	13C NMR	1 M	2.0-9.0	308 K	https://pubs.acs.org/doi/10.1021/bi991422s
1PPF	ASP	I	7	2.67	2.67	0.06	89.6	NMR	10 mM	7.3-7.6	298 K	https://www.ncbi.nlm.nih.gov/pubmed/7718577
1PPF	ASP	I	27	2.22	2.22	0.06	67.7	NMR	10 mM	7.3-7.6	298 K	https://www.ncbi.nlm.nih.gov/pubmed/7718577
1ERU	ASP	A	16	4.2	4.2	0.03	128.4	NMR	N/A	1.9-10	298 K	https://pubs.acs.org/doi/abs/10.1021/bi952299h
1ERU	ASP	A	20	3.8	3.8	0.03	120.4	NMR	N/A	1.9-10	298 K	https://pubs.acs.org/doi/abs/10.1021/bi952299h
1ERU	ASP	A	26	8.1	8.1	0.02	0	NMR	N/A	1.9-10	298 K	https://pubs.acs.org/doi/abs/10.1021/bi952299h
1ERU	ASP	A	58	2.7	2.7	0.06	22.3	NMR	N/A	1.9-10	298 K	https://pubs.acs.org/doi/abs/10.1021/bi952299h
1ERU	ASP	A	60	3.9	3.9	0.1	64.2	NMR	N/A	1.9-10	298 K	https://pubs.acs.org/doi/abs/10.1021/bi952299h
1ERU	ASP	A	61	5.2	5.2	0.1	93.8	NMR	N/A	1.9-10	298 K	https://pubs.acs.org/doi/abs/10.1021/bi952299h
1ERU	ASP	A	64	3.2	3.2	0.05	86	NMR	N/A	1.9-10	298 K	https://pubs.acs.org/doi/abs/10.1021/bi952299h
2TRX	ASP	A	20	3.8	3.8	N/A	61.8	NMR	1 M	N/A	298-308 K	https://pubs.acs.org/doi/abs/10.1021/bi961801a
2TRX	ASP	A	26	7.5	7.5	N/A	1.2	NMR	1 M	N/A	298-308 K	https://pubs.acs.org/doi/abs/10.1021/bi961801a
1SAP	ASP	A	16	2.89	2.89	0.01	56	13C NMR	0.3 M	0-8	273-373 K	https://www.sciencedirect.com/science/article/pii/S0022283607008972
1SAP	ASP	A	35	3.42	3.42	0.01	18.6	13C NMR	0.3 M	0-8	273-373 K	https://www.sciencedirect.com/science/article/pii/S0022283607008972
1SAP	ASP	A	36	3.12	3.12	0.01	19	13C NMR	0.3 M	0-8	273-373 K	https://www.sciencedirect.com/science/article/pii/S0022283607008972
1SAP	ASP	A	49	3.55	3.55	0.01	75.6	13C NMR	0.3 M	0-8	273-373 K	https://www.sciencedirect.com/science/article/pii/S0022283607008972
1SAP	ASP	A	56	3.35	3.35	0.01	49.5	13C NMR	0.3 M	0-8	273-373 K	https://www.sciencedirect.com/science/article/pii/S0022283607008972
1AZP	ASP	A	16	2.89	2.89	0.01	34.3	13C NMR	0.3 M	0-8	273-373 K	https://www.sciencedirect.com/science/article/pii/S0022283607008972
1AZP	ASP	A	35	3.42	3.42	0.01	32.4	13C NMR	0.3 M	0-8	273-373 K	https://www.sciencedirect.com/science/article/pii/S0022283607008972
1AZP	ASP	A	36	3.12	3.12	0.01	51	13C NMR	0.3 M	0-8	273-373 K	https://www.sciencedirect.com/science/article/pii/S0022283607008972
1AZP	ASP	A	49	3.55	3.55	0.01	77.4	13C NMR	0.3 M	0-8	273-373 K	https://www.sciencedirect.com/science/article/pii/S0022283607008972
1AZP	ASP	A	56	3.35	3.35	0.01	50.3	13C NMR	0.3 M	0-8	273-373 K	https://www.sciencedirect.com/science/article/pii/S0022283607008972
1BNZ	ASP	A	16	2.62	2.62	0.01	87.1	13C NMR	0.3 M	0-8	273-373 K	https://www.sciencedirect.com/science/article/pii/S0022283607008972
1BNZ	ASP	A	35	2.67	2.67	0.01	33.8	13C NMR	0.3 M	0-8	273-373 K	https://www.sciencedirect.com/science/article/pii/S0022283607008972
1BNZ	ASP	A	50	3.55	3.55	0.01	84.4	13C NMR	0.3 M	0-8	273-373 K	https://www.sciencedirect.com/science/article/pii/S0022283607008972
1CA5	ASP	A	16	2.89	2.89	0.01	55.9	13C NMR	0.3 M	0-8	273-373 K	https://www.sciencedirect.com/science/article/pii/S0022283607008972
1CA5	ASP	A	35	3.42	3.42	0.01	37.3	13C NMR	0.3 M	0-8	273-373 K	https://www.sciencedirect.com/science/article/pii/S0022283607008972
1CA5	ASP	A	36	3.12	3.12	0.01	96.3	13C NMR	0.3 M	0-8	273-373 K	https://www.sciencedirect.com/science/article/pii/S0022283607008972
1CA5	ASP	A	49	3.55	3.55	0.01	100.6	13C NMR	0.3 M	0-8	273-373 K	https://www.sciencedirect.com/science/article/pii/S0022283607008972
1CA5	ASP	A	56	3.35	3.35	0.01	50.3	13C NMR	0.3 M	0-8	273-373 K	https://www.sciencedirect.com/science/article/pii/S0022283607008972
1HNG	ASP	A	2	3.55	3.55	0.04	143.1	NMR	100 mM	2.0-10.0	298 K	https://pubs.acs.org/doi/abs/10.1021/bi992209z
1HNG	ASP	A	25	3.53	3.53	0.02	133.3	NMR	100 mM	2.0-10.0	298 K	https://pubs.acs.org/doi/abs/10.1021/bi992209z
1HNG	ASP	A	26	3.58	3.58	0.02	104.4	NMR	100 mM	2.0-10.0	298 K	https://pubs.acs.org/doi/abs/10.1021/bi992209z
1HNG	ASP	A	28	3.57	3.57	0.06	31.8	NMR	100 mM	2.0-10.0	298 K	https://pubs.acs.org/doi/abs/10.1021/bi992209z
1HNG	ASP	A	62	4.15	4.15	0.02	15.6	NMR	100 mM	2.0-10.0	298 K	https://pubs.acs.org/doi/abs/10.1021/bi992209z
1HNG	ASP	A	71	3.18	3.18	0.04	129.9	NMR	100 mM	2.0-10.0	298 K	https://pubs.acs.org/doi/abs/10.1021/bi992209z
1HNG	ASP	A	72	4.14	4.14	0.05	16.1	NMR	100 mM	2.0-10.0	298 K	https://pubs.acs.org/doi/abs/10.1021/bi992209z
1HNG	ASP	A	94	3.87	3.87	0.04	44.7	NMR	100 mM	2.0-10.0	298 K	https://pubs.acs.org/doi/abs/10.1021/bi992209z
2ZTA	ASP	A	7	3.48	3.48	0.02	70.1	NMR	150 mM	1.0-13.0	298 K	https://www.ncbi.nlm.nih.gov/pmc/articles/PMC2105789/
3FX5	ASP	A	29	3.19	3.19	N/A	50.1	NMR	50 mM	2.2-7.0	307 K	https://pubs.acs.org/doi/10.1021/bi961268z
3FX5	ASP	A	30	3.88	3.88	N/A	14	NMR	50 mM	2.2-7.0	307 K	https://pubs.acs.org/doi/10.1021/bi961268z
3FX5	ASP	A	60	2.99	2.99	N/A	56.9	NMR	50 mM	2.2-7.0	307 K	https://pubs.acs.org/doi/10.1021/bi961268z
3FX5	ASP	B	129	3.65	3.65	N/A	47.6	NMR	50 mM	2.2-7.0	307 K	https://pubs.acs.org/doi/10.1021/bi961268z
3FX5	ASP	B	130	3.78	3.78	N/A	15.6	NMR	50 mM	2.2-7.0	307 K	https://pubs.acs.org/doi/10.1021/bi961268z
3FX5	ASP	B	160	2.99	2.99	N/A	61.9	NMR	50 mM	2.2-7.0	307 K	https://pubs.acs.org/doi/10.1021/bi961268z
1EX3	ASP	A	102	1.36	1.36	0.03	0.6	1H NMR	N/A	N/A	298 K	https://pubs.acs.org/doi/abs/10.1021/bi00615a008
1EX3	ASP	A	194	2.29	2.29	0.06	4.5	1H NMR	N/A	N/A	298 K	https://pubs.acs.org/doi/abs/10.1021/bi00615a008
1YPH	ASP	C	102	2.77	2.77	0.25	0.3	1H NMR	0.5 M	N/A	298 K	https://pubs.acs.org/doi/abs/10.1021/bi00615a008
2LZM	ASP	A	70	0.5	0.5	N/A	36.3	NMR	100 mM	0-12	283 K	https://pubs.acs.org/doi/abs/10.1021/bi00461a025
1RGA	ASP	A	76	0.5	0.5	N/A	0.9	NMR	1 M	2.0-9.0	308 K	https://link.springer.com/article/10.1007/s002490100138
1HIC	ASP	A	5	4.25	4.25	0.09	94.3	1H NMR	N/A	2.0-6.5	295 K	https://www.ncbi.nlm.nih.gov/pubmed/8049231
1HIC	ASP	A	33	4.24	4.24	0.17	121.2	1H NMR	N/A	2.0-6.5	295 K	https://www.ncbi.nlm.nih.gov/pubmed/8049231
1LZ3	ASP	A	18	2.68	2.68	0.1	63.2	1H NMR	2.5 M	1.0-7.0	308 K	https://www.ncbi.nlm.nih.gov/pmc/articles/PMC1275825/
1LZ3	ASP	A	48	<2.5	2.5	N/A	86.9	1H NMR	2.5 M	1.0-7.0	308 K	https://www.ncbi.nlm.nih.gov/pmc/articles/PMC1275825/
1LZ3	ASP	A	52	3.78	3.78	0.08	27.4	1H NMR	2.5 M	1.0-7.0	308 K	https://www.ncbi.nlm.nih.gov/pmc/articles/PMC1275825/
1LZ3	ASP	A	66	<2.0	2	N/A	41.9	1H NMR	2.5 M	1.0-7.0	308 K	https://www.ncbi.nlm.nih.gov/pmc/articles/PMC1275825/
1LZ3	ASP	A	87	2.13	2.13	0.16	93.9	1H NMR	2.5 M	1.0-7.0	308 K	https://www.ncbi.nlm.nih.gov/pmc/articles/PMC1275825/
1LZ3	ASP	A	119	3.35	3.35	0.11	92.3	1H NMR	2.5 M	1.0-7.0	308 K	https://www.ncbi.nlm.nih.gov/pmc/articles/PMC1275825/
1A91	ASP	A	7	5.6	5.6	0.3	0	NMR	50 mM	3.3-8.0	298 K	https://pubs.acs.org/doi/abs/10.1021/bi00049a034
1A91	ASP	A	44	5.6	5.6	0.1	0	NMR	50 mM	3.3-8.0	298 K	https://pubs.acs.org/doi/abs/10.1021/bi00049a034
1A91	ASP	A	61	7.1	7.1	0.2	4.4	NMR	50 mM	3.3-8.0	298 K	https://pubs.acs.org/doi/abs/10.1021/bi00049a034
1TRS	ASP	A	16	4.2	4.2	0.03	111.4	NMR	N/A	2.0-7.0	298 K	https://pubs.acs.org/doi/abs/10.1021/bi952299h
1TRS	ASP	A	20	3.8	3.8	0.03	79.6	NMR	N/A	2.0-7.0	298 K	https://pubs.acs.org/doi/abs/10.1021/bi952299h
1TRS	ASP	A	26	8.1	8.1	0.02	1.3	NMR	N/A	2.0-7.0	298 K	https://pubs.acs.org/doi/abs/10.1021/bi952299h
1TRS	ASP	A	58	2.7	2.7	0.06	5.4	NMR	N/A	2.0-7.0	298 K	https://pubs.acs.org/doi/abs/10.1021/bi952299h
1TRS	ASP	A	60	3.9	3.9	0.1	73	NMR	N/A	2.0-7.0	298 K	https://pubs.acs.org/doi/abs/10.1021/bi952299h
1TRS	ASP	A	61	5.2	5.2	0.1	85.1	NMR	N/A	2.0-7.0	298 K	https://pubs.acs.org/doi/abs/10.1021/bi952299h
1TRS	ASP	A	64	3.2	3.2	0.05	55	NMR	N/A	2.0-7.0	298 K	https://pubs.acs.org/doi/abs/10.1021/bi952299h
1TRW	ASP	A	16	4	4	0.06	114.6	NMR	N/A	2.0-7.0	298 K	https://pubs.acs.org/doi/abs/10.1021/bi952299h
1TRW	ASP	A	20	3.8	3.8	0.05	83.1	NMR	N/A	2.0-7.0	298 K	https://pubs.acs.org/doi/abs/10.1021/bi952299h
1TRW	ASP	A	26	9.9	9.9	0.1	0	NMR	N/A	2.0-7.0	298 K	https://pubs.acs.org/doi/abs/10.1021/bi952299h
1TRW	ASP	A	58	2.8	2.8	0.1	5.9	NMR	N/A	2.0-7.0	298 K	https://pubs.acs.org/doi/abs/10.1021/bi952299h
1TRW	ASP	A	60	4.2	4.2	0.2	66.6	NMR	N/A	2.0-7.0	298 K	https://pubs.acs.org/doi/abs/10.1021/bi952299h
1TRW	ASP	A	61	5.3	5.3	0.3	89.1	NMR	N/A	2.0-7.0	298 K	https://pubs.acs.org/doi/abs/10.1021/bi952299h
1TRW	ASP	A	64	3.2	3.2	0.06	59.1	NMR	N/A	2.0-7.0	298 K	https://pubs.acs.org/doi/abs/10.1021/bi952299h
			average	3.489973753	3.416870416
			median	3.52	3.4
