## Supplementary_Tables for "Sequence-based pH-dependent prediction of protein solubility using CamSol": pKaTable_Glu.csv

PDB ID	Res Name	Chain	Res ID	Expt. pKa	Expt. pKa	Expt. Uncertainty	%SASA	Expt. method	Expt. salt conc	Expt. pH	Expt. temp	Reference
1A2P	GLU	C	29	3.75	3.75	0.05	66.1	2D 1H NMR	50mM-600mM	0.2-6.3	303 K	https://pubs.acs.org/doi/abs/10.1021/bi00029a018
1A2P	GLU	C	60	3	3	0.1	112	2D 1H NMR	50mM-600mM	0.2-6.3	303 K	https://pubs.acs.org/doi/abs/10.1021/bi00029a018
1A2P	GLU	C	73	2.1	2.1	0.1	8.3	2D 1H NMR	50mM-600mM	0.2-6.3	303 K	https://pubs.acs.org/doi/abs/10.1021/bi00029a018
1B2X	GLU	A	29	3.75	3.75	0.05	54.9	NMR	50mM-600mM	0.2-6.3	303 K	https://pubs.acs.org/doi/abs/10.1021/bi00029a018
1B2X	GLU	A	60	3	3	0.1	120.6	NMR	50mM-600mM	0.2-6.3	303 K	https://pubs.acs.org/doi/abs/10.1021/bi00029a018
1B2X	GLU	A	73	2.1	2.1	0.1	19	NMR	50mM-600mM	0.2-6.3	303 K	https://pubs.acs.org/doi/abs/10.1021/bi00029a018
1BF4	GLU	A	11	3.5	3.5	N/A	84.2	NMR	N/A	1.5-12.0	300 K	https://www.ncbi.nlm.nih.gov/pubmed/12578354
1BF4	GLU	A	12	3.5	3.5	N/A	59	NMR	N/A	1.5-12.0	300 K	https://www.ncbi.nlm.nih.gov/pubmed/12578354
1BF4	GLU	A	36	5.4	5.4	N/A	60.7	NMR	N/A	1.5-12.0	300 K	https://www.ncbi.nlm.nih.gov/pubmed/12578354
1BF4	GLU	A	48	3.5	3.5	N/A	49.4	NMR	N/A	1.5-12.0	300 K	https://www.ncbi.nlm.nih.gov/pubmed/12578354
1BF4	GLU	A	54	3.2	3.2	N/A	61.9	NMR	N/A	1.5-12.0	300 K	https://www.ncbi.nlm.nih.gov/pubmed/12578354
1BF4	GLU	A	60	4.1	4.1	N/A	105.2	NMR	N/A	1.5-12.0	300 K	https://www.ncbi.nlm.nih.gov/pubmed/12578354
1BHC	GLU	J	7	3.7	3.7	0.1	48.4	NMR	200 mM	0-16	293 K	https://www.sciencedirect.com/science/article/pii/S0022283684713015?via%3Dihub
1BHC	GLU	J	49	3.8	3.8	0.1	4.7	NMR	200 mM	0-16	293 K	https://www.sciencedirect.com/science/article/pii/S0022283684713015?via%3Dihub
1BNI	GLU	B	29	3.75	3.75	0.05	72.4	NMR	50mM-600mM	0.2-6.3	303 K	https://pubs.acs.org/doi/abs/10.1021/bi00029a018
1BNI	GLU	B	60	3	3	0.1	71.7	NMR	50mM-600mM	0.2-6.3	303 K	https://pubs.acs.org/doi/abs/10.1021/bi00029a018
1BNI	GLU	B	73	2.1	2.1	0.1	11.5	NMR	50mM-600mM	0.2-6.3	303 K	https://pubs.acs.org/doi/abs/10.1021/bi00029a018
1BNJ	GLU	A	29	3.75	3.75	0.05	74.6	NMR	50mM-600mM	0.2-6.3	303 K	https://pubs.acs.org/doi/abs/10.1021/bi00029a018
1BNJ	GLU	A	60	3	3	0.1	52.3	NMR	50mM-600mM	0.2-6.3	303 K	https://pubs.acs.org/doi/abs/10.1021/bi00029a018
1BNJ	GLU	A	73	2.1	2.1	0.1	19	NMR	50mM-600mM	0.2-6.3	303 K	https://pubs.acs.org/doi/abs/10.1021/bi00029a018
1BNR	GLU	A	29	3.75	3.75	0.05	66.9	NMR	50mM-600mM	0.2-6.3	303 K	https://pubs.acs.org/doi/abs/10.1021/bi00029a018
1BNR	GLU	A	60	3	3	0.1	69.7	NMR	50mM-600mM	0.2-6.3	303 K	https://pubs.acs.org/doi/abs/10.1021/bi00029a018
1BNR	GLU	A	73	2.1	2.1	0.1	2.3	NMR	50mM-600mM	0.2-6.3	303 K	https://pubs.acs.org/doi/abs/10.1021/bi00029a018
1BPI	GLU	A	7	3.7	3.7	0.1	39.1	NMR	200 mM	0-16	293 K	https://www.sciencedirect.com/science/article/pii/S0022283684713015?via%3Dihub
1BPI	GLU	A	49	3.8	3.8	0.1	94.1	NMR	200 mM	0-16	293 K	https://www.sciencedirect.com/science/article/pii/S0022283684713015?via%3Dihub
1BUS	GLU	A	9	4.5	4.5	N/A	2.3	1H NMR	0.1 M	3.0-6.0	318 K	https://www.ncbi.nlm.nih.gov/pubmed/6094827
1BUS	GLU	A	20	4.4	4.4	N/A	43.7	1H NMR	0.1 M	3.0-6.0	318 K	https://www.ncbi.nlm.nih.gov/pubmed/6094827
1BVI	GLU	B	28	5.61	5.61	0.03	92.8	NMR	1 M	2.0-9.0	308 K	https://link.springer.com/article/10.1007/s002490100138
1BVI	GLU	B	31	5.36	5.36	0.07	79	NMR	1 M	2.0-9.0	308 K	https://link.springer.com/article/10.1007/s002490100138
1BVI	GLU	B	46	3.62	3.62	0.04	39.2	NMR	1 M	2.0-9.0	308 K	https://link.springer.com/article/10.1007/s002490100138
1BVI	GLU	B	58	3.96	3.96	0.03	11.1	NMR	1 M	2.0-9.0	308 K	https://link.springer.com/article/10.1007/s002490100138
1BVI	GLU	B	82	3.27	3.27	0.02	59.8	NMR	1 M	2.0-9.0	308 K	https://link.springer.com/article/10.1007/s002490100138
1BVI	GLU	B	102	5.3	5.3	0.02	29.2	NMR	1 M	2.0-9.0	308 K	https://link.springer.com/article/10.1007/s002490100138
1C8C	GLU	A	11	3.5	3.5	N/A	106.3	NMR	N/A	1.5-12.0	300 K	https://www.ncbi.nlm.nih.gov/pubmed/12578354
1C8C	GLU	A	12	3.5	3.5	N/A	97.4	NMR	N/A	1.5-12.0	300 K	https://www.ncbi.nlm.nih.gov/pubmed/12578354
1C8C	GLU	A	36	5.4	5.4	N/A	36.7	NMR	N/A	1.5-12.0	300 K	https://www.ncbi.nlm.nih.gov/pubmed/12578354
1C8C	GLU	A	48	3.5	3.5	N/A	38.6	NMR	N/A	1.5-12.0	300 K	https://www.ncbi.nlm.nih.gov/pubmed/12578354
1C8C	GLU	A	54	3.2	3.2	N/A	36	NMR	N/A	1.5-12.0	300 K	https://www.ncbi.nlm.nih.gov/pubmed/12578354
1CDC	GLU	A	29	4.42	4.42	0.04	3.8	NMR	100-300 mM	2.0-10.0	298 K	https://pubs.acs.org/doi/abs/10.1021/bi992209z
1CDC	GLU	A	33	4.16	4.16	0.02	21.2	NMR	100-300 mM	2.0-10.0	298 K	https://pubs.acs.org/doi/abs/10.1021/bi992209z
1CDC	GLU	A	41	6.73	6.73	0.05	2.4	NMR	100-300 mM	2.0-10.0	298 K	https://pubs.acs.org/doi/abs/10.1021/bi992209z
1CDC	GLU	A	56	3.92	3.92	0.01	48.7	NMR	100-300 mM	2.0-10.0	298 K	https://pubs.acs.org/doi/abs/10.1021/bi992209z
1CDC	GLU	A	99	4.25	4.25	0.04	152.9	NMR	100-300 mM	2.0-10.0	298 K	https://pubs.acs.org/doi/abs/10.1021/bi992209z
1CVO	GLU	A	17	4	4	N/A	89.1	1H NMR	N/A	2.5-7.0	298 K	https://pubs.acs.org/doi/abs/10.1021/bi960077t
1D0D	GLU	B	7	3.7	3.7	N/A	70.7	NMR	200 mM	0-16	293 K	https://www.sciencedirect.com/science/article/pii/S0022283684713015?via%3Dihub
1D0D	GLU	B	49	3.8	3.8	N/A	110.4	NMR	200 mM	0-16	293 K	https://www.sciencedirect.com/science/article/pii/S0022283684713015?via%3Dihub
1DE3	GLU	A	19	4.6	4.6	0.2	40.7	NMR	0.1 M	3.0-8.5	298 K	https://pubs.acs.org/doi/abs/10.1021/bi981672t
1DE3	GLU	A	31	4.6	4.6	0.2	35.8	NMR	0.1 M	3.0-8.5	298 K	https://pubs.acs.org/doi/abs/10.1021/bi981672t
1DE3	GLU	A	96	5.1	5.1	0.1	0.3	NMR	0.1 M	3.0-8.5	298 K	https://pubs.acs.org/doi/abs/10.1021/bi981672t
1DE3	GLU	A	115	4.9	4.9	0.1	82.9	NMR	0.1 M	3.0-8.5	298 K	https://pubs.acs.org/doi/abs/10.1021/bi981672t
1DE3	GLU	A	140	4.3	4.3	0.1	39	NMR	0.1 M	3.0-8.5	298 K	https://pubs.acs.org/doi/abs/10.1021/bi981672t
1DE3	GLU	A	144	4.3	4.3	0.1	99.9	NMR	0.1 M	3.0-8.5	298 K	https://pubs.acs.org/doi/abs/10.1021/bi981672t
1EGF	GLU	A	24	4.1	4.1	0.1	73.7	1H NMR	N/A	1.5-9.0	298 K	https://pubs.acs.org/doi/abs/10.1021/bi00234a009
1EGF	GLU	A	51	~4	4	N/A	86.7	1H NMR	N/A	1.5-9.0	298 K	https://pubs.acs.org/doi/abs/10.1021/bi00234a009
1EPG	GLU	A	24	4.1	4.1	0.1	41.3	1H NMR	N/A	1.5-9.0	298 K	https://pubs.acs.org/doi/abs/10.1021/bi00234a009
1EPG	GLU	A	51	~4	4	N/A	101.8	1H NMR	N/A	1.5-9.0	298 K	https://pubs.acs.org/doi/abs/10.1021/bi00234a009
1EPH	GLU	A	24	4.1	4.1	0.1	40.6	1H NMR	N/A	1.5-9.0	298 K	https://pubs.acs.org/doi/abs/10.1021/bi00234a009
1EPH	GLU	A	51	~4	4	N/A	60.5	1H NMR	N/A	1.5-9.0	298 K	https://pubs.acs.org/doi/abs/10.1021/bi00234a009
1FW7	GLU	A	29	3.75	3.75	0.05	68.4	NMR	50mM-600mM	0.2-6.3	303 K	https://pubs.acs.org/doi/abs/10.1021/bi00029a018
1FW7	GLU	A	60	3	3	0.1	99.2	NMR	50mM-600mM	0.2-6.3	303 K	https://pubs.acs.org/doi/abs/10.1021/bi00029a018
1FW7	GLU	A	73	2.1	2.1	0.1	0.3	NMR	50mM-600mM	0.2-6.3	303 K	https://pubs.acs.org/doi/abs/10.1021/bi00029a018
1GB1	GLU	A	15	4.4	4.4	0.1	87.1	NMR	N/A	1.5-11.6	298 K	https://pubs.acs.org/doi/abs/10.1021/bi9630927
1GB1	GLU	A	27	4.5	4.5	0.1	53.6	NMR	N/A	1.5-11.6	298 K	https://pubs.acs.org/doi/abs/10.1021/bi9630927
1GB1	GLU	A	56	4	4	0.1	68.5	NMR	N/A	1.5-11.6	298 K	https://pubs.acs.org/doi/abs/10.1021/bi9630927
1GOA	GLU	A	6	4.5	4.5	N/A	44.7	NMR	0.1 M	2.0-8.0	300 K	https://pubs.acs.org/doi/abs/10.1021/bi00183a034
1GOA	GLU	A	32	3.6	3.6	N/A	68.6	NMR	0.1 M	2.0-8.0	300 K	https://pubs.acs.org/doi/abs/10.1021/bi00183a034
1GOA	GLU	A	48	4.4	4.4	N/A	20	NMR	0.1 M	2.0-8.0	300 K	https://pubs.acs.org/doi/abs/10.1021/bi00183a034
1GOA	GLU	A	57	3.2	3.2	N/A	62.5	NMR	0.1 M	2.0-8.0	300 K	https://pubs.acs.org/doi/abs/10.1021/bi00183a034
1GOA	GLU	A	61	3.9	3.9	N/A	77.7	NMR	0.1 M	2.0-8.0	300 K	https://pubs.acs.org/doi/abs/10.1021/bi00183a034
1GOA	GLU	A	64	4.4	4.4	N/A	57.6	NMR	0.1 M	2.0-8.0	300 K	https://pubs.acs.org/doi/abs/10.1021/bi00183a034
1GOA	GLU	A	119	4.1	4.1	N/A	50.5	NMR	0.1 M	2.0-8.0	300 K	https://pubs.acs.org/doi/abs/10.1021/bi00183a034
1GOA	GLU	A	129	3.6	3.6	N/A	32.6	NMR	0.1 M	2.0-8.0	300 K	https://pubs.acs.org/doi/abs/10.1021/bi00183a034
1GOA	GLU	A	131	4.3	4.3	N/A	66.1	NMR	0.1 M	2.0-8.0	300 K	https://pubs.acs.org/doi/abs/10.1021/bi00183a034
1GOA	GLU	A	135	4.3	4.3	N/A	79.1	NMR	0.1 M	2.0-8.0	300 K	https://pubs.acs.org/doi/abs/10.1021/bi00183a034
1GOA	GLU	A	147	4.2	4.2	N/A	98.7	NMR	0.1 M	2.0-8.0	300 K	https://pubs.acs.org/doi/abs/10.1021/bi00183a034
1GOA	GLU	A	154	4.4	4.4	N/A	120.5	NMR	0.1 M	2.0-8.0	300 K	https://pubs.acs.org/doi/abs/10.1021/bi00183a034
1H4G	GLU	B	17	4.31	4.31	0.07	18.8	NMR	1 M	3.2-8.7	303 K	https://pubs.acs.org/doi/abs/10.1021/bi049948m
1H4G	GLU	B	56	4.55	4.55	0.02	49.7	NMR	1 M	3.2-8.7	303 K	https://pubs.acs.org/doi/abs/10.1021/bi049948m
1H4G	GLU	B	94	3.94	3.94	0.04	8.5	NMR	1 M	3.2-8.7	303 K	https://pubs.acs.org/doi/abs/10.1021/bi049948m
1H4G	GLU	B	126	4.51	4.51	0.02	51	NMR	1 M	3.2-8.7	303 K	https://pubs.acs.org/doi/abs/10.1021/bi049948m
1H4G	GLU	B	167	3.58	3.58	0.13	43.6	NMR	1 M	3.2-8.7	303 K	https://pubs.acs.org/doi/abs/10.1021/bi049948m
1H4G	GLU	B	178	4.1	4.1	0.2	0	NMR	1 M	3.2-8.7	303 K	https://pubs.acs.org/doi/abs/10.1021/bi049948m
1H4G	GLU	B	184	6.5	6.5	0.2	7.8	NMR	1 M	3.2-8.7	303 K	https://pubs.acs.org/doi/abs/10.1021/bi049948m
1I0V	GLU	A	28	5.61	5.61	0.03	76.9	NMR	1 M	2.0-9.0	308 K	https://link.springer.com/article/10.1007/s002490100138
1I0V	GLU	A	31	5.36	5.36	0.07	78.7	NMR	1 M	2.0-9.0	308 K	https://link.springer.com/article/10.1007/s002490100138
1I0V	GLU	A	46	3.62	3.62	0.04	45.6	NMR	1 M	2.0-9.0	308 K	https://link.springer.com/article/10.1007/s002490100138
1I0V	GLU	A	58	3.96	3.96	0.03	10.5	NMR	1 M	2.0-9.0	308 K	https://link.springer.com/article/10.1007/s002490100138
1I0V	GLU	A	82	3.27	3.27	0.02	53.1	NMR	1 M	2.0-9.0	308 K	https://link.springer.com/article/10.1007/s002490100138
1I0V	GLU	A	102	5.3	5.3	0.02	71.8	NMR	1 M	2.0-9.0	308 K	https://link.springer.com/article/10.1007/s002490100138
1IG5	GLU	A	4	3.77	3.77	0.02	113	NMR	1 M	2.4-7.6	300 K	https://onlinelibrary.wiley.com/doi/full/10.1002/%28SICI%291097-0134%2819991001%2937%3A1%3C106%3A%3AAID-PROT10%3E3.0.CO%3B2-M
1IG5	GLU	A	5	3.4	3.4	0.02	73.7	NMR	1 M	2.4-7.6	300 K	https://onlinelibrary.wiley.com/doi/full/10.1002/%28SICI%291097-0134%2819991001%2937%3A1%3C106%3A%3AAID-PROT10%3E3.0.CO%3B2-M
1IG5	GLU	A	11	4.74	4.74	0.02	76.4	NMR	1 M	2.4-7.6	300 K	https://onlinelibrary.wiley.com/doi/full/10.1002/%28SICI%291097-0134%2819991001%2937%3A1%3C106%3A%3AAID-PROT10%3E3.0.CO%3B2-M
1IG5	GLU	A	17	3.62	3.62	N/A	67.4	NMR	1 M	2.4-7.6	300 K	https://onlinelibrary.wiley.com/doi/full/10.1002/%28SICI%291097-0134%2819991001%2937%3A1%3C106%3A%3AAID-PROT10%3E3.0.CO%3B2-M
1IG5	GLU	A	26	4.08	4.08	0.04	109.4	NMR	1 M	2.4-7.6	300 K	https://onlinelibrary.wiley.com/doi/full/10.1002/%28SICI%291097-0134%2819991001%2937%3A1%3C106%3A%3AAID-PROT10%3E3.0.CO%3B2-M
1IG5	GLU	A	48	4.62	4.62	0.06	81.7	NMR	1 M	2.4-7.6	300 K	https://onlinelibrary.wiley.com/doi/full/10.1002/%28SICI%291097-0134%2819991001%2937%3A1%3C106%3A%3AAID-PROT10%3E3.0.CO%3B2-M
1IG5	GLU	A	64	3.84	3.84	0.02	88.9	NMR	1 M	2.4-7.6	300 K	https://onlinelibrary.wiley.com/doi/full/10.1002/%28SICI%291097-0134%2819991001%2937%3A1%3C106%3A%3AAID-PROT10%3E3.0.CO%3B2-M
1IGC	GLU	A	20	4.3	4.3	0.1	51.4	NMR	N/A	1.5-11.6	298 K	https://pubs.acs.org/doi/abs/10.1021/bi9630927
1IGC	GLU	A	29	4.2	4.2	0.1	92	NMR	N/A	1.5-11.6	298 K	https://pubs.acs.org/doi/abs/10.1021/bi9630927
1IGC	GLU	A	32	4.6	4.6	0.1	39.7	NMR	N/A	1.5-11.6	298 K	https://pubs.acs.org/doi/abs/10.1021/bi9630927
1IGC	GLU	A	61	4.2	4.2	0.1	76.1	NMR	N/A	1.5-11.6	298 K	https://pubs.acs.org/doi/abs/10.1021/bi9630927
1IGD	GLU	A	20	4.3	4.3	0.1	97.2	NMR	N/A	1.5-11.6	298 K	https://pubs.acs.org/doi/abs/10.1021/bi9630927
1IGD	GLU	A	29	4.2	4.2	0.1	88.8	NMR	N/A	1.5-11.6	298 K	https://pubs.acs.org/doi/abs/10.1021/bi9630927
1IGD	GLU	A	32	4.6	4.6	0.1	56.5	NMR	N/A	1.5-11.6	298 K	https://pubs.acs.org/doi/abs/10.1021/bi9630927
1IGD	GLU	A	61	4.2	4.2	0.1	61.4	NMR	N/A	1.5-11.6	298 K	https://pubs.acs.org/doi/abs/10.1021/bi9630927
1IGV	GLU	A	4	3.77	3.77	0.02	113	NMR	1 M	2.4-7.6	300 K	https://onlinelibrary.wiley.com/doi/full/10.1002/%28SICI%291097-0134%2819991001%2937%3A1%3C106%3A%3AAID-PROT10%3E3.0.CO%3B2-M
1IGV	GLU	A	5	3.4	3.4	0.02	74.2	NMR	1 M	2.4-7.6	300 K	https://onlinelibrary.wiley.com/doi/full/10.1002/%28SICI%291097-0134%2819991001%2937%3A1%3C106%3A%3AAID-PROT10%3E3.0.CO%3B2-M
1IGV	GLU	A	11	4.74	4.74	0.02	73.2	NMR	1 M	2.4-7.6	300 K	https://onlinelibrary.wiley.com/doi/full/10.1002/%28SICI%291097-0134%2819991001%2937%3A1%3C106%3A%3AAID-PROT10%3E3.0.CO%3B2-M
1IGV	GLU	A	17	3.62	3.62	N/A	72.6	NMR	1 M	2.4-7.6	300 K	https://onlinelibrary.wiley.com/doi/full/10.1002/%28SICI%291097-0134%2819991001%2937%3A1%3C106%3A%3AAID-PROT10%3E3.0.CO%3B2-M
1IGV	GLU	A	26	4.08	4.08	0.04	102.7	NMR	1 M	2.4-7.6	300 K	https://onlinelibrary.wiley.com/doi/full/10.1002/%28SICI%291097-0134%2819991001%2937%3A1%3C106%3A%3AAID-PROT10%3E3.0.CO%3B2-M
1IGV	GLU	A	48	4.62	4.62	0.06	81.5	NMR	1 M	2.4-7.6	300 K	https://onlinelibrary.wiley.com/doi/full/10.1002/%28SICI%291097-0134%2819991001%2937%3A1%3C106%3A%3AAID-PROT10%3E3.0.CO%3B2-M
1IGV	GLU	A	64	3.84	3.84	0.02	88.9	NMR	1 M	2.4-7.6	300 K	https://onlinelibrary.wiley.com/doi/full/10.1002/%28SICI%291097-0134%2819991001%2937%3A1%3C106%3A%3AAID-PROT10%3E3.0.CO%3B2-M
1KF3	GLU	A	2	2.7	2.7	0.08	72.9	NMR	1 M	1.2-7.9	303 K	https://www.ncbi.nlm.nih.gov/pubmed/8615690
1KF3	GLU	A	9	4	4	N/A	59.6	NMR	1 M	1.2-7.9	303 K	https://www.ncbi.nlm.nih.gov/pubmed/8615690
1KF3	GLU	A	49	4.3	4.3	0.1	34.5	NMR	1 M	1.2-7.9	303 K	https://www.ncbi.nlm.nih.gov/pubmed/8615690
1KF3	GLU	A	86	4	4	0.1	55.2	NMR	1 M	1.2-7.9	303 K	https://www.ncbi.nlm.nih.gov/pubmed/8615690
1KF3	GLU	A	111	3.5	3.5	N/A	77.3	NMR	1 M	1.2-7.9	303 K	https://www.ncbi.nlm.nih.gov/pubmed/8615690
1KXI	GLU	A	17	4	4	N/A	149.9	NMR	N/A	2.5-7.0	293 K	https://pubs.acs.org/doi/abs/10.1021/bi960077t
1LNI	GLU	A	14	5.02	5.02	0.02-0.07	29	NMR	0.1 M	1.68-8.83	293 K	https://www.ncbi.nlm.nih.gov/pubmed/12527309
1LNI	GLU	A	41	4.14	4.14	0.02-0.07	68.5	NMR	0.1 M	1.68-8.83	293 K	https://www.ncbi.nlm.nih.gov/pubmed/12527309
1LNI	GLU	A	74	3.47	3.47	0.02-0.07	106.4	NMR	0.1 M	1.68-8.83	293 K	https://www.ncbi.nlm.nih.gov/pubmed/12527309
1LNI	GLU	A	78	3.13	3.13	0.02-0.07	14.3	NMR	0.1 M	1.68-8.83	293 K	https://www.ncbi.nlm.nih.gov/pubmed/12527309
1LSE	GLU	A	7	2.85	2.85	0.25	69.5	NMR	2.5 M	1.0-7.0	308 K	https://www.ncbi.nlm.nih.gov/pmc/articles/PMC1275825/
1LSE	GLU	A	35	6.2	6.2	0.1	22.1	NMR	2.5 M	1.0-7.0	308 K	https://www.ncbi.nlm.nih.gov/pmc/articles/PMC1275825/
1LYS	GLU	A	7	2.85	2.85	0.25	69.3	Potentiometric titration	2.5 M	1.0-7.0	308 K	https://www.ncbi.nlm.nih.gov/pmc/articles/PMC1275825/
1LYS	GLU	A	35	6.2	6.2	0.1	30	NMR	2.5 M	1.0-7.0	308 K	https://www.ncbi.nlm.nih.gov/pmc/articles/PMC1275825/
1PGA	GLU	A	15	4.4	4.4	0.1	93.1	NMR	N/A	1.5-11.6	298 K	https://pubs.acs.org/doi/abs/10.1021/bi9630927
1PGA	GLU	A	19	3.7	3.7	0.15	105.1	NMR	N/A	1.5-11.6	298 K	https://pubs.acs.org/doi/abs/10.1021/bi9630927
1PGA	GLU	A	27	4.5	4.5	0.1	45.9	NMR	N/A	1.5-11.6	298 K	https://pubs.acs.org/doi/abs/10.1021/bi9630927
1PGA	GLU	A	42	4.4	4.4	0.1	116.8	NMR	N/A	1.5-11.6	298 K	https://pubs.acs.org/doi/abs/10.1021/bi9630927
1PGA	GLU	A	56	4	4	0.1	62.4	NMR	N/A	1.5-11.6	298 K	https://pubs.acs.org/doi/abs/10.1021/bi9630927
1PGB	GLU	A	15	4.4	4.4	0.1	94.9	NMR	N/A	1.5-11.6	298 K	https://pubs.acs.org/doi/abs/10.1021/bi9630927
1PGB	GLU	A	19	3.7	3.7	0.15	101.8	NMR	N/A	1.5-11.6	298 K	https://pubs.acs.org/doi/abs/10.1021/bi9630927
1PGB	GLU	A	27	4.5	4.5	0.1	53.8	NMR	N/A	1.5-11.6	298 K	https://pubs.acs.org/doi/abs/10.1021/bi9630927
1PGB	GLU	A	42	4.4	4.4	0.1	109.5	NMR	N/A	1.5-11.6	298 K	https://pubs.acs.org/doi/abs/10.1021/bi9630927
1PGB	GLU	A	56	4	4	0.1	65.5	NMR	N/A	1.5-11.6	298 K	https://pubs.acs.org/doi/abs/10.1021/bi9630927
1QH7	GLU	A	17	4.31	4.31	0.07	10.4	NMR	1 M	3.2-8.7	303 K	https://pubs.acs.org/doi/abs/10.1021/bi049948m
1QH7	GLU	A	56	4.55	4.55	0.02	51.8	NMR	1 M	3.2-8.7	303 K	https://pubs.acs.org/doi/abs/10.1021/bi049948m
1QH7	GLU	A	94	3.94	3.94	0.04	7.4	NMR	1 M	3.2-8.7	303 K	https://pubs.acs.org/doi/abs/10.1021/bi049948m
1QH7	GLU	A	126	4.51	4.51	0.02	34.8	NMR	1 M	3.2-8.7	303 K	https://pubs.acs.org/doi/abs/10.1021/bi049948m
1QH7	GLU	A	167	3.58	3.58	0.13	50.2	NMR	1 M	3.2-8.7	303 K	https://pubs.acs.org/doi/abs/10.1021/bi049948m
1QH7	GLU	A	178	4.1	4.1	0.2	0	NMR	1 M	3.2-8.7	303 K	https://pubs.acs.org/doi/abs/10.1021/bi049948m
1QH7	GLU	A	184	6.5	6.5	0.2	0.2	NMR	1 M	3.2-8.7	303 K	https://pubs.acs.org/doi/abs/10.1021/bi049948m
1RDD	GLU	A	6	4.5	4.5	N/A	32.7	13C NMR	0.1 M	2.0-8.0	300 K	https://pubs.acs.org/doi/abs/10.1021/bi00183a034
1RDD	GLU	A	32	3.6	3.6	N/A	47.1	13C NMR	0.1 M	2.0-8.0	300 K	https://pubs.acs.org/doi/abs/10.1021/bi00183a034
1RDD	GLU	A	48	4.4	4.4	N/A	10	13C NMR	0.1 M	2.0-8.0	300 K	https://pubs.acs.org/doi/abs/10.1021/bi00183a034
1RDD	GLU	A	57	3.2	3.2	N/A	77.2	13C NMR	0.1 M	2.0-8.0	300 K	https://pubs.acs.org/doi/abs/10.1021/bi00183a034
1RDD	GLU	A	61	3.9	3.9	N/A	64.3	13C NMR	0.1 M	2.0-8.0	300 K	https://pubs.acs.org/doi/abs/10.1021/bi00183a034
1RDD	GLU	A	64	4.4	4.4	N/A	60.6	13C NMR	0.1 M	2.0-8.0	300 K	https://pubs.acs.org/doi/abs/10.1021/bi00183a034
1RDD	GLU	A	119	4.1	4.1	N/A	51.1	13C NMR	0.1 M	2.0-8.0	300 K	https://pubs.acs.org/doi/abs/10.1021/bi00183a034
1RDD	GLU	A	129	3.6	3.6	N/A	10.5	13C NMR	0.1 M	2.0-8.0	300 K	https://pubs.acs.org/doi/abs/10.1021/bi00183a034
1RDD	GLU	A	131	4.3	4.3	N/A	69.1	13C NMR	0.1 M	2.0-8.0	300 K	https://pubs.acs.org/doi/abs/10.1021/bi00183a034
1RDD	GLU	A	135	4.3	4.3	N/A	96.1	13C NMR	0.1 M	2.0-8.0	300 K	https://pubs.acs.org/doi/abs/10.1021/bi00183a034
1RDD	GLU	A	147	4.2	4.2	N/A	104.3	13C NMR	0.1 M	2.0-8.0	300 K	https://pubs.acs.org/doi/abs/10.1021/bi00183a034
1RDD	GLU	A	154	4.4	4.4	N/A	72.8	13C NMR	0.1 M	2.0-8.0	300 K	https://pubs.acs.org/doi/abs/10.1021/bi00183a034
1RGG	GLU	A	14	5.02	5.02	0.02-0.07	22.5	NMR	0.1 M	1.68-8.83	293 K	https://www.ncbi.nlm.nih.gov/pubmed/12527309
1RGG	GLU	A	41	4.14	4.14	0.02-0.07	77	NMR	0.1 M	1.68-8.83	293 K	https://www.ncbi.nlm.nih.gov/pubmed/12527309
1RGG	GLU	A	74	3.47	3.47	0.02-0.07	89	NMR	0.1 M	1.68-8.83	293 K	https://www.ncbi.nlm.nih.gov/pubmed/12527309
1RGG	GLU	A	78	3.13	3.13	0.02-0.07	15.3	NMR	0.1 M	1.68-8.83	293 K	https://www.ncbi.nlm.nih.gov/pubmed/12527309
1RNZ	GLU	A	2	2.7	2.7	0.08	54.3	NMR	1 M	1.2-7.9	303 K	https://www.sciencedirect.com/science/article/pii/S0003986196901083?via%3Dihub
1RNZ	GLU	A	9	4	4	N/A	53.8	NMR	1 M	1.2-7.9	303 K	https://www.sciencedirect.com/science/article/pii/S0003986196901083?via%3Dihub
1RNZ	GLU	A	49	4.3	4.3	0.1	33.7	NMR	1 M	1.2-7.9	303 K	https://www.sciencedirect.com/science/article/pii/S0003986196901083?via%3Dihub
1RNZ	GLU	A	86	4	4	0.1	43.6	NMR	1 M	1.2-7.9	303 K	https://www.sciencedirect.com/science/article/pii/S0003986196901083?via%3Dihub
1RNZ	GLU	A	111	3.5	3.5	N/A	72	NMR	1 M	1.2-7.9	303 K	https://www.sciencedirect.com/science/article/pii/S0003986196901083?via%3Dihub
1XNB	GLU	A	78	4.6	4.6	0.1	8.8	NMR	25 mM	2.0-9.0	298 K	https://www.ncbi.nlm.nih.gov/pubmed/9416621
1XNB	GLU	A	172	7.2	7.2	0.1	11.7	NMR	25 mM	2.0-9.0	298 K	https://www.ncbi.nlm.nih.gov/pubmed/9416621
2BUS	GLU	A	9	4.3	4.3	N/A	107.5	NMR	0.1 M	3.0-6.0	291 K	https://www.sciencedirect.com/science/article/pii/0022283684904698?via%3Dihub
2BUS	GLU	A	20	4.1	4.1	N/A	102.5	NMR	0.1 M	3.0-6.0	291 K	https://www.sciencedirect.com/science/article/pii/0022283684904698?via%3Dihub
2CI2	GLU	I	23	3.2	3.2	N/A	62	NMR	200 mM	2.0-5.9	315 K	https://www.sciencedirect.com/science/article/pii/S0022283685706705?via%3Dihub
2CI2	GLU	I	26	3.3	3.3	N/A	66.3	NMR	200 mM	2.0-5.9	315 K	https://www.sciencedirect.com/science/article/pii/S0022283685706705?via%3Dihub
2CI2	GLU	I	33	4.2	4.2	N/A	73.7	NMR	200 mM	2.0-5.9	315 K	https://www.sciencedirect.com/science/article/pii/S0022283685706705?via%3Dihub
2CI2	GLU	I	34	3.8	3.8	N/A	77.4	NMR	200 mM	2.0-5.9	315 K	https://www.sciencedirect.com/science/article/pii/S0022283685706705?via%3Dihub
2CI2	GLU	I	45	3.9	3.9	N/A	70.8	NMR	200 mM	2.0-5.9	315 K	https://www.sciencedirect.com/science/article/pii/S0022283685706705?via%3Dihub
2CI2	GLU	I	60	3.5	3.5	N/A	72.3	NMR	200 mM	2.0-5.9	315 K	https://www.sciencedirect.com/science/article/pii/S0022283685706705?via%3Dihub
2GB1	GLU	A	15	4.4	4.4	0.1	78.9	NMR	N/A	1.5-11.6	298 K	https://pubs.acs.org/doi/abs/10.1021/bi9630927
2GB1	GLU	A	19	3.7	3.7	0.15	111.3	NMR	N/A	1.5-11.6	298 K	https://pubs.acs.org/doi/abs/10.1021/bi9630927
2GB1	GLU	A	27	4.5	4.5	0.1	55.4	NMR	N/A	1.5-11.6	298 K	https://pubs.acs.org/doi/abs/10.1021/bi9630927
2GB1	GLU	A	42	4.4	4.4	0.1	102.4	NMR	N/A	1.5-11.6	298 K	https://pubs.acs.org/doi/abs/10.1021/bi9630927
2GB1	GLU	A	56	4	4	0.1	68.8	NMR	N/A	1.5-11.6	298 K	https://pubs.acs.org/doi/abs/10.1021/bi9630927
2IGD	GLU	A	20	4.3	4.3	0.1	97.9	NMR	N/A	1.5-11.6	298 K	https://pubs.acs.org/doi/abs/10.1021/bi9630927
2IGD	GLU	A	29	4.2	4.2	0.1	89.6	NMR	N/A	1.5-11.6	298 K	https://pubs.acs.org/doi/abs/10.1021/bi9630927
2IGD	GLU	A	32	4.6	4.6	0.1	54.9	NMR	N/A	1.5-11.6	298 K	https://pubs.acs.org/doi/abs/10.1021/bi9630927
2IGD	GLU	A	61	4.2	4.2	0.1	55.9	NMR	N/A	1.5-11.6	298 K	https://pubs.acs.org/doi/abs/10.1021/bi9630927
2IGH	GLU	A	20	4.3	4.3	0.1	71.9	NMR	N/A	1.5-11.6	298 K	https://pubs.acs.org/doi/abs/10.1021/bi9630927
2IGH	GLU	A	29	4.2	4.2	0.1	94.6	NMR	N/A	1.5-11.6	298 K	https://pubs.acs.org/doi/abs/10.1021/bi9630927
2IGH	GLU	A	32	4.6	4.6	0.1	31.6	NMR	N/A	1.5-11.6	298 K	https://pubs.acs.org/doi/abs/10.1021/bi9630927
2IGH	GLU	A	61	4.2	4.2	0.1	95.4	NMR	N/A	1.5-11.6	298 K	https://pubs.acs.org/doi/abs/10.1021/bi9630927
2LZT	GLU	A	7	2.85	2.85	0.25	86	NMR	2.5 M	1.0-7.0	308 K	https://www.ncbi.nlm.nih.gov/pmc/articles/PMC1275825/
2LZT	GLU	A	35	6.2	6.2	0.1	29.9	NMR	2.5 M	1.0-7.0	308 K	https://www.ncbi.nlm.nih.gov/pmc/articles/PMC1275825/
2QMT	GLU	A	15	4.4	4.4	0.1	96.7	NMR	N/A	1.5-11.6	298 K	https://pubs.acs.org/doi/abs/10.1021/bi9630927
2QMT	GLU	A	19	3.7	3.7	0.15	91.4	NMR	N/A	1.5-11.6	298 K	https://pubs.acs.org/doi/abs/10.1021/bi9630927
2QMT	GLU	A	27	4.5	4.5	0.1	54.6	NMR	N/A	1.5-11.6	298 K	https://pubs.acs.org/doi/abs/10.1021/bi9630927
2QMT	GLU	A	42	4.4	4.4	0.1	107.7	NMR	N/A	1.5-11.6	298 K	https://pubs.acs.org/doi/abs/10.1021/bi9630927
2QMT	GLU	A	56	4	4	0.1	56.4	NMR	N/A	1.5-11.6	298 K	https://pubs.acs.org/doi/abs/10.1021/bi9630927
2RN2	GLU	A	6	4.5	4.5	N/A	32.2	13C NMR	0.1 M	2.0-8.0	300 K	https://pubs.acs.org/doi/abs/10.1021/bi00183a034
2RN2	GLU	A	32	3.6	3.6	N/A	66	13C NMR	0.1 M	2.0-8.0	300 K	https://pubs.acs.org/doi/abs/10.1021/bi00183a034
2RN2	GLU	A	48	4.4	4.4	N/A	14.6	13C NMR	0.1 M	2.0-8.0	300 K	https://pubs.acs.org/doi/abs/10.1021/bi00183a034
2RN2	GLU	A	57	3.2	3.2	N/A	61.1	13C NMR	0.1 M	2.0-8.0	300 K	https://pubs.acs.org/doi/abs/10.1021/bi00183a034
2RN2	GLU	A	61	3.9	3.9	N/A	53.7	13C NMR	0.1 M	2.0-8.0	300 K	https://pubs.acs.org/doi/abs/10.1021/bi00183a034
2RN2	GLU	A	64	4.4	4.4	N/A	68.8	13C NMR	0.1 M	2.0-8.0	300 K	https://pubs.acs.org/doi/abs/10.1021/bi00183a034
2RN2	GLU	A	119	4.1	4.1	N/A	45.1	13C NMR	0.1 M	2.0-8.0	300 K	https://pubs.acs.org/doi/abs/10.1021/bi00183a034
2RN2	GLU	A	129	3.6	3.6	N/A	26	13C NMR	0.1 M	2.0-8.0	300 K	https://pubs.acs.org/doi/abs/10.1021/bi00183a034
2RN2	GLU	A	131	4.3	4.3	N/A	86.2	13C NMR	0.1 M	2.0-8.0	300 K	https://pubs.acs.org/doi/abs/10.1021/bi00183a034
2RN2	GLU	A	135	4.3	4.3	N/A	90.9	13C NMR	0.1 M	2.0-8.0	300 K	https://pubs.acs.org/doi/abs/10.1021/bi00183a034
2RN2	GLU	A	147	4.2	4.2	N/A	111.2	13C NMR	0.1 M	2.0-8.0	300 K	https://pubs.acs.org/doi/abs/10.1021/bi00183a034
2RN2	GLU	A	154	4.4	4.4	N/A	93.3	13C NMR	0.1 M	2.0-8.0	300 K	https://pubs.acs.org/doi/abs/10.1021/bi00183a034
2SNI	GLU	I	23	3.2	3.2	N/A	68.9	NMR	200 mM	2.0-5.9	315 K	https://www.sciencedirect.com/science/article/pii/S0022283685706705?via%3Dihub
2SNI	GLU	I	26	3.3	3.3	N/A	59.5	NMR	200 mM	2.0-5.9	315 K	https://www.sciencedirect.com/science/article/pii/S0022283685706705?via%3Dihub
2SNI	GLU	I	33	4.2	4.2	N/A	83.4	NMR	200 mM	2.0-5.9	315 K	https://www.sciencedirect.com/science/article/pii/S0022283685706705?via%3Dihub
2SNI	GLU	I	34	3.8	3.8	N/A	66.8	NMR	200 mM	2.0-5.9	315 K	https://www.sciencedirect.com/science/article/pii/S0022283685706705?via%3Dihub
2SNI	GLU	I	45	3.9	3.9	N/A	69.9	NMR	200 mM	2.0-5.9	315 K	https://www.sciencedirect.com/science/article/pii/S0022283685706705?via%3Dihub
2SNI	GLU	I	60	3.5	3.5	N/A	1.4	NMR	200 mM	2.0-5.9	315 K	https://www.sciencedirect.com/science/article/pii/S0022283685706705?via%3Dihub
3EGF	GLU	A	24	4.1	4.1	0.1	75.8	1H NMR	N/A	1.5-9	298 K	https://pubs.acs.org/doi/abs/10.1021/bi00234a009
3EGF	GLU	A	51	~4	4	N/A	51.2	1H NMR	N/A	1.5-9	298 K	https://pubs.acs.org/doi/abs/10.1021/bi00234a009
3GB1	GLU	A	15	4.4	4.4	0.1	83.7	NMR	N/A	1.5-11.6	298 K	https://pubs.acs.org/doi/abs/10.1021/bi9630927
3GB1	GLU	A	19	3.7	3.7	0.15	116	NMR	N/A	1.5-11.6	298 K	https://pubs.acs.org/doi/abs/10.1021/bi9630927
3GB1	GLU	A	27	4.5	4.5	0.1	58.9	NMR	N/A	1.5-11.6	298 K	https://pubs.acs.org/doi/abs/10.1021/bi9630927
3GB1	GLU	A	42	4.4	4.4	0.1	109.4	NMR	N/A	1.5-11.6	298 K	https://pubs.acs.org/doi/abs/10.1021/bi9630927
3GB1	GLU	A	56	4	4	0.1	45.8	NMR	N/A	1.5-11.6	298 K	https://pubs.acs.org/doi/abs/10.1021/bi9630927
3ICB	GLU	A	4	3.77	3.77	0.02	105.1	NMR	1 M	2.4-7.6	300 K	https://onlinelibrary.wiley.com/doi/full/10.1002/%28SICI%291097-0134%2819991001%2937%3A1%3C106%3A%3AAID-PROT10%3E3.0.CO%3B2-M
3ICB	GLU	A	5	3.4	3.4	0.02	71.8	NMR	1 M	2.4-7.6	300 K	https://onlinelibrary.wiley.com/doi/full/10.1002/%28SICI%291097-0134%2819991001%2937%3A1%3C106%3A%3AAID-PROT10%3E3.0.CO%3B2-M
3ICB	GLU	A	11	4.74	4.74	0.02	79.3	NMR	1 M	2.4-7.6	300 K	https://onlinelibrary.wiley.com/doi/full/10.1002/%28SICI%291097-0134%2819991001%2937%3A1%3C106%3A%3AAID-PROT10%3E3.0.CO%3B2-M
3ICB	GLU	A	17	3.62	3.62	N/A	62.6	NMR	1 M	2.4-7.6	300 K	https://onlinelibrary.wiley.com/doi/full/10.1002/%28SICI%291097-0134%2819991001%2937%3A1%3C106%3A%3AAID-PROT10%3E3.0.CO%3B2-M
3ICB	GLU	A	26	4.08	4.08	0.04	89.4	NMR	1 M	2.4-7.6	300 K	https://onlinelibrary.wiley.com/doi/full/10.1002/%28SICI%291097-0134%2819991001%2937%3A1%3C106%3A%3AAID-PROT10%3E3.0.CO%3B2-M
3ICB	GLU	A	48	4.62	4.62	0.06	70.2	NMR	1 M	2.4-7.6	300 K	https://onlinelibrary.wiley.com/doi/full/10.1002/%28SICI%291097-0134%2819991001%2937%3A1%3C106%3A%3AAID-PROT10%3E3.0.CO%3B2-M
3ICB	GLU	A	64	3.84	3.84	0.02	101.3	NMR	1 M	2.4-7.6	300 K	https://onlinelibrary.wiley.com/doi/full/10.1002/%28SICI%291097-0134%2819991001%2937%3A1%3C106%3A%3AAID-PROT10%3E3.0.CO%3B2-M
3RN3	GLU	A	2	2.8	2.8	0.2	71.3	NMR	30 mM	1.5-11.0	293 K	https://www.sciencedirect.com/science/article/pii/S0022283684713015?via%3Dihub
3RN3	GLU	A	9	4	4	0.2	59.7	NMR	30 mM	1.5-11.0	293 K	https://www.sciencedirect.com/science/article/pii/S0022283684713015?via%3Dihub
3RN3	GLU	A	49	4.7	4.7	0.2	34.2	NMR	30 mM	1.5-11.0	293 K	https://www.sciencedirect.com/science/article/pii/S0022283684713015?via%3Dihub
3RN3	GLU	A	86	4.1	4.1	0.2	51.2	NMR	30 mM	1.5-11.0	293 K	https://www.sciencedirect.com/science/article/pii/S0022283684713015?via%3Dihub
3RN3	GLU	A	111	3.5	3.5	0.2	77.5	NMR	30 mM	1.5-11.0	293 K	https://www.sciencedirect.com/science/article/pii/S0022283684713015?via%3Dihub
4ICB	GLU	A	4	3.77	3.77	0.02	103.8	NMR	1 M	2.4-7.6	300 K	https://onlinelibrary.wiley.com/doi/full/10.1002/%28SICI%291097-0134%2819991001%2937%3A1%3C106%3A%3AAID-PROT10%3E3.0.CO%3B2-M
4ICB	GLU	A	5	3.4	3.4	0.02	67.9	NMR	1 M	2.4-7.6	300 K	https://onlinelibrary.wiley.com/doi/full/10.1002/%28SICI%291097-0134%2819991001%2937%3A1%3C106%3A%3AAID-PROT10%3E3.0.CO%3B2-M
4ICB	GLU	A	11	4.74	4.74	0.02	70.8	NMR	1 M	2.4-7.6	300 K	https://onlinelibrary.wiley.com/doi/full/10.1002/%28SICI%291097-0134%2819991001%2937%3A1%3C106%3A%3AAID-PROT10%3E3.0.CO%3B2-M
4ICB	GLU	A	17	3.62	3.62	N/A	59.4	NMR	1 M	2.4-7.6	300 K	https://onlinelibrary.wiley.com/doi/full/10.1002/%28SICI%291097-0134%2819991001%2937%3A1%3C106%3A%3AAID-PROT10%3E3.0.CO%3B2-M
4ICB	GLU	A	26	4.08	4.08	0.04	92.5	NMR	1 M	2.4-7.6	300 K	https://onlinelibrary.wiley.com/doi/full/10.1002/%28SICI%291097-0134%2819991001%2937%3A1%3C106%3A%3AAID-PROT10%3E3.0.CO%3B2-M
4ICB	GLU	A	48	4.62	4.62	0.06	74.9	NMR	1 M	2.4-7.6	300 K	https://onlinelibrary.wiley.com/doi/full/10.1002/%28SICI%291097-0134%2819991001%2937%3A1%3C106%3A%3AAID-PROT10%3E3.0.CO%3B2-M
4ICB	GLU	A	64	3.84	3.84	0.02	123.1	NMR	1 M	2.4-7.6	300 K	https://onlinelibrary.wiley.com/doi/full/10.1002/%28SICI%291097-0134%2819991001%2937%3A1%3C106%3A%3AAID-PROT10%3E3.0.CO%3B2-M
4LZT	GLU	A	7	2.85	2.85	0.25	88.2	NMR	2.5 M	1.0-7.0	308 K	https://www.ncbi.nlm.nih.gov/pmc/articles/PMC1275825/
4LZT	GLU	A	35	6.2	6.2	0.1	29.1	NMR	2.5 M	1.0-7.0	308 K	https://www.ncbi.nlm.nih.gov/pmc/articles/PMC1275825/
4PTI	GLU	A	7	3.7	3.7	0.1	41.1	NMR	150 mM	0-16	293 K	https://www.sciencedirect.com/science/article/pii/S0022283684713015?via%3Dihub
4PTI	GLU	A	49	3.8	3.8	0.1	97.8	NMR	150 mM	0-16	293 K	https://www.sciencedirect.com/science/article/pii/S0022283684713015?via%3Dihub
7RSA	GLU	A	2	2.7	2.7	0.08	53.6	NMR	1 M	1.2-7.9	303 K	https://www.sciencedirect.com/science/article/pii/S0003986196901083?via%3Dihub
7RSA	GLU	A	9	4	4	N/A	50.5	NMR	1 M	1.2-7.9	303 K	https://www.sciencedirect.com/science/article/pii/S0003986196901083?via%3Dihub
7RSA	GLU	A	49	4.3	4.3	0.1	31	NMR	1 M	1.2-7.9	303 K	https://www.sciencedirect.com/science/article/pii/S0003986196901083?via%3Dihub
7RSA	GLU	A	86	4	4	0.1	35.4	NMR	1 M	1.2-7.9	303 K	https://www.sciencedirect.com/science/article/pii/S0003986196901083?via%3Dihub
7RSA	GLU	A	111	3.5	3.5	N/A	68.8	NMR	1 M	1.2-7.9	303 K	https://www.sciencedirect.com/science/article/pii/S0003986196901083?via%3Dihub
9RAT	GLU	A	2	2.7	2.7	0.08	60.7	NMR	1 M	1.2-7.9	303 K	https://www.sciencedirect.com/science/article/pii/S0003986196901083?via%3Dihub
9RAT	GLU	A	9	4	4	N/A	61.7	NMR	1 M	1.2-7.9	303 K	https://www.sciencedirect.com/science/article/pii/S0003986196901083?via%3Dihub
9RAT	GLU	A	49	4.3	4.3	0.1	36.2	NMR	1 M	1.2-7.9	303 K	https://www.sciencedirect.com/science/article/pii/S0003986196901083?via%3Dihub
9RAT	GLU	A	86	4	4	0.1	49.9	NMR	1 M	1.2-7.9	303 K	https://www.sciencedirect.com/science/article/pii/S0003986196901083?via%3Dihub
9RAT	GLU	A	111	3.5	3.5	N/A	77.2	NMR	1 M	1.2-7.9	303 K	https://www.sciencedirect.com/science/article/pii/S0003986196901083?via%3Dihub
1UBQ	GLU	A	16	3.9	3.9	0.1	114.5	NMR	0.1 M	1.0-7.0	303 K	https://pubs.acs.org/doi/10.1021/bi025571d
1UBQ	GLU	A	18	4.3	4.3	0.1	80.7	NMR	0.1 M	1.0-7.0	303 K	https://pubs.acs.org/doi/10.1021/bi025571d
1UBQ	GLU	A	24	4.3	4.3	0.1	95.5	NMR	0.1 M	1.0-7.0	303 K	https://pubs.acs.org/doi/10.1021/bi025571d
1UBQ	GLU	A	34	4.5	4.5	0.1	56.6	NMR	0.1 M	1.0-7.0	303 K	https://pubs.acs.org/doi/10.1021/bi025571d
1UBQ	GLU	A	51	3.8	3.8	0.1	90.2	NMR	0.1 M	1.0-7.0	303 K	https://pubs.acs.org/doi/10.1021/bi025571d
1UBQ	GLU	A	64	4.5	4.5	0.1	80.5	NMR	0.1 M	1.0-7.0	303 K	https://pubs.acs.org/doi/10.1021/bi025571d
2OVO	GLU	A	10	4.14	4.14	0.06	110.1	1H NMR	10 mM	1.4-7.0	298 K	https://pubs.acs.org/doi/abs/10.1021/bi00014a028
2OVO	GLU	A	19	3.21	3.21	0.02	61.2	1H NMR	10 mM	1.4-7.0	298 K	https://pubs.acs.org/doi/abs/10.1021/bi00014a028
2OVO	GLU	A	43	4.81	4.81	0.1	130.2	1H NMR	10 mM	1.4-7.0	298 K	https://pubs.acs.org/doi/abs/10.1021/bi00014a028
1RGG	GLU	A	54	3.42	3.42	0.02-0.07	7.5	NMR	0.1 M	1.78-7.25	293 K	https://www.sciencedirect.com/science/article/pii/S0022283602012731?via%3Dihub
135L	GLU	A	7	2.68	2.68	0.09	68.1	NMR	2.5 M	1.0-7.0	308 K	https://www.ncbi.nlm.nih.gov/pmc/articles/PMC1275825/
135L	GLU	A	35	6.06	6.06	0.12	26.2	NMR	2.5 M	1.0-7.0	308 K	https://www.ncbi.nlm.nih.gov/pmc/articles/PMC1275825/
1DIV	GLU	A	17	3.57	3.57	0.05	51.7	NMR	102 mM	1.5-12.5	298 K	pKa Values and the pH Dependent Stability of the N-Terminal Domain of L9 as Probes of Electrostatic Interactions in the Denatured State. Differentiation between Local and Nonlocal Interactions
1DIV	GLU	A	38	4.04	4.04	0.05	59.8	NMR	103 mM	1.5-12.5	298 K	pKa Values and the pH Dependent Stability of the N-Terminal Domain of L9 as Probes of Electrostatic Interactions in the Denatured State. Differentiation between Local and Nonlocal Interactions
1DIV	GLU	A	48	4.21	4.21	0.08	43.7	NMR	104 mM	1.5-12.5	298 K	pKa Values and the pH Dependent Stability of the N-Terminal Domain of L9 as Probes of Electrostatic Interactions in the Denatured State. Differentiation between Local and Nonlocal Interactions
1DIV	GLU	A	54	4.21	4.21	0.08	35.7	NMR	105 mM	1.5-12.5	298 K	pKa Values and the pH Dependent Stability of the N-Terminal Domain of L9 as Probes of Electrostatic Interactions in the Denatured State. Differentiation between Local and Nonlocal Interactions
1ERT	GLU	A	6	4.8	4.8	0.08	75.8	NMR	100 mM	1.9-10.0	298 K	https://pubs.acs.org/doi/abs/10.1021/bi952299h
1ERT	GLU	A	13	4.8	4.8	0.2	94.9	1H NMR	75-100 mM	2.1-10.6	313 K	https://pubs.acs.org/doi/abs/10.1021/bi00128a019
1ERT	GLU	A	47	4.1	4.1	0.1	90.3	NMR	100 mM	1.9-10.0	298 K	https://pubs.acs.org/doi/abs/10.1021/bi952299h
1ERT	GLU	A	56	5	5	0.1	12.5	NMR	100 mM	1.9-10.0	298 K	https://pubs.acs.org/doi/abs/10.1021/bi952299h
1ERT	GLU	A	68	4.9	4.9	0.07	97.6	NMR	100 mM	1.9-10.0	298 K	https://pubs.acs.org/doi/abs/10.1021/bi952299h
1ERT	GLU	A	70	4.6	4.6	0.08	95.7	NMR	100 mM	1.9-10.0	298 K	https://pubs.acs.org/doi/abs/10.1021/bi952299h
1ERT	GLU	A	88	3.7	3.7	0.08	67.7	NMR	100 mM	1.9-10.0	298 K	https://pubs.acs.org/doi/abs/10.1021/bi952299h
1ERT	GLU	A	95	4.1	4.1	0.02	119.2	NMR	100 mM	1.9-10.0	298 K	https://pubs.acs.org/doi/abs/10.1021/bi952299h
1ERT	GLU	A	98	3.9	3.9	0.02	29.4	NMR	100 mM	1.9-10.0	298 K	https://pubs.acs.org/doi/abs/10.1021/bi952299h
1ERT	GLU	A	103	4.4	4.4	0.07	106.7	NMR	101 mM	1.9-10.0	298 K	https://pubs.acs.org/doi/abs/10.1021/bi952299h
1FNA	GLU	A	38	3.8	3.8	<0.05	41.6	NMR	0.1 M	1.5-7.0	303 K	https://pubs.acs.org/doi/abs/10.1021/bi010916y
1FNA	GLU	A	47	3.9	3.9	<0.05	72.8	NMR	0.1 M	1.5-7.0	303 K	https://pubs.acs.org/doi/abs/10.1021/bi010916y
1YGW	GLU	A	28	5.61	5.61	0.03	71.1	NMR	1 M	2.1-9.6	308 K	https://link.springer.com/article/10.1007/s002490100138
1YGW	GLU	A	31	5.36	5.36	0.07	84.6	NMR	1 M	2.1-9.6	308 K	https://link.springer.com/article/10.1007/s002490100138
1YGW	GLU	A	46	3.62	3.62	0.04	82.4	NMR	1 M	2.1-9.6	308 K	https://link.springer.com/article/10.1007/s002490100138
1YGW	GLU	A	58	3.96	3.96	0.03	2.7	NMR	1 M	2.1-9.6	308 K	https://link.springer.com/article/10.1007/s002490100138
1YGW	GLU	A	82	3.27	3.27	0.02	70.1	NMR	1 M	2.1-9.6	308 K	https://link.springer.com/article/10.1007/s002490100138
1YGW	GLU	A	102	5.3	5.3	0.02	51.7	NMR	1 M	2.1-9.6	308 K	https://link.springer.com/article/10.1007/s002490100138
1BI6	GLU	L	5	4	4	0.1	74.4	NMR	N/A	1.5-7.0	313 K	https://www.ncbi.nlm.nih.gov/pubmed/12674503
1BI6	GLU	H	1	3.3	3.3	0.1	48.3	NMR	N/A	1.5-7.0	313 K	https://www.ncbi.nlm.nih.gov/pubmed/12674503
1BI6	GLU	H	2	3.3	3.3	0.1	20.7	NMR	N/A	1.5-7.0	313 K	https://www.ncbi.nlm.nih.gov/pubmed/12674503
1BI6	GLU	H	24	4.2	4.2	0.1	53.2	NMR	N/A	1.5-7.0	313 K	https://www.ncbi.nlm.nih.gov/pubmed/12674503
2BCA	GLU	A	26	4.08	4.08	0.04	91	NMR	1 M	N/A	300 K	https://onlinelibrary.wiley.com/doi/pdf/10.1002/%28SICI%291097-0134%2819991001%2937%3A1%3C106%3A%3AAID-PROT10%3E3.0.CO%3B2-M
1EPI	GLU	A	24	4.1	4.1	0.1	92.6	1H NMR	N/A	1.5-9	298 K	https://www.ncbi.nlm.nih.gov/pubmed/2036358
1STN	GLU	A	10	2.82	2.82	0.09	17	NMR	0.1 M	2.5-7.5	298 K	https://www.ncbi.nlm.nih.gov/pubmed/19533744
1STN	GLU	A	43	4.32	4.32	0.04	32.3	NMR	0.1 M	2.5-7.5	298 K	https://www.ncbi.nlm.nih.gov/pubmed/19533744
1STN	GLU	A	52	3.93	3.93	0.08	27.9	NMR	0.1 M	2.5-7.5	298 K	https://www.ncbi.nlm.nih.gov/pubmed/19533744
1STN	GLU	A	57	3.49	3.49	0.09	72.7	NMR	0.1 M	2.5-7.5	298 K	https://www.ncbi.nlm.nih.gov/pubmed/19533744
1STN	GLU	A	67	3.76	3.76	0.07	75.7	NMR	0.1 M	2.5-7.5	298 K	https://www.ncbi.nlm.nih.gov/pubmed/19533744
1STN	GLU	A	73	3.31	3.31	0.01	41	NMR	0.1 M	2.5-7.5	298 K	https://www.ncbi.nlm.nih.gov/pubmed/19533744
1STN	GLU	A	75	3.26	3.26	0.05	4.8	NMR	0.1 M	2.5-7.5	298 K	https://www.ncbi.nlm.nih.gov/pubmed/19533744
1STN	GLU	A	101	3.81	3.81	0.1	31.8	NMR	0.1 M	2.5-7.5	298 K	https://www.ncbi.nlm.nih.gov/pubmed/19533744
1STN	GLU	A	122	3.89	3.89	0.09	26.2	NMR	0.1 M	2.5-7.5	298 K	https://www.ncbi.nlm.nih.gov/pubmed/19533744
1STN	GLU	A	129	3.75	3.75	0.09	11.8	NMR	0.1 M	2.5-7.5	298 K	https://www.ncbi.nlm.nih.gov/pubmed/19533744
1STN	GLU	A	135	3.76	3.76	0.08	63.3	NMR	0.1 M	2.5-7.5	298 K	https://www.ncbi.nlm.nih.gov/pubmed/19533744
1STN	GLU	A	142	4.49	4.49	0.04	73.9	NMR	0.1 M	2.5-7.5	298 K	https://www.ncbi.nlm.nih.gov/pubmed/19533744
9RNT	GLU	A	28	5.61	5.61	0.03	88.2	13C NMR	1 M	2.0-9.0	308 K	https://link.springer.com/article/10.1007/s002490100138
9RNT	GLU	A	31	5.36	5.36	0.07	81.1	13C NMR	1 M	2.0-9.0	308 K	https://link.springer.com/article/10.1007/s002490100138
9RNT	GLU	A	46	3.62	3.62	0.04	59.4	13C NMR	1 M	2.0-9.0	308 K	https://link.springer.com/article/10.1007/s002490100138
9RNT	GLU	A	58	3.96	3.96	0.03	11.6	13C NMR	1 M	2.0-9.0	308 K	https://link.springer.com/article/10.1007/s002490100138
9RNT	GLU	A	82	3.27	3.27	0.02	49.1	13C NMR	1 M	2.0-9.0	308 K	https://link.springer.com/article/10.1007/s002490100138
9RNT	GLU	A	102	5.3	5.3	0.02	68.5	13C NMR	1 M	2.0-9.0	308 K	https://link.springer.com/article/10.1007/s002490100138
1PPF	GLU	I	10	4.14	4.14	0.06	97.4	NMR	10 mM	7.3-7.6	298 K	https://www.ncbi.nlm.nih.gov/pubmed/7718577
1PPF	GLU	I	19	3.21	3.21	0.02	24.8	NMR	10 mM	7.3-7.6	298 K	https://www.ncbi.nlm.nih.gov/pubmed/7718577
1PPF	GLU	I	43	4.81	4.81	0.1	127.3	NMR	10 mM	7.3-7.6	298 K	https://www.ncbi.nlm.nih.gov/pubmed/7718577
1RGG	GLU	A	54	3.42	3.42	0.02-0.07	7.5	NMR	0.1 M	1.68-8.83	293 K	https://www.ncbi.nlm.nih.gov/pubmed/12527309
1ERU	GLU	A	13	4.4	4.4	0.07	98.1	NMR	N/A	1.9-10	298 K	https://pubs.acs.org/doi/abs/10.1021/bi952299h
1ERU	GLU	A	6	4.9	4.9	0.04	75.6	NMR	N/A	1.9-10	298 K	https://pubs.acs.org/doi/abs/10.1021/bi952299h
1ERU	GLU	A	47	4.3	4.3	0.05	79.6	NMR	N/A	1.9-10	298 K	https://pubs.acs.org/doi/abs/10.1021/bi952299h
1ERU	GLU	A	56	5.1	5.1	0.08	10.2	NMR	N/A	1.9-10	298 K	https://pubs.acs.org/doi/abs/10.1021/bi952299h
1ERU	GLU	A	68	5.1	5.1	0.04	84.8	NMR	N/A	1.9-10	298 K	https://pubs.acs.org/doi/abs/10.1021/bi952299h
1ERU	GLU	A	70	4.8	4.8	0.05	86.2	NMR	N/A	1.9-10	298 K	https://pubs.acs.org/doi/abs/10.1021/bi952299h
1ERU	GLU	A	88	3.6	3.6	0.05	65.4	NMR	N/A	1.9-10	298 K	https://pubs.acs.org/doi/abs/10.1021/bi952299h
1ERU	GLU	A	95	4.1	4.1	0.04	118.4	NMR	N/A	1.9-10	298 K	https://pubs.acs.org/doi/abs/10.1021/bi952299h
1ERU	GLU	A	98	3.9	3.9	0.04	30.8	NMR	N/A	1.9-10	298 K	https://pubs.acs.org/doi/abs/10.1021/bi952299h
1ERU	GLU	A	103	4.5	4.5	0.06	103	NMR	N/A	1.9-10	298 K	https://pubs.acs.org/doi/abs/10.1021/bi952299h
1SAP	GLU	A	11	4.19	4.19	0.01	97.1	13C NMR	0.3 M	0-8	273-373 K	https://www.sciencedirect.com/science/article/pii/S0022283607008972
1SAP	GLU	A	12	4.41	4.41	0.01	66.3	13C NMR	0.3 M	0-8	273-373 K	https://www.sciencedirect.com/science/article/pii/S0022283607008972
1SAP	GLU	A	14	4	4	0.01	51	13C NMR	0.3 M	0-8	273-373 K	https://www.sciencedirect.com/science/article/pii/S0022283607008972
1SAP	GLU	A	47	4.21	4.21	0.01	59.3	13C NMR	0.3 M	0-8	273-373 K	https://www.sciencedirect.com/science/article/pii/S0022283607008972
1SAP	GLU	A	53	3.53	3.53	0.01	27.3	13C NMR	0.3 M	0-8	273-373 K	https://www.sciencedirect.com/science/article/pii/S0022283607008972
1SAP	GLU	A	62	3.99	3.99	0.01	18.5	13C NMR	0.3 M	0-8	273-373 K	https://www.sciencedirect.com/science/article/pii/S0022283607008972
1SAP	GLU	A	64	4.23	4.23	0.01	119.2	13C NMR	0.3 M	0-8	273-373 K	https://www.sciencedirect.com/science/article/pii/S0022283607008972
1AZP	GLU	A	11	4.19	4.19	0.01	71	13C NMR	0.3 M	0-8	273-373 K	https://www.sciencedirect.com/science/article/pii/S0022283607008972
1AZP	GLU	A	12	4.41	4.41	0.01	91.1	13C NMR	0.3 M	0-8	273-373 K	https://www.sciencedirect.com/science/article/pii/S0022283607008972
1AZP	GLU	A	14	4	4	0.01	65.8	13C NMR	0.3 M	0-8	273-373 K	https://www.sciencedirect.com/science/article/pii/S0022283607008972
1AZP	GLU	A	47	4.21	4.21	0.01	52.8	13C NMR	0.3 M	0-8	273-373 K	https://www.sciencedirect.com/science/article/pii/S0022283607008972
1AZP	GLU	A	53	3.53	3.53	0.01	56	13C NMR	0.3 M	0-8	273-373 K	https://www.sciencedirect.com/science/article/pii/S0022283607008972
1AZP	GLU	A	62	3.99	3.99	0.01	84.1	13C NMR	0.3 M	0-8	273-373 K	https://www.sciencedirect.com/science/article/pii/S0022283607008972
1AZP	GLU	A	64	4.23	4.23	0.01	95	13C NMR	0.3 M	0-8	273-373 K	https://www.sciencedirect.com/science/article/pii/S0022283607008972
1BNZ	GLU	A	11	4.17	4.17	0.01	66.5	13C NMR	0.3 M	0-8	273-373 K	https://www.sciencedirect.com/science/article/pii/S0022283607008972
1BNZ	GLU	A	12	4.33	4.33	0.01	73.7	13C NMR	0.3 M	0-8	273-373 K	https://www.sciencedirect.com/science/article/pii/S0022283607008972
1BNZ	GLU	A	36	4.89	4.89	0.01	41.5	13C NMR	0.3 M	0-8	273-373 K	https://www.sciencedirect.com/science/article/pii/S0022283607008972
1BNZ	GLU	A	48	4.03	4.03	0.01	52.5	13C NMR	0.3 M	0-8	273-373 K	https://www.sciencedirect.com/science/article/pii/S0022283607008972
1BNZ	GLU	A	54	3.56	3.56	0.01	14.1	13C NMR	0.3 M	0-8	273-373 K	https://www.sciencedirect.com/science/article/pii/S0022283607008972
1BNZ	GLU	A	60	4.24	4.24	0.01	109.3	13C NMR	0.3 M	0-8	273-373 K	https://www.sciencedirect.com/science/article/pii/S0022283607008972
1CA5	GLU	A	11	4.19	4.19	0.01	104.4	13C NMR	0.3 M	0-8	273-373 K	https://www.sciencedirect.com/science/article/pii/S0022283607008972
1CA5	GLU	A	12	4.41	4.41	0.01	68.1	13C NMR	0.3 M	0-8	273-373 K	https://www.sciencedirect.com/science/article/pii/S0022283607008972
1CA5	GLU	A	14	4	4	0.01	78.3	13C NMR	0.3 M	0-8	273-373 K	https://www.sciencedirect.com/science/article/pii/S0022283607008972
1CA5	GLU	A	47	4.21	4.21	0.01	43.8	13C NMR	0.3 M	0-8	273-373 K	https://www.sciencedirect.com/science/article/pii/S0022283607008972
1CA5	GLU	A	53	3.53	3.53	0.01	47.2	13C NMR	0.3 M	0-8	273-373 K	https://www.sciencedirect.com/science/article/pii/S0022283607008972
1CA5	GLU	A	62	3.99	3.99	0.01	71.2	13C NMR	0.3 M	0-8	273-373 K	https://www.sciencedirect.com/science/article/pii/S0022283607008972
1CA5	GLU	A	64	4.23	4.23	0.01	78.5	13C NMR	0.3 M	0-8	273-373 K	https://www.sciencedirect.com/science/article/pii/S0022283607008972
1HNG	GLU	A	29	4.42	4.42	0.04	20.5	NMR	100 mM	2.0-10.0	298 K	https://pubs.acs.org/doi/abs/10.1021/bi992209z
1HNG	GLU	A	33	4.16	4.16	0.02	44.5	NMR	100 mM	2.0-10.0	298 K	https://pubs.acs.org/doi/abs/10.1021/bi992209z
1HNG	GLU	A	41	6.73	6.73	0.05	17.5	NMR	100 mM	2.0-10.0	298 K	https://pubs.acs.org/doi/abs/10.1021/bi992209z
1HNG	GLU	A	56	3.92	3.92	0.01	51.6	NMR	100 mM	2.0-10.0	298 K	https://pubs.acs.org/doi/abs/10.1021/bi992209z
1HNG	GLU	A	99	4.25	4.25	0.04	42.5	NMR	100 mM	2.0-10.0	298 K	https://pubs.acs.org/doi/abs/10.1021/bi992209z
2ZTA	GLU	A	6	4.6	4.6	0.15	62.2	NMR	150 mM	1.0-13.0	298 K	https://www.ncbi.nlm.nih.gov/pmc/articles/PMC2105789/
2ZTA	GLU	A	10	3.94	3.94	0.1	89.6	NMR	150 mM	1.0-13.0	298 K	https://www.ncbi.nlm.nih.gov/pmc/articles/PMC2105789/
2ZTA	GLU	A	11	4.05	4.05	0.03	67.4	NMR	150 mM	1.0-13.0	298 K	https://www.ncbi.nlm.nih.gov/pmc/articles/PMC2105789/
2ZTA	GLU	A	20	4.38	4.38	0.01	54	NMR	150 mM	1.0-13.0	298 K	https://www.ncbi.nlm.nih.gov/pmc/articles/PMC2105789/
2ZTA	GLU	A	22	4.2	4.2	0.08	31.5	NMR	150 mM	1.0-13.0	298 K	https://www.ncbi.nlm.nih.gov/pmc/articles/PMC2105789/
1ANS	GLU	A	20	5.4	5.4	0.2	140.6	NMR	N/A	1.8-12.0	300 K	https://www.ncbi.nlm.nih.gov/pubmed/8102051
1U2U	GLU	A	1	4.1	4.1	0.04	125.6	1H NMR	0.1 M	2.0-9.0	310 K	https://pubs.acs.org/doi/abs/10.1021/bi048771t
1U2U	GLU	A	6	4.9	4.9	0.05	103	1H NMR	0.1 M	2.0-9.0	310 K	https://pubs.acs.org/doi/abs/10.1021/bi048771t
1U2U	GLU	A	8	4.89	4.89	0.05	63.3	1H NMR	0.1 M	2.0-9.0	310 K	https://pubs.acs.org/doi/abs/10.1021/bi048771t
1U2U	GLU	A	13	4.42	4.42	0.08	90.2	1H NMR	0.1 M	2.0-9.0	310 K	https://pubs.acs.org/doi/abs/10.1021/bi048771t
1U2U	GLU	A	15	4.09	4.09	0.03	76.4	1H NMR	0.1 M	2.0-9.0	310 K	https://pubs.acs.org/doi/abs/10.1021/bi048771t
1U2U	GLU	A	20	4.21	4.21	0.04	85.3	1H NMR	0.1 M	2.0-9.0	310 K	https://pubs.acs.org/doi/abs/10.1021/bi048771t
1U2U	GLU	A	22	4.83	4.83	0.04	74.8	1H NMR	0.1 M	2.0-9.0	310 K	https://pubs.acs.org/doi/abs/10.1021/bi048771t
1U2U	GLU	A	27	4.74	4.74	0.01	84.3	1H NMR	0.1 M	2.0-9.0	310 K	https://pubs.acs.org/doi/abs/10.1021/bi048771t
1U2U	GLU	A	29	4.63	4.63	0.02	149.9	1H NMR	0.1 M	2.0-9.0	310 K	https://pubs.acs.org/doi/abs/10.1021/bi048771t
1FMH	GLU	A	1	4.14	4.14	0.02	108	1H NMR	0.1 M	1.2-8.0	310 K	https://pubs.acs.org/doi/abs/10.1021/bi001242e
1FMH	GLU	A	6	4.82	4.82	0.07	72.3	1H NMR	0.1 M	1.2-8.0	310 K	https://pubs.acs.org/doi/abs/10.1021/bi001242e
1FMH	GLU	A	8	4.52	4.52	0.01	37.8	1H NMR	0.1 M	1.2-8.0	310 K	https://pubs.acs.org/doi/abs/10.1021/bi001242e
1FMH	GLU	A	13	4.37	4.37	0.03	49.3	1H NMR	0.1 M	1.2-8.0	310 K	https://pubs.acs.org/doi/abs/10.1021/bi001242e
1FMH	GLU	A	15	4.11	4.11	0.02	34.5	1H NMR	0.1 M	1.2-8.0	310 K	https://pubs.acs.org/doi/abs/10.1021/bi001242e
1FMH	GLU	A	20	4.41	4.41	0.07	39.4	1H NMR	0.1 M	1.2-8.0	310 K	https://pubs.acs.org/doi/abs/10.1021/bi001242e
1FMH	GLU	A	22	4.82	4.82	0.03	50.7	1H NMR	0.1 M	1.2-8.0	310 K	https://pubs.acs.org/doi/abs/10.1021/bi001242e
1FMH	GLU	A	27	4.65	4.65	0.04	29.5	1H NMR	0.1 M	1.2-8.0	310 K	https://pubs.acs.org/doi/abs/10.1021/bi001242e
1FMH	GLU	A	29	4.63	4.63	0.03	102.4	1H NMR	0.1 M	1.2-8.0	310 K	https://pubs.acs.org/doi/abs/10.1021/bi001242e
1FMH	GLU	B	1	4.22	4.22	0.02	118.4	1H NMR	0.1 M	1.2-8.0	310 K	https://pubs.acs.org/doi/abs/10.1021/bi001242e
1HV1	GLU	A	78	4.6	4.6	0.1	7.5	NMR	0.05 M	2.5-9.0	298 K	https://pubs.acs.org/doi/abs/10.1021/bi0105429
1HV1	GLU	A	172	7.2	7.2	0.1	12.4	NMR	0.05 M	2.5-9.0	298 K	https://pubs.acs.org/doi/abs/10.1021/bi0105429
1HV0	GLU	A	78	4.6	4.6	0.1	9.6	NMR	0.05 M	2.5-9.0	298 K	https://pubs.acs.org/doi/abs/10.1021/bi0105429
1HV0	GLU	A	172	7.2	7.2	0.1	15.8	NMR	0.05 M	2.5-9.0	298 K	https://pubs.acs.org/doi/abs/10.1021/bi0105429
1BCX	GLU	A	78	4.6	4.6	0.1	8.9	NMR	0.05 M	2.5-9.0	298 K	https://pubs.acs.org/doi/abs/10.1021/bi0105429
1RGA	GLU	A	28	5.61	5.61	0.03	79.6	NMR	1 M	2.0-9.0	308 K	https://link.springer.com/article/10.1007/s002490100138
1RGA	GLU	A	58	3.96	3.96	0.03	10.7	NMR	1 M	2.0-9.0	308 K	https://link.springer.com/article/10.1007/s002490100138
1HIC	GLU	A	8	4.28	4.28	0.17	67.6	1H NMR	N/A	2.0-6.5	295 K	https://www.ncbi.nlm.nih.gov/pubmed/8049231
1HIC	GLU	A	17	3.79	3.79	0.17	94.5	1H NMR	N/A	2.0-6.5	295 K	https://www.ncbi.nlm.nih.gov/pubmed/8049231
1HIC	GLU	A	35	4.32	4.32	0.12	76.3	1H NMR	N/A	2.0-6.5	295 K	https://www.ncbi.nlm.nih.gov/pubmed/8049231
1HIC	GLU	A	43	4.24	4.24	0.07	104.6	1H NMR	N/A	2.0-6.5	295 K	https://www.ncbi.nlm.nih.gov/pubmed/8049231
1LZ3	GLU	A	7	2.68	2.68	0.09	69.5	1H NMR	2.5 M	1.0-7.0	308 K	https://www.ncbi.nlm.nih.gov/pmc/articles/PMC1275825/
1LZ3	GLU	A	35	6.06	6.06	0.12	27.2	1H NMR	2.5 M	1.0-7.0	308 K	https://www.ncbi.nlm.nih.gov/pmc/articles/PMC1275825/
1A91	GLU	A	2	5.5	5.5	0.3	13.2	NMR	50 mM	3.3-8.0	298 K	https://pubs.acs.org/doi/abs/10.1021/bi00049a034
1A91	GLU	A	37	5.5	5.5	0.3	1.2	NMR	50 mM	3.3-8.0	298 K	https://pubs.acs.org/doi/abs/10.1021/bi00049a034
1TRS	GLU	A	6	4.9	4.9	0.04	84.4	NMR	N/A	2.0-7.0	298 K	https://pubs.acs.org/doi/abs/10.1021/bi952299h
1TRS	GLU	A	13	4.4	4.4	0.07	85.8	NMR	N/A	2.0-7.0	298 K	https://pubs.acs.org/doi/abs/10.1021/bi952299h
1TRS	GLU	A	47	4.3	4.3	0.05	131.8	NMR	N/A	2.0-7.0	298 K	https://pubs.acs.org/doi/abs/10.1021/bi952299h
1TRS	GLU	A	56	3.2	3.2	0.05	11.6	NMR	N/A	2.0-7.0	298 K	https://pubs.acs.org/doi/abs/10.1021/bi952299h
1TRS	GLU	A	68	5.1	5.1	0.04	75.4	NMR	N/A	2.0-7.0	298 K	https://pubs.acs.org/doi/abs/10.1021/bi952299h
1TRS	GLU	A	70	4.8	4.8	0.05	106.2	NMR	N/A	2.0-7.0	298 K	https://pubs.acs.org/doi/abs/10.1021/bi952299h
1TRS	GLU	A	88	3.6	3.6	0.05	62.8	NMR	N/A	2.0-7.0	298 K	https://pubs.acs.org/doi/abs/10.1021/bi952299h
1TRS	GLU	A	95	4.1	4.1	0.04	102.9	NMR	N/A	2.0-7.0	298 K	https://pubs.acs.org/doi/abs/10.1021/bi952299h
1TRS	GLU	A	98	3.9	3.9	0.04	60.5	NMR	N/A	2.0-7.0	298 K	https://pubs.acs.org/doi/abs/10.1021/bi952299h
1TRS	GLU	A	103	4.5	4.5	0.06	101.6	NMR	N/A	2.0-7.0	298 K	https://pubs.acs.org/doi/abs/10.1021/bi952299h
1TRW	GLU	A	6	4.8	4.8	0.08	84.7	NMR	N/A	2.0-7.0	298 K	https://pubs.acs.org/doi/abs/10.1021/bi952299h
1TRW	GLU	A	13	4.4	4.4	0.07	88	NMR	N/A	2.0-7.0	298 K	https://pubs.acs.org/doi/abs/10.1021/bi952299h
1TRW	GLU	A	47	4.1	4.1	0.1	108	NMR	N/A	2.0-7.0	298 K	https://pubs.acs.org/doi/abs/10.1021/bi952299h
1TRW	GLU	A	56	3.1	3.1	0.04	8.7	NMR	N/A	2.0-7.0	298 K	https://pubs.acs.org/doi/abs/10.1021/bi952299h
1TRW	GLU	A	68	4.9	4.9	0.07	61.3	NMR	N/A	2.0-7.0	298 K	https://pubs.acs.org/doi/abs/10.1021/bi952299h
1TRW	GLU	A	70	4.6	4.6	0.08	88.7	NMR	N/A	2.0-7.0	298 K	https://pubs.acs.org/doi/abs/10.1021/bi952299h
1TRW	GLU	A	88	3.7	3.7	0.08	57.7	NMR	N/A	2.0-7.0	298 K	https://pubs.acs.org/doi/abs/10.1021/bi952299h
1TRW	GLU	A	95	4.1	4.1	0.02	104.3	NMR	N/A	2.0-7.0	298 K	https://pubs.acs.org/doi/abs/10.1021/bi952299h
1TRW	GLU	A	98	3.9	3.9	0.02	77.8	NMR	N/A	2.0-7.0	298 K	https://pubs.acs.org/doi/abs/10.1021/bi952299h
1TRW	GLU	A	103	4.4	4.4	0.07	98.4	NMR	N/A	2.0-7.0	298 K	https://pubs.acs.org/doi/abs/10.1021/bi952299h
			average	4.144111922	4.142722892
			median	4.1	4.1
