## Supplementary_Tables for "Sequence-based pH-dependent prediction of protein solubility using CamSol": pKaTable_His.csv

PDB ID	Res Name	Chain	Res ID	Expt. pKa	Expt. pKa	Expt. Uncertainty	%SASA	Expt. method	Expt. salt conc	Expt. pH	Expt. temp	Reference
1A2P	HIS	C	18	7.75	7.75	0.02	45.5	1H NMR	10mM	5.6-8.7	298 K	https://pubs.acs.org/doi/abs/10.1021/bi00241a021
1A2P	HIS	C	102	6.3	6.3	0.05	71	NMR	5M	6.0-9.0	298 K	https://www.ncbi.nlm.nih.gov/pubmed/3173493
1A6K	HIS	A	12	6.29	6.29	0.05-0.4	50.8	NMR	0.1 M	4.2-8.80	308 K	https://pubs.acs.org/doi/abs/10.1021/bi00082a027
1A6K	HIS	A	24	6.2	6.2	0.05-0.4	1.3	NMR	0.1 M	4.2-8.80	308 K	https://pubs.acs.org/doi/abs/10.1021/bi00082a027
1A6K	HIS	A	36	8.06	8.06	0.05-0.4	25.8	NMR	0.1 M	4.2-8.80	308 K	https://pubs.acs.org/doi/abs/10.1021/bi00082a027
1A6K	HIS	A	48	5.25	5.25	0.05-0.4	76.1	NMR	0.1 M	4.2-8.80	308 K	https://pubs.acs.org/doi/abs/10.1021/bi00082a027
1A6K	HIS	A	64	<5	5	0.05-0.4	23	NMR	0.1 M	4.2-8.80	308 K	https://pubs.acs.org/doi/abs/10.1021/bi00082a027
1A6K	HIS	A	81	6.68	6.68	0.05-0.4	85.9	NMR	0.1 M	4.2-8.80	308 K	https://pubs.acs.org/doi/abs/10.1021/bi00082a027
1A6K	HIS	A	82	<5	5	0.05-0.4	2.4	NMR	0.1 M	4.2-8.80	308 K	https://pubs.acs.org/doi/abs/10.1021/bi00082a027
1A6K	HIS	A	93	<5	5	0.05-0.4	33	NMR	0.1 M	4.2-8.80	308 K	https://pubs.acs.org/doi/abs/10.1021/bi00082a027
1A6K	HIS	A	97	5.63	5.63	0.05-0.4	50.7	NMR	0.1 M	4.2-8.80	308 K	https://pubs.acs.org/doi/abs/10.1021/bi00082a027
1A6K	HIS	A	113	5.44	5.44	0.7	46.7	NMR	0.1 M	4.2-8.80	308 K	https://pubs.acs.org/doi/abs/10.1021/bi00082a027
1A6K	HIS	A	116	6.49	6.49	0.05-0.4	61.6	NMR	0.1 M	4.2-8.80	308 K	https://pubs.acs.org/doi/abs/10.1021/bi00082a027
1A6K	HIS	A	119	6.13	6.13	0.05-0.4	16.8	NMR	0.1 M	4.2-8.80	308 K	https://pubs.acs.org/doi/abs/10.1021/bi00082a027
1A6M	HIS	A	12	6.29	6.29	0.05-0.4	49.9	NMR	0.1 M	4.2-8.80	308 K	https://pubs.acs.org/doi/abs/10.1021/bi00082a027
1A6M	HIS	A	24	6.2	6.2	0.05-0.4	1.2	NMR	0.1 M	4.2-8.80	308 K	https://pubs.acs.org/doi/abs/10.1021/bi00082a027
1A6M	HIS	A	36	8.06	8.06	0.05-0.4	25.6	NMR	0.1 M	4.2-8.80	308 K	https://pubs.acs.org/doi/abs/10.1021/bi00082a027
1A6M	HIS	A	48	5.25	5.25	0.05-0.4	76.9	NMR	0.1 M	4.2-8.80	308 K	https://pubs.acs.org/doi/abs/10.1021/bi00082a027
1A6M	HIS	A	64	<5	5	0.05-0.4	22.3	NMR	0.1 M	4.2-8.80	308 K	https://pubs.acs.org/doi/abs/10.1021/bi00082a027
1A6M	HIS	A	81	6.68	6.68	0.05-0.4	85.7	NMR	0.1 M	4.2-8.80	308 K	https://pubs.acs.org/doi/abs/10.1021/bi00082a027
1A6M	HIS	A	82	<5	5	0.05-0.4	2.7	NMR	0.1 M	4.2-8.80	308 K	https://pubs.acs.org/doi/abs/10.1021/bi00082a027
1A6M	HIS	A	93	<5	5	0.05-0.4	35.3	NMR	0.1 M	4.2-8.80	308 K	https://pubs.acs.org/doi/abs/10.1021/bi00082a027
1A6M	HIS	A	97	5.63	5.63	0.05-0.4	50.4	NMR	0.1 M	4.2-8.80	308 K	https://pubs.acs.org/doi/abs/10.1021/bi00082a027
1A6M	HIS	A	113	5.44	5.44	0.7	46.2	NMR	0.1 M	4.2-8.80	308 K	https://pubs.acs.org/doi/abs/10.1021/bi00082a027
1A6M	HIS	A	116	6.49	6.49	0.05-0.4	61.4	NMR	0.1 M	4.2-8.80	308 K	https://pubs.acs.org/doi/abs/10.1021/bi00082a027
1A6M	HIS	A	119	6.13	6.13	0.05-0.4	16.5	NMR	0.1 M	4.2-8.80	308 K	https://pubs.acs.org/doi/abs/10.1021/bi00082a027
1B2X	HIS	A	18	7.75	7.75	0.02	71.6	NMR	10 mM	5.6-8.7	298 K	https://pubs.acs.org/doi/abs/10.1021/bi00241a021
1B2X	HIS	A	102	6.3	6.3	0.05	69.2	NMR	5M	6.0-9.0	298 K	https://www.ncbi.nlm.nih.gov/pubmed/3173493
1BNI	HIS	B	18	7.75	7.75	0.02	61.6	NMR	10 mM	5.6-8.7	298 K	https://pubs.acs.org/doi/abs/10.1021/bi00241a021
1BNI	HIS	B	102	6.3	6.3	0.05	77.1	NMR	5M	6.0-9.0	298 K	https://www.ncbi.nlm.nih.gov/pubmed/3173493
1BNJ	HIS	A	18	7.75	7.75	0.02	67.8	NMR	10 mM	5.6-8.7	298 K	https://pubs.acs.org/doi/abs/10.1021/bi00241a021
1BNJ	HIS	A	102	6.3	6.3	0.05	65.5	NMR	5M	6.0-9.0	298 K	https://www.ncbi.nlm.nih.gov/pubmed/3173493
1BNR	HIS	A	18	7.75	7.75	0.02	90.7	NMR	10 mM	5.6-8.7	298 K	https://pubs.acs.org/doi/abs/10.1021/bi00241a021
1BNR	HIS	A	102	6.3	6.3	0.05	43.6	NMR	5M	6.0-9.0	298 K	https://www.ncbi.nlm.nih.gov/pubmed/3173493
1BVI	HIS	B	27	7.57	7.57	0.12	27	NMR	1 M	2.0-9.0	308 K	https://link.springer.com/article/10.1007/s002490100138
1BVI	HIS	B	40	7.44	7.44	0.05-0.4	32.8	NMR	1 M	2.0-9.0	308 K	https://link.springer.com/article/10.1007/s002490100138
1BVI	HIS	B	92	7.31	7.31	0.04	32.8	NMR	1 M	2.0-9.0	308 K	https://link.springer.com/article/10.1007/s002490100138
1DE3	HIS	A	35	6.3	6.3	0.1	72.6	NMR	0.1 M	3.0-8.5	298 K	https://pubs.acs.org/doi/abs/10.1021/bi981672t
1DE3	HIS	A	36	6.8	6.8	0.1	108.5	NMR	0.1 M	3.0-8.5	298 K	https://pubs.acs.org/doi/abs/10.1021/bi981672t
1DE3	HIS	A	50	7.7	7.7	0.2	35.9	NMR	0.1 M	3.0-8.5	298 K	https://pubs.acs.org/doi/abs/10.1021/bi981672t
1DE3	HIS	A	82	7.3	7.3	0.1	24.6	NMR	0.1 M	3.0-8.5	298 K	https://pubs.acs.org/doi/abs/10.1021/bi981672t
1DE3	HIS	A	92	6.9	6.9	0.1	29.1	NMR	0.1 M	3.0-8.5	298 K	https://pubs.acs.org/doi/abs/10.1021/bi981672t
1DE3	HIS	A	104	6.6	6.6	0.2	59.4	NMR	0.1 M	3.0-8.5	298 K	https://pubs.acs.org/doi/abs/10.1021/bi981672t
1DE3	HIS	A	137	5.8	5.8	0.1	12.4	NMR	0.1 M	3.0-8.5	298 K	https://pubs.acs.org/doi/abs/10.1021/bi981672t
1DE3	HIS	A	150	7.6	7.6	0.2	109.5	NMR	0.1 M	3.0-8.5	298 K	https://pubs.acs.org/doi/abs/10.1021/bi981672t
1DG9	HIS	A	66	8.29	8.29	0.01	45.3	NMR	0.1 M	5.0-10.5	298 K	https://pubs.acs.org/doi/abs/10.1021/bi9712448
1DG9	HIS	A	72	9.19	9.19	0.01	14	NMR	0.1 M	5.0-10.5	298 K	https://pubs.acs.org/doi/abs/10.1021/bi9712448
1DWR	HIS	A	36	7.8	7.8	0.02	34.7	1H NMR	0.2 M	5.0-9.0	298 K	https://www.ncbi.nlm.nih.gov/pubmed/10969024
1DWR	HIS	A	48	5.62	5.62	0.01	78.9	1H NMR	0.2 M	5.0-9.0	298 K	https://www.ncbi.nlm.nih.gov/pubmed/10969024
1DWR	HIS	A	81	6.94	6.94	0.01	101.3	1H NMR	0.2 M	5.0-9.0	298 K	https://www.ncbi.nlm.nih.gov/pubmed/10969024
1DWR	HIS	A	113	5.87	5.87	0.02	47.9	1H NMR	0.2 M	5.0-9.0	298 K	https://www.ncbi.nlm.nih.gov/pubmed/10969024
1DWR	HIS	A	116	6.79	6.79	0.01	44.7	1H NMR	0.2 M	5.0-9.0	298 K	https://www.ncbi.nlm.nih.gov/pubmed/10969024
1DWR	HIS	A	119	6.56	6.56	0.01	21.6	1H NMR	0.2 M	5.0-9.0	298 K	https://www.ncbi.nlm.nih.gov/pubmed/10969024
1EPH	HIS	A	22	6.8	6.8	0.1	13.2	1H NMR	N/A	1.5-9.0	298 K	https://pubs.acs.org/doi/abs/10.1021/bi00234a009
1FW7	HIS	A	18	7.75	7.75	0.02	86.6	NMR	10 mM	5.6-8.7	298 K	https://pubs.acs.org/doi/abs/10.1021/bi00241a021
1FW7	HIS	A	102	6.3	6.3	0.05	80.3	NMR	5M	6.0-9.0	298 K	https://www.ncbi.nlm.nih.gov/pubmed/3173493
1GOA	HIS	A	62	7	7	N/A	94	NMR	0.1 M	3.5-10.0	300 K	https://www.ncbi.nlm.nih.gov/pubmed/8380173
1GOA	HIS	A	83	~5.5	5.5	N/A	71.2	NMR	0.1 M	3.5-10.0	300 K	https://www.ncbi.nlm.nih.gov/pubmed/8380173
1GOA	HIS	A	114	<5	5	N/A	8.4	NMR	0.1 M	3.5-10.0	300 K	https://www.ncbi.nlm.nih.gov/pubmed/8380173
1GOA	HIS	A	124	7.1	7.1	N/A	42	NMR	0.1 M	3.5-10.0	300 K	https://www.ncbi.nlm.nih.gov/pubmed/8380173
1GOA	HIS	A	127	7.9	7.9	N/A	31.8	NMR	0.1 M	3.5-10.0	300 K	https://www.ncbi.nlm.nih.gov/pubmed/8380173
1H4G	HIS	B	11	6.52	6.52	0.26	33.8	NMR	1 M	3.2-8.7	303 K	https://pubs.acs.org/doi/abs/10.1021/bi049948m
1H4G	HIS	B	32	6.68	6.68	0.03	88.6	NMR	1 M	3.2-8.7	303 K	https://pubs.acs.org/doi/abs/10.1021/bi049948m
1H4G	HIS	B	60	4.01	4.01	0.02	1.3	NMR	1 M	3.2-8.7	303 K	https://pubs.acs.org/doi/abs/10.1021/bi049948m
1H4G	HIS	B	162	<2.7	2.7	<0.08	0	NMR	1 M	3.2-8.7	303 K	https://pubs.acs.org/doi/abs/10.1021/bi049948m
1I0V	HIS	A	27	7.57	7.57	0.12	25.5	NMR	1 M	2.0-9.0	308 K	https://link.springer.com/article/10.1007/s002490100138
1I0V	HIS	A	40	7.44	7.44	0.05-0.4	36.1	NMR	1 M	2.0-9.0	308 K	https://link.springer.com/article/10.1007/s002490100138
1I0V	HIS	A	92	7.31	7.31	0.04	31	NMR	1 M	2.0-9.0	308 K	https://link.springer.com/article/10.1007/s002490100138
1KF3	HIS	A	12	6	6	0.1	6.6	NMR	1 M	1.2-7.9	303 K	https://www.ncbi.nlm.nih.gov/pubmed/8615690
1KF3	HIS	A	105	6.5	6.5	0.1	33.3	NMR	1 M	1.2-7.9	303 K	https://www.ncbi.nlm.nih.gov/pubmed/8615690
1KF3	HIS	A	119	6.5	6.5	0.1	52.1	NMR	1 M	1.2-7.9	303 K	https://www.ncbi.nlm.nih.gov/pubmed/8615690
1KXI	HIS	A	4	5.6	5.6	N/A	10.9	NMR	N/A	2.5-7.0	293 K	https://pubs.acs.org/doi/abs/10.1021/bi960077t
1LNI	HIS	A	53	8.27	8.27	0.02-0.07	35.4	NMR	0.1 M	1.68-8.83	293 K	https://www.ncbi.nlm.nih.gov/pubmed/12527309
1LNI	HIS	A	85	6.35	6.35	0.02-0.07	69.1	NMR	0.1 M	1.68-8.83	293 K	https://www.ncbi.nlm.nih.gov/pubmed/12527309
1QH7	HIS	A	11	6.52	6.52	0.26	37.1	NMR	1 M	3.2-8.7	303 K	https://pubs.acs.org/doi/abs/10.1021/bi049948m
1QH7	HIS	A	32	6.68	6.68	0.03	89.4	NMR	1 M	3.2-8.7	303 K	https://pubs.acs.org/doi/abs/10.1021/bi049948m
1QH7	HIS	A	60	4.01	4.01	0.02	1.3	NMR	1 M	3.2-8.7	303 K	https://pubs.acs.org/doi/abs/10.1021/bi049948m
1QH7	HIS	A	162	<2.7	2.7	N/A	0	NMR	1 M	3.2-8.7	303 K	https://pubs.acs.org/doi/abs/10.1021/bi049948m
1RDD	HIS	A	62	7	7	N/A	101.4	1H NMR	10 mM	3.5-10.0	300 K	https://www.ncbi.nlm.nih.gov/pubmed/8380173
1RDD	HIS	A	83	~5.5	5.5	N/A	99.4	1H NMR	10 mM	3.5-10.0	300 K	https://www.ncbi.nlm.nih.gov/pubmed/8380173
1RDD	HIS	A	114	<5	5	N/A	13.5	1H NMR	10 mM	3.5-10.0	300 K	https://www.ncbi.nlm.nih.gov/pubmed/8380173
1RDD	HIS	A	124	7.1	7.1	N/A	87.8	1H NMR	10 mM	3.5-10.0	300 K	https://www.ncbi.nlm.nih.gov/pubmed/8380173
1RDD	HIS	A	127	7.9	7.9	N/A	56.5	1H NMR	10 mM	3.5-10.0	300 K	https://www.ncbi.nlm.nih.gov/pubmed/8380173
1RGG	HIS	A	53	8.27	8.27	0.02-0.07	34.8	NMR	0.1 M	1.68-8.83	293 K	https://www.ncbi.nlm.nih.gov/pubmed/12527309
1RGG	HIS	A	85	6.35	6.35	0.02-0.07	57	NMR	0.1 M	1.68-8.83	293 K	https://www.ncbi.nlm.nih.gov/pubmed/12527309
1RNZ	HIS	A	12	6	6	0.1	6.7	NMR	1 M	1.2-7.9	303 K	https://www.sciencedirect.com/science/article/pii/S0003986196901083?via%3Dihub
1RNZ	HIS	A	105	6.5	6.5	0.1	33.5	NMR	1 M	1.2-7.9	303 K	https://www.sciencedirect.com/science/article/pii/S0003986196901083?via%3Dihub
1RNZ	HIS	A	119	6.5	6.5	0.1	46	NMR	1 M	1.2-7.9	303 K	https://www.sciencedirect.com/science/article/pii/S0003986196901083?via%3Dihub
1WLA	HIS	A	36	7.8	7.8	0.02	36.3	1H NMR	0.2 M	5.0-9.0	298 K	https://www.ncbi.nlm.nih.gov/pubmed/10969024
1WLA	HIS	A	48	5.62	5.62	0.01	70.5	1H NMR	0.2 M	5.0-9.0	298 K	https://www.ncbi.nlm.nih.gov/pubmed/10969024
1WLA	HIS	A	81	6.94	6.94	0.01	94.6	1H NMR	0.2 M	5.0-9.0	298 K	https://www.ncbi.nlm.nih.gov/pubmed/10969024
1WLA	HIS	A	113	5.87	5.87	0.02	55.4	1H NMR	0.2 M	5.0-9.0	298 K	https://www.ncbi.nlm.nih.gov/pubmed/10969024
1WLA	HIS	A	116	6.79	6.79	0.01	45.3	1H NMR	0.2 M	5.0-9.0	298 K	https://www.ncbi.nlm.nih.gov/pubmed/10969024
1WLA	HIS	A	119	6.56	6.56	0.01	18.8	1H NMR	0.2 M	5.0-9.0	298 K	https://www.ncbi.nlm.nih.gov/pubmed/10969024
1XNB	HIS	A	149	<2.3	2.3	0.1	0	NMR	25 mM	2.0-9.0	298 K	https://www.ncbi.nlm.nih.gov/pubmed/9416621
1XNB	HIS	A	156	~6.5	6.5	0.1	45.8	NMR	25 mM	2.0-9.0	298 K	https://www.ncbi.nlm.nih.gov/pubmed/9416621
1Z12	HIS	A	66	8.36	8.36	N/A	42.7	1H NMR	100 mM	4.8-10.0	298 K	https://pubs.acs.org/doi/abs/10.1021/bi990381x
1Z12	HIS	A	72	9.19	9.19	N/A	13.3	1H NMR	100 mM	4.8-10.0	298 K	https://pubs.acs.org/doi/abs/10.1021/bi990381x
2RN2	HIS	A	62	7	7	N/A	97.8	1H NMR	0.1 M	3.5-10.0	300 K	https://www.ncbi.nlm.nih.gov/pubmed/8380173
2RN2	HIS	A	83	~5.5	5.5	N/A	83.2	1H NMR	0.1 M	3.5-10.0	300 K	https://www.ncbi.nlm.nih.gov/pubmed/8380173
2RN2	HIS	A	114	<5	5	N/A	17.6	1H NMR	0.1 M	3.5-10.0	300 K	https://www.ncbi.nlm.nih.gov/pubmed/8380173
2RN2	HIS	A	124	7.1	7.1	N/A	113.1	1H NMR	0.1 M	3.5-10.0	300 K	https://www.ncbi.nlm.nih.gov/pubmed/8380173
2RN2	HIS	A	127	7.9	7.9	N/A	45	1H NMR	0.1 M	3.5-10.0	300 K	https://www.ncbi.nlm.nih.gov/pubmed/8380173
3EGF	HIS	A	22	6.8	6.8	0.1	8.1	1H NMR	N/A	1.5-9	298 K	https://pubs.acs.org/doi/abs/10.1021/bi00234a009
3RN3	HIS	A	12	6.2	6.2	0.2	10	NMR	30 mM	1.5-11.0	293 K	https://www.sciencedirect.com/science/article/pii/S0022283684713015?via%3Dihub
3RN3	HIS	A	105	6.7	6.7	0.2	34.7	NMR	30 mM	1.5-11.0	293 K	https://www.sciencedirect.com/science/article/pii/S0022283684713015?via%3Dihub
3RN3	HIS	A	119	6.1	6.1	0.2	54.6	NMR	30 mM	1.5-11.0	293 K	https://www.sciencedirect.com/science/article/pii/S0022283684713015?via%3Dihub
3RN3	His	A	48	6	6	0.2	7.2	NMR	30 mM	1.5-11.0	293 K	https://www.sciencedirect.com/science/article/pii/S0022283684713015?via%3Dihub
4LZT	HIS	A	15	5.36	5.36	0.07	32.9	Potentiometric titration	0.1 M	1.0-7.0	308 K	https://www.ncbi.nlm.nih.gov/pmc/articles/PMC1275825/
7RSA	HIS	A	12	6	6	0.1	1.1	NMR	1 M	1.2-7.9	303 K	https://www.sciencedirect.com/science/article/pii/S0003986196901083?via%3Dihub
7RSA	HIS	A	105	6.5	6.5	0.1	48.5	NMR	1 M	1.2-7.9	303 K	https://www.sciencedirect.com/science/article/pii/S0003986196901083?via%3Dihub
7RSA	HIS	A	119	6.5	6.5	0.1	68.6	NMR	1 M	1.2-7.9	303 K	https://www.sciencedirect.com/science/article/pii/S0003986196901083?via%3Dihub
9RAT	HIS	A	12	6	6	0.1	5.8	NMR	1 M	1.2-7.9	303 K	https://www.sciencedirect.com/science/article/pii/S0003986196901083?via%3Dihub
9RAT	HIS	A	105	6.5	6.5	0.1	32.1	NMR	1 M	1.2-7.9	303 K	https://www.sciencedirect.com/science/article/pii/S0003986196901083?via%3Dihub
9RAT	HIS	A	119	6.5	6.5	0.1	52.1	NMR	1 M	1.2-7.9	303 K	https://www.sciencedirect.com/science/article/pii/S0003986196901083?via%3Dihub
2OVO	HIS	A	52	7.5	7.5	N/A	46	1H NMR	10 mM	1.4-7.0	298 K	https://pubs.acs.org/doi/abs/10.1021/bi00014a028
3RN3	HIS	A	48	6	6	0.2	7.2	NMR	200 mM	1.5-11.0	293 K	https://www.sciencedirect.com/science/article/pii/S0022283684713015?via%3Dihub
2CPL	HIS	A	70	5.84	5.84	0.05	66.6	NMR	0.1 M	4.6-10.7	293 K	https://www.sciencedirect.com/science/article/pii/0167483894901325?via%3Dihub
2CPL	HIS	A	126	6.34	6.34	0.01	16.4	NMR	0.1 M	4.6-10.7	293 K	https://www.sciencedirect.com/science/article/pii/0167483894901325?via%3Dihub
1LZ1	HIS	A	78	7.12	7.12	0.04	108.1	NMR	0.022 M	N/A	296 K	https://onlinelibrary.wiley.com/doi/pdf/10.1002/bip.360320802
1YMB	HIS	A	24	<4.8	4.8	N/A	5.4	NMR	0.2 M	4.8-9.0	298 K	https://www.ncbi.nlm.nih.gov/pubmed/10969024
1YMB	HIS	A	81	6.72	6.72	0.01	92.4	NMR	0.02 M	4.8-9.0	298 K	https://www.ncbi.nlm.nih.gov/pubmed/10969024
1YMB	HIS	A	36	7.98	7.98	<0.01	32.6	NMR	0.2 M	4.8-9.0	298 K	https://www.ncbi.nlm.nih.gov/pubmed/10969024
1YMB	HIS	A	48	5.61	5.61	0.02	73.4	NMR	0.2 M	4.8-9.0	298 K	https://www.ncbi.nlm.nih.gov/pubmed/10969024
1YMB	HIS	A	113	5.51	5.51	0.02	55.2	NMR	0.2 M	4.8-9.0	298 K	https://www.ncbi.nlm.nih.gov/pubmed/10969024
1YMB	HIS	A	116	6.7	6.7	0.01	42.2	NMR	0.2 M	4.8-9.0	298 K	https://www.ncbi.nlm.nih.gov/pubmed/10969024
1YMB	HIS	A	119	6.37	6.37	0.01	16.3	NMR	0.2 M	4.8-9.0	298 K	https://www.ncbi.nlm.nih.gov/pubmed/10969024
1GYM	HIS	A	92	5.4	5.4	N/A	58.2	NMR	N/A	4.0-9.0	298 K	https://www.ncbi.nlm.nih.gov/pubmed/9300493
1GYM	HIS	A	82	6.9	6.9	N/A	30.7	NMR	N/A	4.0-9.0	298 K	https://www.ncbi.nlm.nih.gov/pubmed/9300493
1GYM	HIS	A	32	7.6	7.6	N/A	14	NMR	N/A	4.0-9.0	298 K	https://www.ncbi.nlm.nih.gov/pubmed/9300493
1GYM	HIS	A	227	6.9	6.9	N/A	9.2	NMR	N/A	4.0-9.0	298 K	https://www.ncbi.nlm.nih.gov/pubmed/9300493
1STG	HIS	A	46	5.8	5.8	0.1	69.3	NMR	0.3 M	4.8-10.0	298 K	https://pubs.acs.org/doi/abs/10.1021/bi00406a051
1STG	HIS	A	8	6.82	6.82	0.1	62.8	NMR	0.3 M	4.8-10.0	298 K	https://pubs.acs.org/doi/abs/10.1021/bi00406a051
1STG	HIS	A	124	5.99	5.99	0.1	54.3	NMR	0.3 M	4.8-10.0	298 K	https://pubs.acs.org/doi/abs/10.1021/bi00406a051
4HHB	HIS	A	20	7.6	7.6	0.1	50.9	NMR	N/A	5.0-9.0	309.5 K	https://pubs.acs.org/doi/abs/10.1021/bi00560a010
4HHB	HIS	A	50	7.2	7.2	0.1	108.2	NMR	N/A	5.0-9.0	309.5 K	https://pubs.acs.org/doi/abs/10.1021/bi00560a010
4HHB	HIS	A	72	7.3	7.3	0.1	61	NMR	N/A	5.0-9.0	309.5 K	https://pubs.acs.org/doi/abs/10.1021/bi00560a010
4HHB	HIS	A	89	7.2	7.2	0.1	69.6	NMR	N/A	5.0-9.0	309.5 K	https://pubs.acs.org/doi/abs/10.1021/bi00560a010
4HHB	HIS	A	112	8.1	8.1	0.1	40.6	NMR	N/A	5.0-9.0	309.5 K	https://pubs.acs.org/doi/abs/10.1021/bi00560a010
4HHB	HIS	B	2	6.7	6.7	0.1	100.5	NMR	N/A	5.0-9.0	309.5 K	https://pubs.acs.org/doi/abs/10.1021/bi00560a010
4HHB	HIS	B	77	7.8	7.8	0.1	61.2	NMR	N/A	5.0-9.0	309.5 K	https://pubs.acs.org/doi/abs/10.1021/bi00560a010
4HHB	HIS	B	143	5.6	5.6	0.1	65	NMR	N/A	5.0-9.0	309.5 K	https://pubs.acs.org/doi/abs/10.1021/bi00560a010
4HHB	HIS	B	146	8.1	8.1	0.1	84.9	NMR	N/A	5.0-9.0	309.5 K	https://pubs.acs.org/doi/abs/10.1021/bi00560a010
1HHO	HIS	A	20	7	7	0.1	60	NMR	N/A	5.0-9.0	309.5 K	https://pubs.acs.org/doi/abs/10.1021/bi00560a010
1HHO	HIS	A	50	7.1	7.1	0.1	92.1	NMR	N/A	5.0-9.0	309.5 K	https://pubs.acs.org/doi/abs/10.1021/bi00560a010
1HHO	HIS	A	72	7.1	7.1	0.1	79	NMR	N/A	5.0-9.0	309.5 K	https://pubs.acs.org/doi/abs/10.1021/bi00560a010
1HHO	HIS	A	89	5.6	5.6	0.1	53.2	NMR	N/A	5.0-9.0	309.5 K	https://pubs.acs.org/doi/abs/10.1021/bi00560a010
1HHO	HIS	A	112	8.1	8.1	0.1	26.4	NMR	N/A	5.0-9.0	309.5 K	https://pubs.acs.org/doi/abs/10.1021/bi00560a010
1HHO	HIS	B	2	6.7	6.7	0.1	103.7	NMR	N/A	5.0-9.0	309.5 K	https://pubs.acs.org/doi/abs/10.1021/bi00560a010
1HHO	HIS	B	77	7.8	7.8	0.1	67.8	NMR	N/A	5.0-9.0	309.5 K	https://pubs.acs.org/doi/abs/10.1021/bi00560a010
1HHO	HIS	B	146	7	7	0.1	107.7	NMR	N/A	5.0-9.0	309.5 K	https://pubs.acs.org/doi/abs/10.1021/bi00560a010
2MB5	HIS	A	12	6.4	6.4	N/A	73.6	NMR	0.1 M	N/A	298 K	https://www.ncbi.nlm.nih.gov/pubmed/9414234
2MB5	HIS	A	36	8.2	8.2	N/A	34.2	NMR	0.1 M	N/A	298 K	https://www.ncbi.nlm.nih.gov/pubmed/9414234
2MB5	HIS	A	48	5.5	5.5	N/A	95.3	NMR	0.1 M	N/A	298 K	https://www.ncbi.nlm.nih.gov/pubmed/9414234
2MB5	HIS	A	81	6.7	6.7	N/A	122.4	NMR	0.1 M	N/A	298 K	https://www.ncbi.nlm.nih.gov/pubmed/9414234
2MB5	HIS	A	97	5.6	5.6	N/A	70.7	NMR	0.1 M	N/A	298 K	https://www.ncbi.nlm.nih.gov/pubmed/9414234
2MB5	HIS	A	113	5.4	5.4	N/A	74.5	NMR	0.1 M	N/A	298 K	https://www.ncbi.nlm.nih.gov/pubmed/9414234
2MB5	HIS	A	116	6.6	6.6	N/A	69.7	NMR	0.1 M	N/A	298 K	https://www.ncbi.nlm.nih.gov/pubmed/9414234
2MB5	HIS	A	119	6.1	6.1	N/A	19.7	NMR	0.1 M	N/A	298 K	https://www.ncbi.nlm.nih.gov/pubmed/9414234
1ERT	HIS	A	43	5.5	5.5	0.1	44.1	1H NMR	75-100 mM	2.1-10.6	313 K	https://pubs.acs.org/doi/abs/10.1021/bi00128a019
3SRN	HIS	A	12	6.03	6.03	0.02	8	NMR	0.3 M	4.0-8.5	313 K	https://www.pnas.org/content/88/18/8116
3SRN	HIS	A	105	6.82	6.82	0.01	31.6	NMR	0.3 M	4.0-8.5	313 K	https://www.pnas.org/content/88/18/8116
3SRN	HIS	B	119	6.33	6.33	0.01	69.3	NMR	0.3 M	4.0-8.5	313 K	https://www.pnas.org/content/88/18/8116
6GST	HIS	A	83	5.18	5.18	0.05	47.8	NMR	N/A	4.0-9.0	298 K	https://www.ncbi.nlm.nih.gov/pubmed/1918058
6GST	HIS	A	84	7.08	7.08	0.01	102.9	NMR	N/A	4.0-9.0	298 K	https://www.ncbi.nlm.nih.gov/pubmed/1918058
6GST	HIS	A	167	7.77	7.77	0.03	39.1	NMR	N/A	4.0-9.0	298 K	https://www.ncbi.nlm.nih.gov/pubmed/1918058
3SSI	HIS	A	43	3.25	3.25	N/A	5.7	NMR	N/A	2.0-9.0	303 K	https://www.ncbi.nlm.nih.gov/pubmed/6998977
3SSI	HIS	A	106	6	6	0.1	13.6	NMR	N/A	2.0-9.0	303 K	https://www.ncbi.nlm.nih.gov/pubmed/6998977
3EBX	HIS	A	6	2.8	2.8	N/A	6.9	NMR	N/A	N/A	296-326 K	https://www.ncbi.nlm.nih.gov/pubmed/710401
3EBX	HIS	A	26	5.8	5.8	N/A	22	NMR	N/A	N/A	296-326 K	https://www.ncbi.nlm.nih.gov/pubmed/710401
1YGW	HIS	A	27	7.57	7.57	0.12	22.3	NMR	1 M	2.1-9.6	308 K	https://link.springer.com/article/10.1007/s002490100138
1YGW	HIS	A	40	7.44	7.44	0.05-0.4	41.7	NMR	1 M	2.1-9.6	308 K	https://link.springer.com/article/10.1007/s002490100138
1YGW	HIS	A	92	7.31	7.31	0.04	40.1	NMR	1 M	2.1-9.6	308 K	https://link.springer.com/article/10.1007/s002490100138
1FKS	HIS	A	25	<3.6	3.6	N/A	46.9	NMR	0.1 M	4.6-10.7	298 K	https://www.sciencedirect.com/science/article/pii/0167483894901325?via%3Dihub
1FKS	HIS	A	94	5.84	5.84	0.02	95.7	NMR	0.1 M	4.6-10.7	298 K	https://www.sciencedirect.com/science/article/pii/0167483894901325?via%3Dihub
1FKS	HIS	A	87	6.51	6.51	0.01	87.7	NMR	0.1 M	4.6-10.7	298 K	https://www.sciencedirect.com/science/article/pii/0167483894901325?via%3Dihub
1EPI	HIS	A	22	6.8	6.8	0.1	36.8	1H NMR	N/A	1.5-9	298 K	https://www.ncbi.nlm.nih.gov/pubmed/2036358
1TRE	HIS	A	97	<4.5	4.5	N/A	7	NMR	1 M	4.5-10.0	298 K	https://pubs.acs.org/doi/abs/10.1021/bi00067a024
5TIM	HIS	A	95	<4.5	4.5	N/A	4	NMR	1 M	4.5-10.0	298 K	https://pubs.acs.org/doi/abs/10.1021/bi00067a024
1YPI	HIS	A	95	<4.5	4.5	N/A	3.6	NMR	1 M	4.5-10.0	298 K	https://pubs.acs.org/doi/abs/10.1021/bi00067a024
1YPI	HIS	A	103	7.29	7.29	N/A	88.4	NMR	1 M	4.5-10.0	298 K	https://pubs.acs.org/doi/abs/10.1021/bi00067a024
1STN	HIS	A	8	6.52	6.52	0.03	71.1	1H NMR	0.1 M	4.0-9.0	298 K	https://pubs.acs.org/doi/pdf/10.1021/bi0119417
1STN	HIS	A	46	5.86	5.86	0.04	32	1H NMR	0.1 M	4.0-9.0	298 K	https://pubs.acs.org/doi/pdf/10.1021/bi0119417
1STN	HIS	A	121	5.3	5.3	0.06	25.2	1H NMR	0.1 M	4.0-9.0	298 K	https://pubs.acs.org/doi/pdf/10.1021/bi0119417
1STN	HIS	A	124	5.73	5.73	0.02	65.3	1H NMR	0.1 M	4.0-9.0	298 K	https://pubs.acs.org/doi/pdf/10.1021/bi0119417
9RNT	HIS	A	27	7.57	7.57	0.12	30.6	13C NMR	1 M	2.0-9.0	308 K	https://link.springer.com/article/10.1007/s002490100138
9RNT	HIS	A	40	7.44	7.44	0.05-4	35.7	13C NMR	1 M	2.0-9.0	308 K	https://link.springer.com/article/10.1007/s002490100138
9RNT	HIS	A	92	7.31	7.31	0.04	28.1	13C NMR	1 M	2.0-9.0	308 K	https://link.springer.com/article/10.1007/s002490100138
1PPF	HIS	I	52	7.5	7.5	N/A	44.9	NMR	0.015 M	5.0-13.0	298 K	https://pubs.acs.org/doi/pdf/10.1021/bi980187v
2LZT	HIS	A	15	5.36	5.36	0.07	33.4	NMR	2.5 M	1.0-7.0	308 K	https://www.ncbi.nlm.nih.gov/pmc/articles/PMC1275825/
1PNT	HIS	A	66	8.29	8.29	0.01	45.3	1H NMR	0.1 M	5.0-10.5	298 K	https://pubs.acs.org/doi/abs/10.1021/bi9712448
1PNT	HIS	A	72	9.19	9.19	0.01	13.6	1H NMR	0.1 M	5.0-10.5	298 K	https://pubs.acs.org/doi/abs/10.1021/bi9712448
1THE	HIS	A	110	6.9	6.9	N/A	7.8	Reaction kinetics	250 mM	3.2-8.4	297 K	https://www.ncbi.nlm.nih.gov/pubmed/1537854
1THE	HIS	A	111	7.7	7.7	N/A	77.7	Reaction kinetics	250 mM	3.2-8.4	297 K	https://www.ncbi.nlm.nih.gov/pubmed/1537854
1THE	HIS	A	199	8.6	8.6	N/A	6.5	Reaction kinetics	250 mM	3.2-8.4	297 K	https://www.ncbi.nlm.nih.gov/pubmed/1537854
2TGA	HIS	A	40	4.57	4.57	0.02	30.7	NMR	0.5 M	3.0-9.0	303 K	https://pubs.acs.org/doi/abs/10.1021/bi00615a008
2TGA	HIS	A	57	7.33	7.33	0.02	43.8	NMR	0.5 M	3.0-9.0	303 K	https://pubs.acs.org/doi/abs/10.1021/bi00615a008
2TRX	HIS	A	6	6.2	6.2	N/A	85.2	NMR	1 M	N/A	298-308 K	https://pubs.acs.org/doi/abs/10.1021/bi961801a
1PTD	HIS	A	32	7.6	7.6	N/A	12.4	NMR	N/A	4.0-9.0	298 K	https://www.ncbi.nlm.nih.gov/pubmed/9300493
1PTD	HIS	A	82	6.9	6.9	N/A	25.9	NMR	N/A	4.0-9.0	298 K	https://www.ncbi.nlm.nih.gov/pubmed/9300493
1PTD	HIS	A	92	5.4	5.4	N/A	58.3	NMR	N/A	4.0-9.0	298 K	https://www.ncbi.nlm.nih.gov/pubmed/9300493
1PTD	HIS	A	227	6.9	6.9	N/A	11.5	NMR	N/A	4.0-9.0	298 K	https://www.ncbi.nlm.nih.gov/pubmed/9300493
1MBC	HIS	A	12	6.4	6.4	N/A	79.7	NMR	0.1 M	N/A	298 K	https://www.ncbi.nlm.nih.gov/pubmed/9414234
1MBC	HIS	A	36	8.2	8.2	N/A	30.3	NMR	0.1 M	N/A	298 K	https://www.ncbi.nlm.nih.gov/pubmed/9414234
1MBC	HIS	A	48	5.5	5.5	N/A	79.8	NMR	0.1 M	N/A	298 K	https://www.ncbi.nlm.nih.gov/pubmed/9414234
1MBC	HIS	A	81	6.7	6.7	N/A	89.9	NMR	0.1 M	N/A	298 K	https://www.ncbi.nlm.nih.gov/pubmed/9414234
1MBC	HIS	A	97	5.6	5.6	N/A	55.1	NMR	0.1 M	N/A	298 K	https://www.ncbi.nlm.nih.gov/pubmed/9414234
1MBC	HIS	A	113	5.4	5.4	N/A	51.8	NMR	0.1 M	N/A	298 K	https://www.ncbi.nlm.nih.gov/pubmed/9414234
1MBC	HIS	A	116	6.6	6.6	N/A	67	NMR	0.1 M	N/A	298 K	https://www.ncbi.nlm.nih.gov/pubmed/9414234
1MBC	HIS	A	119	6.1	6.1	N/A	11.5	NMR	0.1 M	N/A	298 K	https://www.ncbi.nlm.nih.gov/pubmed/9414234
2ZTA	HIS	A	18	6.24	6.24	0.06	72.7	NMR	150 mM	1.0-13.0	298 K	https://www.ncbi.nlm.nih.gov/pmc/articles/PMC2105789/
4MBN	HIS	A	12	6.49	6.49	N/A	77.6	NMR	0.2 M	5.0-9.0	298 K	https://www.ncbi.nlm.nih.gov/pubmed/10969024
4MBN	HIS	A	36	7.83	7.83	0.02	31.2	NMR	1.5 M	5.0-9.0	298 K	https://www.ncbi.nlm.nih.gov/pubmed/10969024
4MBN	HIS	A	48	5.57	5.57	N/A	79.5	NMR	0.2 M	5.0-9.0	298 K	https://www.ncbi.nlm.nih.gov/pubmed/10969024
4MBN	HIS	A	81	6.89	6.89	N/A	89	NMR	0.2 M	5.0-9.0	298 K	https://www.ncbi.nlm.nih.gov/pubmed/10969024
4MBN	HIS	A	113	5.51	5.51	0.02	48.2	NMR	0.02 M	5.0-9.0	298 K	https://www.ncbi.nlm.nih.gov/pubmed/10969024
4MBN	HIS	A	116	6.66	6.66	0.02	70.4	NMR	0.02 M	5.0-9.0	298 K	https://www.ncbi.nlm.nih.gov/pubmed/10969024
4MBN	HIS	A	119	6.38	6.38	0.02	13.5	NMR	0.02 M	5.0-9.0	298 K	https://www.ncbi.nlm.nih.gov/pubmed/10969024
1YPH	HIS	C	40	7.2	7.2	0.03	6	1H NMR	0.5 M	N/A	298 K	https://pubs.acs.org/doi/abs/10.1021/bi00615a008
1YPH	HIS	C	57	6.14	6.14	0.04	2.6	1H NMR	0.5 M	N/A	298 K	https://pubs.acs.org/doi/abs/10.1021/bi00615a008
1U2U	HIS	A	28	6.79	6.79	0.01	113.1	1H NMR	0.1 M	2.0-9.0	310 K	https://pubs.acs.org/doi/abs/10.1021/bi048771t
2LZM	HIS	A	31	9.1	9.1	N/A	19.6	NMR	100 mM	0-12	283 K	https://pubs.acs.org/doi/abs/10.1021/bi00461a025
3NBS	HIS	A	18	2.5	2.5	N/A	30.3	NMR	0.1 M	3.0-11.0	303 K	https://pubs.acs.org/doi/abs/10.1021/bi00654a018
3NBS	HIS	A	26	<3.2	3.2	N/A	41	NMR	0.1 M	3.0-11.0	303 K	https://pubs.acs.org/doi/abs/10.1021/bi00654a018
3NBS	HIS	A	33	6.4	6.4	N/A	13.9	NMR	0.1 M	3.0-11.0	303 K	https://pubs.acs.org/doi/abs/10.1021/bi00654a018
1ERA	HIS	A	26	5.8	5.8	N/A	19.2	NMR	1 M	3.2-13.0	296 K	https://www.ncbi.nlm.nih.gov/pubmed/710401
1DUK	HIS	A	36	7.84	7.84	0.01	21.8	NMR	0.1 M	5.5-10	298 K	https://pubs.acs.org/doi/abs/10.1021/bi00143a018
1DUK	HIS	A	81	6.58	6.58	0.02	78.7	NMR	0.1 M	5.5-10	298 K	https://pubs.acs.org/doi/abs/10.1021/bi00143a018
1DUK	HIS	A	113	5.46	5.46	0.05	45.6	NMR	0.1 M	5.5-10	298 K	https://pubs.acs.org/doi/abs/10.1021/bi00143a018
1DUK	HIS	A	116	6.63	6.63	0.02	62.8	NMR	0.1 M	5.5-10	298 K	https://pubs.acs.org/doi/abs/10.1021/bi00143a018
1DUK	HIS	A	119	6.39	6.39	0.02	16.5	NMR	0.1 M	5.5-10	298 K	https://pubs.acs.org/doi/abs/10.1021/bi00143a018
1POH	HIS	A	76	6	6	N/A	39.7	NMR	N/A	4.2-11.0	308 K	https://www.ncbi.nlm.nih.gov/pubmed/6809041
6LYZ	HIS	A	15	5.5	5.5	N/A	22.6	NMR	0.022 M	N/A	296 K	https://www.ncbi.nlm.nih.gov/pubmed/1420975
1RGA	HIS	A	27	7.57	7.57	0.12	25.4	NMR	1 M	2.0-9.0	308 K	https://link.springer.com/article/10.1007/s002490100138
1RGA	HIS	A	40	7.44	7.44	0.05-0.4	34.8	NMR	1 M	2.0-9.0	308 K	https://link.springer.com/article/10.1007/s002490100138
1RGA	HIS	A	92	7.31	7.31	0.04	24.7	NMR	1 M	2.0-9.0	308 K	https://link.springer.com/article/10.1007/s002490100138
1HRC	HIS	A	18	2.5	2.5	N/A	22.2	Potentiometric titration	0.1 M	3.0-11.0	303 K	https://pubs.acs.org/doi/abs/10.1021/bi00654a018
1HRC	HIS	A	26	<3.2	3.2	N/A	41.5	NMR	0.1 M	3.0-11.0	303 K	https://pubs.acs.org/doi/abs/10.1021/bi00654a018
1HRC	HIS	A	33	6.4	6.4	N/A	22.3	NMR	0.1 M	3.0-11.0	303 K	https://pubs.acs.org/doi/abs/10.1021/bi00654a018
1EY0	HIS	A	8	6.52	6.52	0.03	68.3	1H NMR	0.1 M	4.0-9.0	298 K	https://www.ncbi.nlm.nih.gov/pubmed/11969427
1EY0	HIS	A	46	5.86	5.86	0.04	37.3	1H NMR	0.1 M	4.0-9.0	298 K	https://www.ncbi.nlm.nih.gov/pubmed/11969427
1EY0	HIS	A	121	5.3	5.3	0.06	24.4	1H NMR	0.1 M	4.0-9.0	298 K	https://www.ncbi.nlm.nih.gov/pubmed/11969427
1EY0	HIS	A	124	5.73	5.73	0.02	64.8	1H NMR	0.1 M	4.0-9.0	298 K	https://www.ncbi.nlm.nih.gov/pubmed/11969427
1A93	HIS	A	29	6.85	6.85	0.03	66.9	NMR	50 mM	2.0-11.0	298 K	https://www.sciencedirect.com/science/article/pii/S0022283685706341?via%3Dihub
1B2V	HIS	A	17	>8.1	8.1	N/A	53.9	NMR	0.1 M	4.0-11.0	298 K	https://www.ncbi.nlm.nih.gov/pmc/articles/PMC2373534/
1B2V	HIS	A	32	7.3	7.3	N/A	17.7	NMR	0.1 M	4.0-11.0	298 K	https://www.ncbi.nlm.nih.gov/pmc/articles/PMC2373534/
1B2V	HIS	A	83	5.6	5.6	N/A	51.6	NMR	0.1 M	4.0-11.0	298 K	https://www.ncbi.nlm.nih.gov/pmc/articles/PMC2373534/
1B2V	HIS	A	128	7.1	7.1	N/A	65.7	NMR	0.1 M	4.0-11.0	298 K	https://www.ncbi.nlm.nih.gov/pmc/articles/PMC2373534/
1B2V	HIS	A	133	<4.6	4.6	N/A	9.6	NMR	0.1 M	4.0-11.0	298 K	https://www.ncbi.nlm.nih.gov/pmc/articles/PMC2373534/
1B2V	HIS	A	179	7.1	7.1	N/A	119.2	NMR	0.1 M	4.0-11.0	298 K	https://www.ncbi.nlm.nih.gov/pmc/articles/PMC2373534/
				6.621155556	6.42584
				6.6	6.5
