## Supplementary_Tables for "Sequence-based pH-dependent prediction of protein solubility using CamSol": pKaTable_Lys.csv

PDB ID	Res Name	Chain	Res ID	Expt. pKa	Expt. pKa	Expt. Uncertainty	%SASA	Expt. method	Expt. salt conc	Expt. pH	Expt. temp	Reference
1BEG	LYS	A	61	10.1	10.1	N/A	77.5	NMR	N/A	1.5-11.2	313 K	https://www.ncbi.nlm.nih.gov/pubmed/9862128
1BEG	LYS	A	94	9.4	9.4	N/A	69.4	NMR	N/A	1.5-11.2	313 K	https://www.ncbi.nlm.nih.gov/pubmed/9862128
1BEO	LYS	A	61	10.1	10.1	N/A	78.6	NMR	N/A	1.5-11.2	313 K	https://www.ncbi.nlm.nih.gov/pubmed/9862128
1BEO	LYS	A	94	9.4	9.4	N/A	58.6	NMR	N/A	1.5-11.2	313 K	https://www.ncbi.nlm.nih.gov/pubmed/9862128
1BF4	LYS	A	7	>11.5	11.5	N/A	79.3	NMR	N/A	1.5-12.0	300 K	https://www.ncbi.nlm.nih.gov/pubmed/12578354
1BF4	LYS	A	13	>10	10	N/A	34.8	NMR	N/A	1.5-12.0	300 K	https://www.ncbi.nlm.nih.gov/pubmed/12578354
1BF4	LYS	A	19	>10	10	N/A	57.9	NMR	N/A	1.5-12.0	300 K	https://www.ncbi.nlm.nih.gov/pubmed/12578354
1BHC	LYS	J	15	10.6	10.6	0.1	53.5	NMR	200 mM	0-16	293 K	https://www.sciencedirect.com/science/article/pii/S0022283684713015?via%3Dihub
1BHC	LYS	J	26	10.6	10.6	0.1	129.8	NMR	200 mM	0-16	293 K	https://www.sciencedirect.com/science/article/pii/S0022283684713015?via%3Dihub
1BHC	LYS	J	41	10.8	10.8	0.1	52.9	NMR	200 mM	0-16	293 K	https://www.sciencedirect.com/science/article/pii/S0022283684713015?via%3Dihub
1BHC	LYS	J	46	10.6	10.6	0.1	64	NMR	200 mM	0-16	293 K	https://www.sciencedirect.com/science/article/pii/S0022283684713015?via%3Dihub
1BPI	LYS	A	15	10.6	10.6	0.1	114.7	NMR	200 mM	0-16	293 K	https://www.sciencedirect.com/science/article/pii/S0022283684713015?via%3Dihub
1BPI	LYS	A	26	10.6	10.6	0.1	132.4	NMR	200 mM	0-16	293 K	https://www.sciencedirect.com/science/article/pii/S0022283684713015?via%3Dihub
1BPI	LYS	A	41	10.8	10.8	0.1	58.5	NMR	200 mM	0-16	293 K	https://www.sciencedirect.com/science/article/pii/S0022283684713015?via%3Dihub
1BPI	LYS	A	46	10.6	10.6	0.1	102.3	NMR	200 mM	0-16	293 K	https://www.sciencedirect.com/science/article/pii/S0022283684713015?via%3Dihub
1C8C	LYS	A	7	>11.5	11.5	N/A	67.9	NMR	N/A	1.5-12.0	300 K	https://www.ncbi.nlm.nih.gov/pubmed/12578354
1C8C	LYS	A	13	>10	10	N/A	42.9	NMR	N/A	1.5-12.0	300 K	https://www.ncbi.nlm.nih.gov/pubmed/12578354
1C8C	LYS	A	19	>10	10	N/A	82.1	NMR	N/A	1.5-12.0	300 K	https://www.ncbi.nlm.nih.gov/pubmed/12578354
1D0D	LYS	B	15	10.6	10.6	N/A	120.5	NMR	200 mM	0-16	293 K	https://www.sciencedirect.com/science/article/pii/S0022283684713015?via%3Dihub
1D0D	LYS	B	26	10.6	10.6	N/A	96.1	NMR	200 mM	0-16	293 K	https://www.sciencedirect.com/science/article/pii/S0022283684713015?via%3Dihub
1D0D	LYS	B	41	10.8	10.8	N/A	56.9	NMR	200 mM	0-16	293 K	https://www.sciencedirect.com/science/article/pii/S0022283684713015?via%3Dihub
1D0D	LYS	B	46	10.6	10.6	N/A	105.9	NMR	200 mM	0-16	293 K	https://www.sciencedirect.com/science/article/pii/S0022283684713015?via%3Dihub
1GB1	LYS	A	10	~11	11	N/A	134.1	NMR	N/A	1.5-11.6	298 K	https://pubs.acs.org/doi/abs/10.1021/bi9630927
1GB1	LYS	A	13	>11	11	N/A	100.3	NMR	N/A	1.5-11.6	298 K	https://pubs.acs.org/doi/abs/10.1021/bi9630927
1GB1	LYS	A	28	10.9	10.9	N/A	99.4	NMR	N/A	1.5-11.6	298 K	https://pubs.acs.org/doi/abs/10.1021/bi9630927
1IG5	LYS	A	1	10.59	10.59	0.04	91.8	NMR	N/A	5.25-12.25	300 K	https://www.ncbi.nlm.nih.gov/pubmed/8683586
1IG5	LYS	A	7	11.36	11.36	0.03	53.9	NMR	N/A	5.25-12.25	300 K	https://www.ncbi.nlm.nih.gov/pubmed/8683586
1IG5	LYS	A	12	11.06	11.06	0.07	71.4	NMR	N/A	5.25-12.25	300 K	https://www.ncbi.nlm.nih.gov/pubmed/8683586
1IG5	LYS	A	16	11.06	11.06	0.03	87.4	NMR	N/A	5.25-12.25	300 K	https://www.ncbi.nlm.nih.gov/pubmed/8683586
1IG5	LYS	A	25	11.81	11.81	0.06	38.3	NMR	N/A	5.25-12.25	300 K	https://www.ncbi.nlm.nih.gov/pubmed/8683586
1IG5	LYS	A	29	11.28	11.28	0.03	58.2	NMR	N/A	5.25-12.25	300 K	https://www.ncbi.nlm.nih.gov/pubmed/8683586
1IG5	LYS	A	41	10.93	10.93	0.02	98	NMR	N/A	5.25-12.25	300 K	https://www.ncbi.nlm.nih.gov/pubmed/8683586
1IG5	LYS	A	55	12.12	12.12	0.13	86.8	NMR	N/A	5.25-12.25	300 K	https://www.ncbi.nlm.nih.gov/pubmed/8683586
1IG5	LYS	A	71	10.73	10.73	0.05	77.9	NMR	N/A	5.25-12.25	300 K	https://www.ncbi.nlm.nih.gov/pubmed/8683586
1IG5	LYS	A	72	11.33	11.33	0.08	64.8	NMR	N/A	5.25-12.25	300 K	https://www.ncbi.nlm.nih.gov/pubmed/8683586
1IGD	LYS	A	24	10.7	10.7	0.1	87.2	NMR	N/A	1.5-11.6	298 K	https://pubs.acs.org/doi/abs/10.1021/bi9630927
1IGV	LYS	A	1	10.59	10.59	0.04	90.8	NMR	N/A	5.25-12.25	300 K	https://www.ncbi.nlm.nih.gov/pubmed/8683586
1IGV	LYS	A	7	11.36	11.36	0.03	53	NMR	N/A	5.25-12.25	300 K	https://www.ncbi.nlm.nih.gov/pubmed/8683586
1IGV	LYS	A	12	11.06	11.06	0.07	70.7	NMR	N/A	5.25-12.25	300 K	https://www.ncbi.nlm.nih.gov/pubmed/8683586
1IGV	LYS	A	16	11.06	11.06	0.03	90.7	NMR	N/A	5.25-12.25	300 K	https://www.ncbi.nlm.nih.gov/pubmed/8683586
1IGV	LYS	A	25	11.81	11.81	0.06	37.8	NMR	N/A	5.25-12.25	300 K	https://www.ncbi.nlm.nih.gov/pubmed/8683586
1IGV	LYS	A	29	11.28	11.28	0.03	58.5	NMR	N/A	5.25-12.25	300 K	https://www.ncbi.nlm.nih.gov/pubmed/8683586
1IGV	LYS	A	41	10.93	10.93	0.02	94	NMR	N/A	5.25-12.25	300 K	https://www.ncbi.nlm.nih.gov/pubmed/8683586
1IGV	LYS	A	55	12.12	12.12	0.13	87.9	NMR	N/A	5.25-12.25	300 K	https://www.ncbi.nlm.nih.gov/pubmed/8683586
1IGV	LYS	A	71	10.73	10.73	0.05	79.5	NMR	N/A	5.25-12.25	300 K	https://www.ncbi.nlm.nih.gov/pubmed/8683586
1IGV	LYS	A	72	11.33	11.33	0.08	66.8	NMR	N/A	5.25-12.25	300 K	https://www.ncbi.nlm.nih.gov/pubmed/8683586
1LSE	LYS	A	1	10.8	10.8	0.1	59.3	Potentiometric titration	0.1 M	1.8-11.1	298 K	https://www.ncbi.nlm.nih.gov/pubmed/6771251
1LSE	LYS	A	13	10.5	10.5	0.1	65.3	Potentiometric titration	0.1 M	1.8-11.1	298 K	https://www.ncbi.nlm.nih.gov/pubmed/6771251
1LSE	LYS	A	33	10.6	10.6	0.1	51.6	Potentiometric titration	0.1 M	1.8-11.1	298 K	https://www.ncbi.nlm.nih.gov/pubmed/6771251
1LSE	LYS	A	96	10.8	10.8	0.1	34.1	Potentiometric titration	0.1 M	1.8-11.1	298 K	https://www.ncbi.nlm.nih.gov/pubmed/6771251
1LSE	LYS	A	97	10.3	10.3	0.1	81.7	Potentiometric titration	0.1 M	1.8-11.1	298 K	https://www.ncbi.nlm.nih.gov/pubmed/6771251
1LSE	LYS	A	116	10.4	10.4	0.1	79.6	Potentiometric titration	0.1 M	1.8-11.1	298 K	https://www.ncbi.nlm.nih.gov/pubmed/6771251
1LYS	LYS	A	1	10.8	10.8	0.1	49.9	NMR	0.1 M	1.8-11.1	298 K	https://www.ncbi.nlm.nih.gov/pubmed/6771251
1LYS	LYS	A	13	10.5	10.5	0.1	52.1	NMR	0.1 M	1.8-11.1	298 K	https://www.ncbi.nlm.nih.gov/pubmed/6771251
1LYS	LYS	A	33	10.6	10.6	0.1	39.6	NMR	0.1 M	1.8-11.1	298 K	https://www.ncbi.nlm.nih.gov/pubmed/6771251
1LYS	LYS	A	96	10.8	10.8	0.1	24.5	Potentiometric titration	0.1 M	1.8-11.1	298 K	https://www.ncbi.nlm.nih.gov/pubmed/6771251
1LYS	LYS	A	97	10.3	10.3	0.1	51.3	NMR	0.1 M	1.8-11.1	298 K	https://www.ncbi.nlm.nih.gov/pubmed/6771251
1LYS	LYS	A	116	10.4	10.4	0.1	22.7	1H NMR	0.1 M	1.8-11.1	298 K	https://www.ncbi.nlm.nih.gov/pubmed/6771251
1PGA	LYS	A	10	~11	11	N/A	103.8	NMR	N/A	1.5-11.6	298 K	https://pubs.acs.org/doi/abs/10.1021/bi9630927
1PGA	LYS	A	13	>11	11	N/A	77.4	NMR	N/A	1.5-11.6	298 K	https://pubs.acs.org/doi/abs/10.1021/bi9630927
1PGA	LYS	A	28	10.9	10.9	N/A	67.4	NMR	N/A	1.5-11.6	298 K	https://pubs.acs.org/doi/abs/10.1021/bi9630927
1PGB	LYS	A	10	~11	11	N/A	101.1	NMR	N/A	1.5-11.6	298 K	https://pubs.acs.org/doi/abs/10.1021/bi9630927
1PGB	LYS	A	13	>11	11	N/A	80.4	NMR	N/A	1.5-11.6	298 K	https://pubs.acs.org/doi/abs/10.1021/bi9630927
1PGB	LYS	A	28	10.9	10.9	N/A	73.6	NMR	N/A	1.5-11.6	298 K	https://pubs.acs.org/doi/abs/10.1021/bi9630927
2GB1	LYS	A	10	~11	11	N/A	129.8	NMR	N/A	1.5-11.6	298 K	https://pubs.acs.org/doi/abs/10.1021/bi9630927
2GB1	LYS	A	13	>11	11	N/A	117.9	NMR	N/A	1.5-11.6	298 K	https://pubs.acs.org/doi/abs/10.1021/bi9630927
2GB1	LYS	A	28	10.9	10.9	N/A	100.9	NMR	N/A	1.5-11.6	298 K	https://pubs.acs.org/doi/abs/10.1021/bi9630927
2LZT	LYS	A	1	10.9	10.9	0.1	64.7	Potentiometric titration	0.1 M	1.8-11.1	298 K	https://www.ncbi.nlm.nih.gov/pubmed/6771251
2LZT	LYS	A	13	10.6	10.6	0.1	56.9	Potentiometric titration	0.1 M	1.8-11.1	298 K	https://www.ncbi.nlm.nih.gov/pubmed/6771251
2LZT	LYS	A	33	10.6	10.6	0.1	36.5	Potentiometric titration	0.1 M	1.8-11.1	298 K	https://www.ncbi.nlm.nih.gov/pubmed/6771251
2LZT	LYS	A	96	10.8	10.8	0.1	27.6	Potentiometric titration	0.1 M	1.8-11.1	298 K	https://www.ncbi.nlm.nih.gov/pubmed/6771251
2LZT	LYS	A	97	10.3	10.3	0.1	50.5	Potentiometric titration	0.1 M	1.8-11.1	298 K	https://www.ncbi.nlm.nih.gov/pubmed/6771251
2LZT	LYS	A	116	10.4	10.4	0.1	70.9	Potentiometric titration	0.1 M	1.8-11.1	298 K	https://www.ncbi.nlm.nih.gov/pubmed/6771251
2QMT	LYS	A	10	~11	11	N/A	98	NMR	N/A	1.5-11.6	298 K	https://pubs.acs.org/doi/abs/10.1021/bi9630927
2QMT	LYS	A	13	>11	11	N/A	77.5	NMR	N/A	1.5-11.6	298 K	https://pubs.acs.org/doi/abs/10.1021/bi9630927
2QMT	LYS	A	28	10.9	10.9	N/A	82.8	NMR	N/A	1.5-11.6	298 K	https://pubs.acs.org/doi/abs/10.1021/bi9630927
3GB1	LYS	A	10	~11	11	N/A	120.4	NMR	N/A	1.5-11.6	298 K	https://pubs.acs.org/doi/abs/10.1021/bi9630927
3GB1	LYS	A	13	>11	11	N/A	110.2	NMR	N/A	1.5-11.6	298 K	https://pubs.acs.org/doi/abs/10.1021/bi9630927
3GB1	LYS	A	28	10.9	10.9	N/A	107.9	NMR	N/A	1.5-11.6	298 K	https://pubs.acs.org/doi/abs/10.1021/bi9630927
3ICB	LYS	A	1	10.61	10.61	0.04	74	NMR	N/A	5.25-12.25	300 K	https://www.ncbi.nlm.nih.gov/pubmed/8683586
3ICB	LYS	A	7	11.39	11.39	0.03	47.2	NMR	N/A	5.25-12.25	300 K	https://www.ncbi.nlm.nih.gov/pubmed/8683586
3ICB	LYS	A	12	11.06	11.06	0.07	76.8	NMR	N/A	5.25-12.25	300 K	https://www.ncbi.nlm.nih.gov/pubmed/8683586
3ICB	LYS	A	16	10.06	10.06	0.05	83.8	NMR	N/A	5.25-12.25	300 K	https://www.ncbi.nlm.nih.gov/pubmed/8683586
3ICB	LYS	A	25	11.72	11.72	0.06	55.3	NMR	N/A	5.25-12.25	300 K	https://www.ncbi.nlm.nih.gov/pubmed/8683586
3ICB	LYS	A	29	11.05	11.05	0.09	44.1	NMR	N/A	5.25-12.25	300 K	https://www.ncbi.nlm.nih.gov/pubmed/8683586
3ICB	LYS	A	41	10.95	10.95	0.06	111.1	NMR	N/A	5.25-12.25	300 K	https://www.ncbi.nlm.nih.gov/pubmed/8683586
3ICB	LYS	A	55	11.43	11.43	0.04	66.4	NMR	N/A	5.25-12.25	300 K	https://www.ncbi.nlm.nih.gov/pubmed/8683586
3ICB	LYS	A	71	10.73	10.73	0.05	86.5	NMR	N/A	5.25-12.25	300 K	https://www.ncbi.nlm.nih.gov/pubmed/8683586
3ICB	LYS	A	72	11.01	11.01	0.05	56.7	NMR	N/A	5.25-12.25	300 K	https://www.ncbi.nlm.nih.gov/pubmed/8683586
4ICB	LYS	A	1	10.59	10.59	0.04	44.7	NMR	N/A	5.25-12.25	300 K	https://www.ncbi.nlm.nih.gov/pubmed/8683586
4ICB	LYS	A	7	11.36	11.36	0.03	43.8	NMR	N/A	5.25-12.25	300 K	https://www.ncbi.nlm.nih.gov/pubmed/8683586
4ICB	LYS	A	12	11.06	11.06	0.07	73.7	NMR	N/A	5.25-12.25	300 K	https://www.ncbi.nlm.nih.gov/pubmed/8683586
4ICB	LYS	A	16	10.06	10.06	0.03	78.1	NMR	N/A	5.25-12.25	300 K	https://www.ncbi.nlm.nih.gov/pubmed/8683586
4ICB	LYS	A	25	11.81	11.81	0.06	46	NMR	N/A	5.25-12.25	300 K	https://www.ncbi.nlm.nih.gov/pubmed/8683586
4ICB	LYS	A	29	11.28	11.28	0.03	52.8	NMR	N/A	5.25-12.25	300 K	https://www.ncbi.nlm.nih.gov/pubmed/8683586
4ICB	LYS	A	41	10.93	10.93	0.03	109.6	NMR	N/A	5.25-12.25	300 K	https://www.ncbi.nlm.nih.gov/pubmed/8683586
4ICB	LYS	A	55	12.12	12.12	0.13	86.9	NMR	N/A	5.25-12.25	300 K	https://www.ncbi.nlm.nih.gov/pubmed/8683586
4ICB	LYS	A	71	10.72	10.72	0.02	80.9	NMR	N/A	5.25-12.25	300 K	https://www.ncbi.nlm.nih.gov/pubmed/8683586
4ICB	LYS	A	72	11.33	11.33	0.07	49.9	NMR	N/A	5.25-12.25	300 K	https://www.ncbi.nlm.nih.gov/pubmed/8683586
4LZT	LYS	A	1	10.9	10.9	0.1	72	Potentiometric titration	0.1 M	1.8-11.1	298 K	https://www.ncbi.nlm.nih.gov/pubmed/6771251
4LZT	LYS	A	13	10.6	10.6	0.1	57.7	Potentiometric titration	0.1 M	1.8-11.1	298 K	https://www.ncbi.nlm.nih.gov/pubmed/6771251
4LZT	LYS	A	33	10.6	10.6	0.1	38.5	Potentiometric titration	0.1 M	1.0-7.0	308 K	https://www.ncbi.nlm.nih.gov/pmc/articles/PMC1275825/
4LZT	LYS	A	96	10.8	10.8	0.1	28.6	Potentiometric titration	0.1 M	1.8-11.1	298 K	https://www.ncbi.nlm.nih.gov/pubmed/6771251
4LZT	LYS	A	97	10.3	10.3	0.1	54.3	Potentiometric titration	0.1 M	1.0-7.0	308 K	https://www.ncbi.nlm.nih.gov/pmc/articles/PMC1275825/
4LZT	LYS	A	116	10.4	10.4	0.1	72.8	Potentiometric titration	0.1 M	1.0-7.0	308 K	https://www.ncbi.nlm.nih.gov/pmc/articles/PMC1275825/
4PTI	LYS	A	15	10.6	10.6	0.1	110.2	NMR	150 mM	0-16	293 K	https://www.sciencedirect.com/science/article/pii/S0022283684713015?via%3Dihub
4PTI	LYS	A	26	10.6	10.6	0.1	129.7	NMR	150 mM	0-16	293 K	https://www.sciencedirect.com/science/article/pii/S0022283684713015?via%3Dihub
4PTI	LYS	A	41	10.8	10.8	0.1	59.6	NMR	150 mM	0-16	293 K	https://www.sciencedirect.com/science/article/pii/S0022283684713015?via%3Dihub
4PTI	LYS	A	46	10.6	10.6	0.1	100.9	NMR	150 mM	0-16	293 K	https://www.sciencedirect.com/science/article/pii/S0022283684713015?via%3Dihub
2OVO	LYS	A	13	9.86	9.86	0.03	51.8	NMR	0.015 M	5.0-12.7	298 K	https://www.ncbi.nlm.nih.gov/pubmed/9628726
2OVO	LYS	A	29	11.12	11.12	0.02	68.3	NMR	0.015 M	5.0-12.7	298 K	https://www.ncbi.nlm.nih.gov/pubmed/9628726
2OVO	LYS	A	34	10.13	10.13	0.05	49	NMR	0.015 M	5.0-12.7	298 K	https://www.ncbi.nlm.nih.gov/pubmed/9628726
2OVO	LYS	A	55	11.1	11.1	0.06	73.8	NMR	0.015 M	5.0-12.7	298 K	https://www.ncbi.nlm.nih.gov/pubmed/9628726
2BCA	LYS	A	1	10.59	10.59	0.04	92.5	NMR	N/A	5.25-12.25	300 K	https://www.ncbi.nlm.nih.gov/pubmed/8683586
2BCA	LYS	A	7	11.36	11.36	0.03	75.4	NMR	N/A	5.25-12.25	300 K	https://www.ncbi.nlm.nih.gov/pubmed/8683586
2BCA	LYS	A	12	11.06	11.06	0.07	90	NMR	N/A	5.25-12.25	300 K	https://www.ncbi.nlm.nih.gov/pubmed/8683586
2BCA	LYS	A	16	11.06	11.06	0.03	95.3	NMR	N/A	5.25-12.25	300 K	https://www.ncbi.nlm.nih.gov/pubmed/8683586
2BCA	LYS	A	29	11.28	11.28	0.03	46.4	NMR	N/A	5.25-12.25	300 K	https://www.ncbi.nlm.nih.gov/pubmed/8683586
2BCA	LYS	A	41	10.93	10.93	0.02	90	NMR	N/A	5.25-12.25	300 K	https://www.ncbi.nlm.nih.gov/pubmed/8683586
2BCA	LYS	A	55	12.12	12.12	0.13	116	NMR	N/A	5.25-12.25	300 K	https://www.ncbi.nlm.nih.gov/pubmed/8683586
2BCA	LYS	A	71	10.73	10.73	0.05	98.8	NMR	N/A	5.25-12.25	300 K	https://www.ncbi.nlm.nih.gov/pubmed/8683586
2BCA	LYS	A	72	11.33	11.33	0.08	69.4	NMR	N/A	5.25-12.25	300 K	https://www.ncbi.nlm.nih.gov/pubmed/8683586
1PPF	LYS	I	13	9.87	9.87	0.04	38.8	NMR	0.5 M	5.0-13.0	298 K	https://pubs.acs.org/doi/pdf/10.1021/bi980187v
1PPF	LYS	I	29	11.12	11.12	0.02-0.07	61.8	NMR	0.015 M	5.0-13.0	298 K	https://pubs.acs.org/doi/pdf/10.1021/bi980187v
1PPF	LYS	I	34	10.13	10.13	0.05	45.5	NMR	0.015 M	5.0-13.0	298 K	https://pubs.acs.org/doi/pdf/10.1021/bi980187v
1PPF	LYS	I	55	11.1	11.1	0.06	79.1	NMR	0.015 M	5.0-13.0	298 K	https://pubs.acs.org/doi/pdf/10.1021/bi980187v
1PGA	LYS	A	4	>11	11	N/A	39.6	NMR	100 mM	1.5-11.6	298 K	https://pubs.acs.org/doi/abs/10.1021/bi9630927
1PGB	LYS	A	4	>11	11	N/A	32.8	NMR	100 mM	1.5-11.6	298 K	https://pubs.acs.org/doi/abs/10.1021/bi9630927
2ZTA	LYS	A	3	10.78	10.78	0.03	73.4	NMR	150 mM	1.0-13.0	298 K	https://www.ncbi.nlm.nih.gov/pmc/articles/PMC2105789/
2ZTA	LYS	A	8	11.26	11.26	0.05	48.7	NMR	150 mM	1.0-13.0	298 K	https://www.ncbi.nlm.nih.gov/pmc/articles/PMC2105789/
2ZTA	LYS	A	15	10.62	10.62	0.06	54.5	NMR	150 mM	1.0-13.0	298 K	https://www.ncbi.nlm.nih.gov/pmc/articles/PMC2105789/
2ZTA	LYS	A	27	11.1	11.1	0.02	71.5	NMR	150 mM	1.0-13.0	298 K	https://www.ncbi.nlm.nih.gov/pmc/articles/PMC2105789/
2ZTA	LYS	A	28	10.64	10.64	0.12	96.8	NMR	150 mM	1.0-13.0	298 K	https://www.ncbi.nlm.nih.gov/pmc/articles/PMC2105789/
1NFN	LYS	A	1	10.5	10.5	0.1	80.7	NMR	150 mM	5.5-12.5	310 K	https://www.ncbi.nlm.nih.gov/pubmed/12588864
1NFN	LYS	A	69	10.4	10.4	0.1	74.7	NMR	150 mM	5.5-12.5	310 K	https://www.ncbi.nlm.nih.gov/pubmed/12588864
1NFN	LYS	A	72	10	10	0.1	69	NMR	150 mM	5.5-12.5	310 K	https://www.ncbi.nlm.nih.gov/pubmed/12588864
1NFN	LYS	A	75	10.1	10.1	0.1	15.2	NMR	150 mM	5.5-12.5	310 K	https://www.ncbi.nlm.nih.gov/pubmed/12588864
1NFN	LYS	A	95	10.1	10.1	0.1	102.8	NMR	150 mM	5.5-12.5	310 K	https://www.ncbi.nlm.nih.gov/pubmed/12588864
1NFN	LYS	A	143	9.5	9.5	0.1	86.7	NMR	150 mM	5.5-12.5	310 K	https://www.ncbi.nlm.nih.gov/pubmed/12588864
1NFN	LYS	A	146	9.2	9.2	0.1	85	NMR	150 mM	5.5-12.5	310 K	https://www.ncbi.nlm.nih.gov/pubmed/12588864
1NFN	LYS	A	157	11.1	11.1	0.1	76.7	NMR	150 mM	5.5-12.5	310 K	https://www.ncbi.nlm.nih.gov/pubmed/12588864
1GS9	LYS	A	1	10.5	10.5	0.1	139.9	NMR	150 mM	5.5-12.5	310 K	https://www.ncbi.nlm.nih.gov/pubmed/12588864
1GS9	LYS	A	69	10.4	10.4	0.1	71.9	NMR	150 mM	5.5-12.5	310 K	https://www.ncbi.nlm.nih.gov/pubmed/12588864
1GS9	LYS	A	72	10	10	0.1	65.4	NMR	150 mM	5.5-12.5	310 K	https://www.ncbi.nlm.nih.gov/pubmed/12588864
1GS9	LYS	A	75	10.1	10.1	0.1	11.3	NMR	150 mM	5.5-12.5	310 K	https://www.ncbi.nlm.nih.gov/pubmed/12588864
1GS9	LYS	A	95	10.1	10.1	0.1	99.2	NMR	150 mM	5.5-12.5	310 K	https://www.ncbi.nlm.nih.gov/pubmed/12588864
1GS9	LYS	A	143	9.5	9.5	0.1	85	NMR	150 mM	5.5-12.5	310 K	https://www.ncbi.nlm.nih.gov/pubmed/12588864
1GS9	LYS	A	146	9.2	9.2	0.1	84.6	NMR	150 mM	5.5-12.5	310 K	https://www.ncbi.nlm.nih.gov/pubmed/12588864
1GS9	LYS	A	157	11.1	11.1	0.1	90.3	NMR	150 mM	5.5-12.5	310 K	https://www.ncbi.nlm.nih.gov/pubmed/12588864
1XSN	LYS	A	312	9.58	9.58	N/A	15.3	NMR	100 mM	7.0-10.5	298 K	https://pubs.acs.org/doi/abs/10.1021/bi051856p
1FEZ	LYS	A	53	9.3	9.3	N/A	25.7	Potentiometric titration	10 mM	8.5-10.0	303 K	https://pubs.acs.org/doi/abs/10.1021/bi026388n
1L54	LYS	A	102	6.5	6.5	N/A	1.8	NMR	100 mM	3.0-10.4	310 K	https://pubs.acs.org/doi/abs/10.1021/bi00113a006
1MUT	LYS	A	39	8.4	8.4	0.4	79.3	NMR	N/A	5.5-10.5	296 K	https://pubs.acs.org/doi/abs/10.1021/bi9918745
1NZP	LYS	A	312	9.58	9.58	N/A	2.8	NMR	100 mM	7.0-10.5	298 K	https://pubs.acs.org/doi/abs/10.1021/bi051856p
1HRC	LYS	A	79	9	9	N/A	64.5	NMR	0.1 M	3.0-11.0	303 K	https://pubs.acs.org/doi/abs/10.1021/bi00654a018
			Average	10.65748148	10.68232258
			Median	10.73	10.8
