## Supplementary_Tables for "Sequence-based pH-dependent prediction of protein solubility using CamSol": pKaTable_Tyr.csv

PDB ID	Res Name	Chain	Res ID	Expt. pKa	Expt. pKa	Expt. Uncertainty	%SASA	Expt. method	Expt. salt conc	Expt. pH	Expt. temp	Reference
1BEG	TYR	A	12	~11.5	11.5	N/A	60.2	NMR	N/A	1.5-11.2	313 K	https://www.ncbi.nlm.nih.gov/pubmed/9862128
1BEG	TYR	A	33	>12.0	12	N/A	13.8	NMR	N/A	1.5-11.2	313 K	https://www.ncbi.nlm.nih.gov/pubmed/9862128
1BEG	TYR	A	47	>12.0	12	N/A	6.1	NMR	N/A	1.5-11.2	313 K	https://www.ncbi.nlm.nih.gov/pubmed/9862128
1BEG	TYR	A	85	10.35	10.35	0.15	53.6	NMR	N/A	1.5-11.2	313 K	https://www.ncbi.nlm.nih.gov/pubmed/9862128
1BEG	TYR	A	87	>12.0	12	N/A	16.7	NMR	N/A	1.5-11.2	313 K	https://www.ncbi.nlm.nih.gov/pubmed/9862128
1BEO	TYR	A	33	>12.0	12	N/A	3.2	NMR	N/A	1.5-11.2	313 K	https://www.ncbi.nlm.nih.gov/pubmed/9862128
1BEO	TYR	A	47	>12.0	12	N/A	7	NMR	N/A	1.5-11.2	313 K	https://www.ncbi.nlm.nih.gov/pubmed/9862128
1BEO	TYR	A	87	>12.0	12	N/A	4.1	NMR	N/A	1.5-11.2	313 K	https://www.ncbi.nlm.nih.gov/pubmed/9862128
1BEO	TYR	A	12	~11.5	11.5	N/A	42.1	NMR	N/A	1.5-11.2	313 K	https://www.ncbi.nlm.nih.gov/pubmed/9862128
1BEO	TYR	A	85	10.35	10.35	0.15	47.2	NMR	N/A	1.5-11.2	313 K	https://www.ncbi.nlm.nih.gov/pubmed/9862128
1BF4	TYR	A	8	>9.3	9.3	N/A	9.3	NMR	N/A	1.5-12.0	300 K	https://www.ncbi.nlm.nih.gov/pubmed/12578354
1BF4	TYR	A	34	>10.0	10	N/A	7.5	NMR	N/A	1.5-12.0	300 K	https://www.ncbi.nlm.nih.gov/pubmed/12578354
1C8C	TYR	A	8	>9.3	9.3	N/A	6.3	NMR	N/A	1.5-12.0	300 K	https://www.ncbi.nlm.nih.gov/pubmed/12578354
1C8C	TYR	A	34	>10.0	10	N/A	6.4	NMR	N/A	1.5-12.0	300 K	https://www.ncbi.nlm.nih.gov/pubmed/12578354
1RGG	TYR	A	30	11.3	11.3	0.02-0.07	31.9	NMR	0.1 M	1.78-7.25	293 K	https://www.sciencedirect.com/science/article/pii/S0022283602012731?via%3Dihub
1RGG	TYR	A	49	10.6	10.6	0.02-0.07	108.6	NMR	0.1 M	1.78-7.25	293 K	https://www.sciencedirect.com/science/article/pii/S0022283602012731?via%3Dihub
1PGB	TYR	A	33	~11	11	N/A	42.9	NMR	N/A	1.5-11.6	298 K	https://pubs.acs.org/doi/abs/10.1021/bi9630927
2OVO	TYR	A	11	10.16	10.16	0.05	23.6	NMR	0.015 M	5.0-12.7	298 K	https://www.ncbi.nlm.nih.gov/pubmed/9628726
2OVO	TYR	A	20	11.07	11.07	0.11	79.9	NMR	0.015 M	5.0-12.7	298 K	https://www.ncbi.nlm.nih.gov/pubmed/9628726
2OVO	TYR	A	31	>12.5	12.5	N/A	17.4	NMR	0.015 M	5.0-12.7	298 K	https://www.ncbi.nlm.nih.gov/pubmed/9628726
4PTI	TYR	A	10	10.4	10.4	0.2	44.8	1H NMR	0.1 M	5.0-13.0	298 K	https://pubs.acs.org/doi/abs/10.1021/bi00688a008
4PTI	TYR	A	21	11.1	11.1	0.2	38.5	1H NMR	0.1 M	5.0-13.0	298 K	https://pubs.acs.org/doi/abs/10.1021/bi00688a008
4PTI	TYR	A	23	11.7	11.7	0.2	4.7	1H NMR	0.1 M	5.0-13.0	298 K	https://pubs.acs.org/doi/abs/10.1021/bi00688a008
4PTI	TYR	A	35	11.1	11.1	0.2	8.5	1H NMR	0.1 M	5.0-13.0	298 K	https://pubs.acs.org/doi/abs/10.1021/bi00688a008
1RGG	TYR	A	86	>11.5	11.5	0.02-0.07	31.9	NMR	0.1 M	1.78-7.25	293 K	https://www.sciencedirect.com/science/article/pii/S0022283602012731?via%3Dihub
1RGG	TYR	A	52	>11.5	11.5	0.02-0.07	0.1	NMR	0.1 M	1.78-7.25	293 K	https://www.sciencedirect.com/science/article/pii/S0022283602012731?via%3Dihub
1RGG	TYR	A	55	>11.5	11.5	0.02-0.07	12.1	NMR	0.1 M	1.78-7.25	293 K	https://www.sciencedirect.com/science/article/pii/S0022283602012731?via%3Dihub
1RGG	TYR	A	80	>11.5	11.5	0.02-0.07	6.6	NMR	0.1 M	1.78-7.25	293 K	https://www.sciencedirect.com/science/article/pii/S0022283602012731?via%3Dihub
1RGG	TYR	A	81	>11.5	11.5	0.02-0.07	13.5	NMR	0.1 M	1.78-7.25	293 K	https://www.sciencedirect.com/science/article/pii/S0022283602012731?via%3Dihub
2MB5	TYR	A	103	10.3	10.3	N/A	19.9	NMR	0.1 M	N/A	298 K	https://www.ncbi.nlm.nih.gov/pubmed/9414234
2MB5	TYR	A	151	10.5	10.5	0.2	50.6	NMR	0.1 M	7.0-10.8	311 K	https://www.ncbi.nlm.nih.gov/pubmed/8455
1PGA	TYR	A	3	>11	11	N/A	1.9	NMR	100 mM	1.5-11.6	298 K	https://pubs.acs.org/doi/abs/10.1021/bi9630927
1PGA	TYR	A	45	>12	12	N/A	46.8	NMR	100 mM	1.5-11.6	298 K	https://pubs.acs.org/doi/abs/10.1021/bi9630927
1PGA	TYR	A	33	~11	11	N/A	47.2	NMR	100 mM	1.5-11.6	298 K	https://pubs.acs.org/doi/abs/10.1021/bi9630927
1PGB	TYR	A	3	>11	11	N/A	4.9	NMR	100 mM	1.5-11.6	298 K	https://pubs.acs.org/doi/abs/10.1021/bi9630927
1PGB	TYR	A	45	>12	12	N/A	50	NMR	100 mM	1.5-11.6	298 K	https://pubs.acs.org/doi/abs/10.1021/bi9630927
1RGG	TYR	A	30	11.3	11.3	0.02-0.07	31.9	NMR	0.1 M	1.68-8.83	293 K	https://www.ncbi.nlm.nih.gov/pubmed/12527309
1RGG	TYR	A	49	10.6	10.6	0.02-0.07	108.6	NMR	0.1 M	1.68-8.83	293 K	https://www.ncbi.nlm.nih.gov/pubmed/12527309
2LZT	TYR	A	20	10.3	10.3	N/A	28.7	Potentiometric titration	0.1 M	1.8-11.1	298 K	https://www.ncbi.nlm.nih.gov/pubmed/6771251
2LZT	TYR	A	23	9.8	9.8	N/A	25.5	Potentiometric titration	0.1 M	1.8-11.1	298 K	https://www.ncbi.nlm.nih.gov/pubmed/6771251
2LZT	TYR	A	53	12.1	12.1	N/A	6.9	Potentiometric titration	0.1 M	1.8-11.1	298 K	https://www.ncbi.nlm.nih.gov/pubmed/6771251
1MBC	TYR	A	103	10.3	10.3	N/A	26.1	NMR	0.1 M	N/A	311 K	https://www.ncbi.nlm.nih.gov/pubmed/8455
1MBC	TYR	A	151	10.5	10.5	0.2	41.7	NMR	0.1 M	N/A	311 K	https://www.ncbi.nlm.nih.gov/pubmed/8455
2ZTA	TYR	A	17	9.82	9.82	0.08	69.6	NMR	150 mM	1.0-13.0	298 K	https://www.ncbi.nlm.nih.gov/pmc/articles/PMC2105789/
1ANS	TYR	A	7	9.7	9.7	0.2	129.3	NMR	N/A	1.8-12.0	300 K	https://www.ncbi.nlm.nih.gov/pubmed/8102051
1ANS	TYR	A	18	10.1	10.1	0.2	10.4	NMR	N/A	1.8-12.0	300 K	https://www.ncbi.nlm.nih.gov/pubmed/8102051
1HRC	TYR	A	67	11	11	N/A	11.5	NMR	0.1 M	3.0-11.0	303 K	https://pubs.acs.org/doi/abs/10.1021/bi00654a018
			average	10.62826087	10.97978723
			median	10.5	11
